# Klf9 is a key feedforward regulator of the transcriptomic response to glucocorticoid receptor activity

**DOI:** 10.1101/863555

**Authors:** Ian Gans, Ellen I. Hartig, Shusen Zhu, Andrea R. Tilden, Lucie N. Hutchins, Nathaniel J. Maki, Joel H. Graber, James A. Coffman

**Affiliations:** MDI Biological Laboratory, Salisbury Cove, Maine, USA; University of Maine Graduate School of Biomedical Sciences and Engineering, Orono, Maine, USA; Colby College, Waterville, Maine, USA

**Keywords:** Glucocorticoid receptor, Krüppel-like Factor 9, Cortisol, Zebrafish, Transcriptomics, RNA-seq, CRISPR

## Abstract

The zebrafish has recently emerged as a model system for investigating the developmental roles of glucocorticoid signaling and the mechanisms underlying glucocorticoid-induced developmental programming. To assess the role of the Glucocorticoid Receptor (GR) in such programming, we used CRISPR-Cas9 to produce a new frameshift mutation, GR^369-^, which eliminates all potential in-frame initiation codons upstream of the DNA binding domain. Using RNA-seq to ask how this mutation affects the larval transcriptome under both normal conditions and with chronic cortisol treatment, we find that GR mediates most of the effects of the treatment, and paradoxically, that the transcriptome of cortisol-treated larvae is more like that of larvae lacking a GR than that of larvae with a GR, suggesting that the cortisol-treated larvae develop GR resistance. The one transcriptional regulator that was both underexpressed in GR^369-^ larvae and consistently overexpressed in cortisol-treated larvae was *klf9*. We therefore used CRISPR-Cas9-mediated mutation of *klf9* and RNA-seq to assess Klf9-dependent gene expression in both normal and cortisol-treated larvae. Our results indicate that Klf9 contributes significantly to the transcriptomic response to chronic cortisol exposure, mediating the upregulation of proinflammatory genes that we reported previously.
