## Supplemental Table S1b for "Klf9 is a key feedforward regulator of the transcriptomic response to glucocorticoid receptor activity"

### Sheet: Down in VBA- 5dpf
GO Term	Description	P-value	FDR q-value	Enrichment	N	B	n	b	Genes
GO:0034605	cellular response to heat	7e-07	0.00569	54.85	14220	17	61	4	[hsp90aa1.2 - heat shock protein 90, alpha (cytosolic), class a member 1, tandem duplicate 2, si:ch211-199o1.2 - si:ch211-199o1.2, hsp90aa1.1 - heat shock protein 90, alpha (cytosolic), class a member 1, tandem duplicate 1, hsp70l - heat shock cognate 70-kd protein, like]
GO:0009408	response to heat	3.62e-06	0.0147	37.3	14220	25	61	4	[hsp90aa1.2 - heat shock protein 90, alpha (cytosolic), class a member 1, tandem duplicate 2, si:ch211-199o1.2 - si:ch211-199o1.2, hsp90aa1.1 - heat shock protein 90, alpha (cytosolic), class a member 1, tandem duplicate 1, hsp70l - heat shock cognate 70-kd protein, like]
GO:0006091	generation of precursor metabolites and energy	9.02e-06	0.0245	12.27	14220	114	61	6	[pfkma - phosphofructokinase, muscle a, sdhb - succinate dehydrogenase complex, subunit b, iron sulfur (ip), phkg1a - phosphorylase kinase, gamma 1a (muscle), aldoaa - aldolase a, fructose-bisphosphate, a, pfkmb - phosphofructokinase, muscle b, phkg1b - phosphorylase kinase, gamma 1b (muscle)]
GO:0030388	fructose 1,6-bisphosphate metabolic process	2.64e-05	0.0538	49.95	14220	14	61	3	[pfkma - phosphofructokinase, muscle a, aldoaa - aldolase a, fructose-bisphosphate, a, pfkmb - phosphofructokinase, muscle b]
GO:0009266	response to temperature stimulus	3.04e-05	0.0494	22.2	14220	42	61	4	[hsp90aa1.2 - heat shock protein 90, alpha (cytosolic), class a member 1, tandem duplicate 2, si:ch211-199o1.2 - si:ch211-199o1.2, hsp90aa1.1 - heat shock protein 90, alpha (cytosolic), class a member 1, tandem duplicate 1, hsp70l - heat shock cognate 70-kd protein, like]
GO:0006754	ATP biosynthetic process	6.09e-05	0.0826	18.65	14220	50	61	4	[pfkma - phosphofructokinase, muscle a, ATP8 - atp synthase 8, aldoaa - aldolase a, fructose-bisphosphate, a, pfkmb - phosphofructokinase, muscle b]
GO:0006457	protein folding	7.8e-05	0.0906	11.32	14220	103	61	5	[hsp90aa1.2 - heat shock protein 90, alpha (cytosolic), class a member 1, tandem duplicate 2, unc45b - unc-45 homolog b (c. elegans), si:ch211-199o1.2 - si:ch211-199o1.2, hsp90aa1.1 - heat shock protein 90, alpha (cytosolic), class a member 1, tandem duplicate 1, hsp70l - heat shock cognate 70-kd protein, like]
GO:0009628	response to abiotic stimulus	9.75e-05	0.0991	6.48	14220	252	61	7	[hsp90aa1.2 - heat shock protein 90, alpha (cytosolic), class a member 1, tandem duplicate 2, per1a - period homolog 1a (drosophila), opn1mw1 - opsin 1 (cone pigments), medium-wave-sensitive, 1, si:ch211-199o1.2 - si:ch211-199o1.2, hsp90aa1.1 - heat shock protein 90, alpha (cytosolic), class a member 1, tandem duplicate 1, tcap - titin-cap (telethonin), hsp70l - heat shock cognate 70-kd protein, …
GO:0009206	purine ribonucleoside triphosphate biosynthetic process	0.000102	0.0923	16.36	14220	57	61	4	[pfkma - phosphofructokinase, muscle a, ATP8 - atp synthase 8, aldoaa - aldolase a, fructose-bisphosphate, a, pfkmb - phosphofructokinase, muscle b]
GO:0009145	purine nucleoside triphosphate biosynthetic process	0.000102	0.0831	16.36	14220	57	61	4	[pfkma - phosphofructokinase, muscle a, ATP8 - atp synthase 8, aldoaa - aldolase a, fructose-bisphosphate, a, pfkmb - phosphofructokinase, muscle b]
GO:0006735	NADH regeneration	0.000108	0.0799	116.56	14220	4	61	2	[pfkma - phosphofructokinase, muscle a, pfkmb - phosphofructokinase, muscle b]
GO:0006007	glucose catabolic process	0.000108	0.0732	116.56	14220	4	61	2	[pfkma - phosphofructokinase, muscle a, pfkmb - phosphofructokinase, muscle b]
GO:0061718	glucose catabolic process to pyruvate	0.000108	0.0676	116.56	14220	4	61	2	[pfkma - phosphofructokinase, muscle a, pfkmb - phosphofructokinase, muscle b]
GO:0061621	canonical glycolysis	0.000108	0.0628	116.56	14220	4	61	2	[pfkma - phosphofructokinase, muscle a, pfkmb - phosphofructokinase, muscle b]
GO:0061620	glycolytic process through glucose-6-phosphate	0.000108	0.0586	116.56	14220	4	61	2	[pfkma - phosphofructokinase, muscle a, pfkmb - phosphofructokinase, muscle b]
GO:0061615	glycolytic process through fructose-6-phosphate	0.000108	0.0549	116.56	14220	4	61	2	[pfkma - phosphofructokinase, muscle a, pfkmb - phosphofructokinase, muscle b]
GO:0046034	ATP metabolic process	0.000109	0.0523	16.08	14220	58	61	4	[pfkma - phosphofructokinase, muscle a, ATP8 - atp synthase 8, aldoaa - aldolase a, fructose-bisphosphate, a, pfkmb - phosphofructokinase, muscle b]
GO:0009201	ribonucleoside triphosphate biosynthetic process	0.000171	0.0771	14.35	14220	65	61	4	[pfkma - phosphofructokinase, muscle a, ATP8 - atp synthase 8, aldoaa - aldolase a, fructose-bisphosphate, a, pfkmb - phosphofructokinase, muscle b]
GO:0009205	purine ribonucleoside triphosphate metabolic process	0.000203	0.087	13.71	14220	68	61	4	[pfkma - phosphofructokinase, muscle a, ATP8 - atp synthase 8, aldoaa - aldolase a, fructose-bisphosphate, a, pfkmb - phosphofructokinase, muscle b]
GO:0061077	chaperone-mediated protein folding	0.000204	0.0831	25.9	14220	27	61	3	[unc45b - unc-45 homolog b (c. elegans), si:ch211-199o1.2 - si:ch211-199o1.2, hsp70l - heat shock cognate 70-kd protein, like]
GO:0009144	purine nucleoside triphosphate metabolic process	0.000215	0.0833	13.51	14220	69	61	4	[pfkma - phosphofructokinase, muscle a, ATP8 - atp synthase 8, aldoaa - aldolase a, fructose-bisphosphate, a, pfkmb - phosphofructokinase, muscle b]
GO:0009142	nucleoside triphosphate biosynthetic process	0.00024	0.0888	13.13	14220	71	61	4	[pfkma - phosphofructokinase, muscle a, ATP8 - atp synthase 8, aldoaa - aldolase a, fructose-bisphosphate, a, pfkmb - phosphofructokinase, muscle b]
GO:0006796	phosphate-containing compound metabolic process	0.000245	0.0866	2.88	14220	1132	61	14	[ptp4a3 - protein tyrosine phosphatase type iva, member 3, clk4a - cdc-like kinase 4a, pfkma - phosphofructokinase, muscle a, pdk2 - pyruvate dehydrogenase kinase, isoenzyme 2, aldoaa - aldolase a, fructose-bisphosphate, a, nt5c1a - 5'-nucleotidase, cytosolic ia, pfkfb4l - 6-phosphofructo-2-kinase/fructose-2,6-biphosphatase 4, like, phkg1b - phosphorylase kinase, gamma 1b (muscle), zgc:56085 - zg…
GO:0006757	ATP generation from ADP	0.000253	0.0859	24.12	14220	29	61	3	[pfkma - phosphofructokinase, muscle a, aldoaa - aldolase a, fructose-bisphosphate, a, pfkmb - phosphofructokinase, muscle b]
GO:0006096	glycolytic process	0.000253	0.0825	24.12	14220	29	61	3	[pfkma - phosphofructokinase, muscle a, aldoaa - aldolase a, fructose-bisphosphate, a, pfkmb - phosphofructokinase, muscle b]
GO:0048769	sarcomerogenesis	0.000269	0.084	77.7	14220	6	61	2	[hsp90aa1.1 - heat shock protein 90, alpha (cytosolic), class a member 1, tandem duplicate 1, tcap - titin-cap (telethonin)]
GO:0042866	pyruvate biosynthetic process	0.000281	0.0846	23.31	14220	30	61	3	[pfkma - phosphofructokinase, muscle a, aldoaa - aldolase a, fructose-bisphosphate, a, pfkmb - phosphofructokinase, muscle b]
GO:0006793	phosphorus metabolic process	0.000283	0.0823	2.84	14220	1148	61	14	[ptp4a3 - protein tyrosine phosphatase type iva, member 3, clk4a - cdc-like kinase 4a, pfkma - phosphofructokinase, muscle a, pdk2 - pyruvate dehydrogenase kinase, isoenzyme 2, aldoaa - aldolase a, fructose-bisphosphate, a, nt5c1a - 5'-nucleotidase, cytosolic ia, pfkfb4l - 6-phosphofructo-2-kinase/fructose-2,6-biphosphatase 4, like, phkg1b - phosphorylase kinase, gamma 1b (muscle), zgc:56085 - zg…
GO:0009127	purine nucleoside monophosphate biosynthetic process	0.000297	0.0832	12.43	14220	75	61	4	[pfkma - phosphofructokinase, muscle a, ATP8 - atp synthase 8, aldoaa - aldolase a, fructose-bisphosphate, a, pfkmb - phosphofructokinase, muscle b]
GO:0009168	purine ribonucleoside monophosphate biosynthetic process	0.000297	0.0805	12.43	14220	75	61	4	[pfkma - phosphofructokinase, muscle a, ATP8 - atp synthase 8, aldoaa - aldolase a, fructose-bisphosphate, a, pfkmb - phosphofructokinase, muscle b]
GO:0009199	ribonucleoside triphosphate metabolic process	0.000312	0.0819	12.27	14220	76	61	4	[pfkma - phosphofructokinase, muscle a, ATP8 - atp synthase 8, aldoaa - aldolase a, fructose-bisphosphate, a, pfkmb - phosphofructokinase, muscle b]
GO:0046031	ADP metabolic process	0.000374	0.0951	21.19	14220	33	61	3	[pfkma - phosphofructokinase, muscle a, aldoaa - aldolase a, fructose-bisphosphate, a, pfkmb - phosphofructokinase, muscle b]
GO:0006165	nucleoside diphosphate phosphorylation	0.000409	0.101	20.57	14220	34	61	3	[pfkma - phosphofructokinase, muscle a, aldoaa - aldolase a, fructose-bisphosphate, a, pfkmb - phosphofructokinase, muscle b]
GO:0046939	nucleotide phosphorylation	0.000409	0.0978	20.57	14220	34	61	3	[pfkma - phosphofructokinase, muscle a, aldoaa - aldolase a, fructose-bisphosphate, a, pfkmb - phosphofructokinase, muscle b]
GO:0009185	ribonucleoside diphosphate metabolic process	0.000409	0.095	20.57	14220	34	61	3	[pfkma - phosphofructokinase, muscle a, aldoaa - aldolase a, fructose-bisphosphate, a, pfkmb - phosphofructokinase, muscle b]
GO:0009179	purine ribonucleoside diphosphate metabolic process	0.000409	0.0924	20.57	14220	34	61	3	[pfkma - phosphofructokinase, muscle a, aldoaa - aldolase a, fructose-bisphosphate, a, pfkmb - phosphofructokinase, muscle b]
GO:0009135	purine nucleoside diphosphate metabolic process	0.000409	0.0899	20.57	14220	34	61	3	[pfkma - phosphofructokinase, muscle a, aldoaa - aldolase a, fructose-bisphosphate, a, pfkmb - phosphofructokinase, muscle b]
GO:0009141	nucleoside triphosphate metabolic process	0.000437	0.0936	11.23	14220	83	61	4	[pfkma - phosphofructokinase, muscle a, ATP8 - atp synthase 8, aldoaa - aldolase a, fructose-bisphosphate, a, pfkmb - phosphofructokinase, muscle b]
GO:0009117	nucleotide metabolic process	0.000454	0.0946	6.05	14220	231	61	6	[pfkma - phosphofructokinase, muscle a, ATP8 - atp synthase 8, aldoaa - aldolase a, fructose-bisphosphate, a, pfkmb - phosphofructokinase, muscle b, nt5c1a - 5'-nucleotidase, cytosolic ia, agpat9 - 1-acylglycerol-3-phosphate o-acyltransferase 9]
GO:0009126	purine nucleoside monophosphate metabolic process	0.000479	0.0974	10.97	14220	85	61	4	[pfkma - phosphofructokinase, muscle a, ATP8 - atp synthase 8, aldoaa - aldolase a, fructose-bisphosphate, a, pfkmb - phosphofructokinase, muscle b]
GO:0009167	purine ribonucleoside monophosphate metabolic process	0.000479	0.095	10.97	14220	85	61	4	[pfkma - phosphofructokinase, muscle a, ATP8 - atp synthase 8, aldoaa - aldolase a, fructose-bisphosphate, a, pfkmb - phosphofructokinase, muscle b]
GO:0006753	nucleoside phosphate metabolic process	0.000497	0.0962	5.95	14220	235	61	6	[pfkma - phosphofructokinase, muscle a, ATP8 - atp synthase 8, aldoaa - aldolase a, fructose-bisphosphate, a, pfkmb - phosphofructokinase, muscle b, nt5c1a - 5'-nucleotidase, cytosolic ia, agpat9 - 1-acylglycerol-3-phosphate o-acyltransferase 9]
GO:0034620	cellular response to unfolded protein	0.000498	0.0943	58.28	14220	8	61	2	[si:ch211-199o1.2 - si:ch211-199o1.2, hsp70l - heat shock cognate 70-kd protein, like]
GO:0009156	ribonucleoside monophosphate biosynthetic process	0.000546	0.101	10.6	14220	88	61	4	[pfkma - phosphofructokinase, muscle a, ATP8 - atp synthase 8, aldoaa - aldolase a, fructose-bisphosphate, a, pfkmb - phosphofructokinase, muscle b]
GO:0006090	pyruvate metabolic process	0.000569	0.103	18.4	14220	38	61	3	[pfkma - phosphofructokinase, muscle a, aldoaa - aldolase a, fructose-bisphosphate, a, pfkmb - phosphofructokinase, muscle b]
GO:0044281	small molecule metabolic process	0.00059	0.104	3.16	14220	811	61	11	[sdhb - succinate dehydrogenase complex, subunit b, iron sulfur (ip), pfkma - phosphofructokinase, muscle a, ATP8 - atp synthase 8, got2b - glutamic-oxaloacetic transaminase 2b, mitochondrial (aspartate aminotransferase 2), hars - histidyl-trna synthetase, aldoaa - aldolase a, fructose-bisphosphate, a, arg2 - arginase, type ii, pfkmb - phosphofructokinase, muscle b, nt5c1a - 5'-nucleotidase, cyto…
GO:0009165	nucleotide biosynthetic process	0.000606	0.105	7.28	14220	160	61	5	[pfkma - phosphofructokinase, muscle a, ATP8 - atp synthase 8, aldoaa - aldolase a, fructose-bisphosphate, a, pfkmb - phosphofructokinase, muscle b, agpat9 - 1-acylglycerol-3-phosphate o-acyltransferase 9]
GO:0009124	nucleoside monophosphate biosynthetic process	0.00062	0.105	10.25	14220	91	61	4	[pfkma - phosphofructokinase, muscle a, ATP8 - atp synthase 8, aldoaa - aldolase a, fructose-bisphosphate, a, pfkmb - phosphofructokinase, muscle b]
GO:0005975	carbohydrate metabolic process	0.000632	0.105	5.69	14220	246	61	6	[pfkma - phosphofructokinase, muscle a, phkg1a - phosphorylase kinase, gamma 1a (muscle), aldoaa - aldolase a, fructose-bisphosphate, a, pfkmb - phosphofructokinase, muscle b, phkg1b - phosphorylase kinase, gamma 1b (muscle), pfkfb4l - 6-phosphofructo-2-kinase/fructose-2,6-biphosphatase 4, like]
GO:0016310	phosphorylation	0.000648	0.105	3.38	14220	690	61	10	[zgc:56085 - zgc:56085, clk4a - cdc-like kinase 4a, zgc:194737 - zgc:194737, pfkma - phosphofructokinase, muscle a, pdk2 - pyruvate dehydrogenase kinase, isoenzyme 2, phkg1a - phosphorylase kinase, gamma 1a (muscle), aldoaa - aldolase a, fructose-bisphosphate, a, pfkmb - phosphofructokinase, muscle b, phkg1b - phosphorylase kinase, gamma 1b (muscle), pfkfb4l - 6-phosphofructo-2-kinase/fructose-2,…
GO:1901293	nucleoside phosphate biosynthetic process	0.00066	0.105	7.15	14220	163	61	5	[pfkma - phosphofructokinase, muscle a, ATP8 - atp synthase 8, aldoaa - aldolase a, fructose-bisphosphate, a, pfkmb - phosphofructokinase, muscle b, agpat9 - 1-acylglycerol-3-phosphate o-acyltransferase 9]
GO:0019363	pyridine nucleotide biosynthetic process	0.000713	0.112	17.06	14220	41	61	3	[pfkma - phosphofructokinase, muscle a, aldoaa - aldolase a, fructose-bisphosphate, a, pfkmb - phosphofructokinase, muscle b]
GO:0019359	nicotinamide nucleotide biosynthetic process	0.000713	0.109	17.06	14220	41	61	3	[pfkma - phosphofructokinase, muscle a, aldoaa - aldolase a, fructose-bisphosphate, a, pfkmb - phosphofructokinase, muscle b]
GO:0009132	nucleoside diphosphate metabolic process	0.000713	0.107	17.06	14220	41	61	3	[pfkma - phosphofructokinase, muscle a, aldoaa - aldolase a, fructose-bisphosphate, a, pfkmb - phosphofructokinase, muscle b]
GO:0006734	NADH metabolic process	0.000797	0.118	46.62	14220	10	61	2	[pfkma - phosphofructokinase, muscle a, pfkmb - phosphofructokinase, muscle b]
GO:0006002	fructose 6-phosphate metabolic process	0.000797	0.116	46.62	14220	10	61	2	[pfkma - phosphofructokinase, muscle a, pfkmb - phosphofructokinase, muscle b]
GO:0019320	hexose catabolic process	0.000797	0.114	46.62	14220	10	61	2	[pfkma - phosphofructokinase, muscle a, pfkmb - phosphofructokinase, muscle b]
GO:0009161	ribonucleoside monophosphate metabolic process	0.000819	0.115	9.51	14220	98	61	4	[pfkma - phosphofructokinase, muscle a, ATP8 - atp synthase 8, aldoaa - aldolase a, fructose-bisphosphate, a, pfkmb - phosphofructokinase, muscle b]
GO:0072525	pyridine-containing compound biosynthetic process	0.000878	0.121	15.89	14220	44	61	3	[pfkma - phosphofructokinase, muscle a, aldoaa - aldolase a, fructose-bisphosphate, a, pfkmb - phosphofructokinase, muscle b]
GO:0009166	nucleotide catabolic process	0.000878	0.119	15.89	14220	44	61	3	[pfkma - phosphofructokinase, muscle a, aldoaa - aldolase a, fructose-bisphosphate, a, pfkmb - phosphofructokinase, muscle b]
GO:0009123	nucleoside monophosphate metabolic process	0.000952	0.127	9.14	14220	102	61	4	[pfkma - phosphofructokinase, muscle a, ATP8 - atp synthase 8, aldoaa - aldolase a, fructose-bisphosphate, a, pfkmb - phosphofructokinase, muscle b]
GO:0050821	protein stabilization	0.000971	0.127	42.38	14220	11	61	2	[hsp90aa1.2 - heat shock protein 90, alpha (cytosolic), class a member 1, tandem duplicate 2, hsp90aa1.1 - heat shock protein 90, alpha (cytosolic), class a member 1, tandem duplicate 1]
GO:0005978	glycogen biosynthetic process	0.000971	0.125	42.38	14220	11	61	2	[phkg1a - phosphorylase kinase, gamma 1a (muscle), phkg1b - phosphorylase kinase, gamma 1b (muscle)]
GO:0009250	glucan biosynthetic process	0.000971	0.123	42.38	14220	11	61	2	[phkg1a - phosphorylase kinase, gamma 1a (muscle), phkg1b - phosphorylase kinase, gamma 1b (muscle)]
GO:1901292	nucleoside phosphate catabolic process	0.001	0.125	15.2	14220	46	61	3	[pfkma - phosphofructokinase, muscle a, aldoaa - aldolase a, fructose-bisphosphate, a, pfkmb - phosphofructokinase, muscle b]

### Sheet: Up in VBA- 5dpf
GO Term	Description	P-value	FDR q-value	Enrichment	N	B	n	b	Genes
GO:0008544	epidermis development	1.07e-07	0.00087	36.65	14222	10	194	5	[evpla - envoplakin a, spint1b - serine peptidase inhibitor, kunitz type 1 b, grhl1 - grainyhead-like 1 (drosophila), grhl3 - grainyhead-like 3, st14a - suppression of tumorigenicity 14 (colon carcinoma) a]
GO:0071711	basement membrane organization	6.61e-06	0.0269	29.32	14222	10	194	4	[col4a5 - collagen, type iv, alpha 5 (alport syndrome), fras1 - fraser syndrome 1, col4a6 - collagen, type iv, alpha 6, lamb2l - laminin, beta 2-like]
GO:0006189	'de novo' IMP biosynthetic process	2.45e-05	0.0664	43.99	14222	5	194	3	[ppat - phosphoribosyl pyrophosphate amidotransferase, atic - 5-aminoimidazole-4-carboxamide ribonucleotide formyltransferase/imp cyclohydrolase, paics - phosphoribosylaminoimidazole carboxylase, phosphoribosylaminoimidazole succinocarboxamide synthetase]
GO:0009888	tissue development	4.98e-05	0.101	3.16	14222	371	194	16	[fzd2 - frizzled homolog 2, nppa - natriuretic peptide precursor a, fras1 - fraser syndrome 1, spint1b - serine peptidase inhibitor, kunitz type 1 b, cd9b - cd9 antigen, b, grhl3 - grainyhead-like 3, vdrb - vitamin d receptor b, evpla - envoplakin a, trim71 - tripartite motif-containing 71, si:dkey-174n5.3 - si:dkey-174n5.3, f11r - f11 receptor, grhl1 - grainyhead-like 1 (drosophila), col1a1a - c…
GO:0030198	extracellular matrix organization	5.32e-05	0.0865	6.05	14222	97	194	8	[col4a5 - collagen, type iv, alpha 5 (alport syndrome), mmp2 - matrix metalloproteinase 2, col4a6 - collagen, type iv, alpha 6, fras1 - fraser syndrome 1, col1a1b - collagen, type i, alpha 1b, col28a1a - collagen type xxviii alpha 1 a, col1a1a - collagen, type i, alpha 1a, lamb2l - laminin, beta 2-like]
GO:0022610	biological adhesion	7.7e-05	0.104	3.57	14222	267	194	13	[itgb3a - integrin beta 3a, frem1a - fras1 related extracellular matrix 1a, itgav - integrin, alpha v, itgb1b.1 - integrin, beta 1b.1, epdl1 - ependymin-like 1, kitlgb - kit ligand b, pkp1b - plakophilin 1b, dsc2l - desmocollin 2 like, cldn7b - claudin 7b, dspa - desmoplakin a, ptprfb - protein tyrosine phosphatase, receptor type, f, b, lamb2l - laminin, beta 2-like, cxadr - coxsackie virus and a…
GO:0007155	cell adhesion	7.7e-05	0.0895	3.57	14222	267	194	13	[itgb3a - integrin beta 3a, frem1a - fras1 related extracellular matrix 1a, itgav - integrin, alpha v, itgb1b.1 - integrin, beta 1b.1, epdl1 - ependymin-like 1, kitlgb - kit ligand b, pkp1b - plakophilin 1b, dsc2l - desmocollin 2 like, cldn7b - claudin 7b, dspa - desmoplakin a, ptprfb - protein tyrosine phosphatase, receptor type, f, b, lamb2l - laminin, beta 2-like, cxadr - coxsackie virus and a…
GO:0043062	extracellular structure organization	0.000107	0.109	5.48	14222	107	194	8	[col4a5 - collagen, type iv, alpha 5 (alport syndrome), mmp2 - matrix metalloproteinase 2, col4a6 - collagen, type iv, alpha 6, fras1 - fraser syndrome 1, col1a1b - collagen, type i, alpha 1b, col28a1a - collagen type xxviii alpha 1 a, col1a1a - collagen, type i, alpha 1a, lamb2l - laminin, beta 2-like]
GO:0031589	cell-substrate adhesion	0.00012	0.108	10.18	14222	36	194	5	[itgb3a - integrin beta 3a, frem1a - fras1 related extracellular matrix 1a, itgb1b.1 - integrin, beta 1b.1, epdl1 - ependymin-like 1, lamb2l - laminin, beta 2-like]
GO:0007160	cell-matrix adhesion	0.000288	0.234	12.22	14222	24	194	4	[itgb3a - integrin beta 3a, frem1a - fras1 related extracellular matrix 1a, itgb1b.1 - integrin, beta 1b.1, epdl1 - ependymin-like 1]
GO:0006582	melanin metabolic process	0.00055	0.407	48.87	14222	3	194	2	[tyr - tyrosinase, oca2 - oculocutaneous albinism ii]
GO:1902284	neuron projection extension involved in neuron projection guidance	0.00055	0.373	48.87	14222	3	194	2	[col4a5 - collagen, type iv, alpha 5 (alport syndrome), col4a6 - collagen, type iv, alpha 6]
GO:0042438	melanin biosynthetic process	0.00055	0.344	48.87	14222	3	194	2	[tyr - tyrosinase, oca2 - oculocutaneous albinism ii]
GO:0048846	axon extension involved in axon guidance	0.00055	0.32	48.87	14222	3	194	2	[col4a5 - collagen, type iv, alpha 5 (alport syndrome), col4a6 - collagen, type iv, alpha 6]
GO:0033333	fin development	0.000578	0.313	7.33	14222	50	194	5	[frem1a - fras1 related extracellular matrix 1a, fras1 - fraser syndrome 1, frem2a - fras1 related extracellular matrix protein 2a, col1a1a - collagen, type i, alpha 1a, and1 - actinodin1]
GO:0060560	developmental growth involved in morphogenesis	0.000578	0.294	7.33	14222	50	194	5	[col4a5 - collagen, type iv, alpha 5 (alport syndrome), col4a6 - collagen, type iv, alpha 6, itgav - integrin, alpha v, nos1 - nitric oxide synthase 1 (neuronal), cyfip1 - cytoplasmic fmr1 interacting protein 1]
GO:0055086	nucleobase-containing small molecule metabolic process	0.00062	0.297	3.04	14222	289	194	12	[xdh - xanthine dehydrogenase, aldob - aldolase b, fructose-bisphosphate, ppat - phosphoribosyl pyrophosphate amidotransferase, nppa - natriuretic peptide precursor a, zgc:158222 - zgc:158222, atic - 5-aminoimidazole-4-carboxamide ribonucleotide formyltransferase/imp cyclohydrolase, gfpt2 - glutamine-fructose-6-phosphate transaminase 2, mthfd1b - methylenetetrahydrofolate dehydrogenase (nadp+ dep…
GO:0006188	IMP biosynthetic process	0.000646	0.292	16.92	14222	13	194	3	[ppat - phosphoribosyl pyrophosphate amidotransferase, atic - 5-aminoimidazole-4-carboxamide ribonucleotide formyltransferase/imp cyclohydrolase, paics - phosphoribosylaminoimidazole carboxylase, phosphoribosylaminoimidazole succinocarboxamide synthetase]
GO:0046148	pigment biosynthetic process	0.000697	0.298	9.77	14222	30	194	4	[ppat - phosphoribosyl pyrophosphate amidotransferase, tyr - tyrosinase, oca2 - oculocutaneous albinism ii, mthfd1b - methylenetetrahydrofolate dehydrogenase (nadp+ dependent) 1b]
GO:0048736	appendage development	0.000757	0.308	6.92	14222	53	194	5	[frem1a - fras1 related extracellular matrix 1a, fras1 - fraser syndrome 1, frem2a - fras1 related extracellular matrix protein 2a, col1a1a - collagen, type i, alpha 1a, and1 - actinodin1]
GO:0030309	poly-N-acetyllactosamine metabolic process	0.000814	0.315	15.71	14222	14	194	3	[b3gnt2l - udp-glcnac:betagal beta-1,3-n-acetylglucosaminyltransferase 2, like, si:ch211-126g16.11 - si:ch211-126g16.11, zgc:86586 - zgc:86586]
GO:0030311	poly-N-acetyllactosamine biosynthetic process	0.000814	0.301	15.71	14222	14	194	3	[b3gnt2l - udp-glcnac:betagal beta-1,3-n-acetylglucosaminyltransferase 2, like, si:ch211-126g16.11 - si:ch211-126g16.11, zgc:86586 - zgc:86586]
