## Supplemental Table S3 for "Klf9 is a key feedforward regulator of the transcriptomic response to glucocorticoid receptor activity"

### Sheet: Upregulated processes
GO Term	Description	P-value	FDR q-value	Enrichment	N	B	n	b	Genes
GO:0006811	ion transport	2.09e-11	1.29e-07	1.94	5902	323	972	103	[gabrb1 - gamma-aminobutyric acid (gaba) a receptor, beta 1, atp6v1aa - atpase, h+ transporting, lysosomal v1 subunit aa, slc8a4a - solute carrier family 8 (sodium/calcium exchanger), member 4a, kcna4 - potassium voltage-gated channel, shaker-related subfamily, member 4, cacng8a - calcium channel, voltage-dependent, gamma subunit 8a, kcnma1a - potassium large conductance calcium-activated channel…
GO:0023052	signaling	2.54e-11	7.84e-08	2.62	5902	127	957	54	[gabrb1 - gamma-aminobutyric acid (gaba) a receptor, beta 1, cacnb4b - calcium channel, voltage-dependent, beta 4b subunit, dlgap2b - discs, large (drosophila) homolog-associated protein 2b, dlgap1a - discs, large (drosophila) homolog-associated protein 1a, chrna6 - cholinergic receptor, nicotinic, alpha 6, si:dkey-110c1.7 - si:dkey-110c1.7, cacng8a - calcium channel, voltage-dependent, gamma sub…
GO:0006812	cation transport	2.78e-11	5.71e-08	2.26	5902	188	972	70	[atp2b3a - atpase, ca++ transporting, plasma membrane 3a, cacnb4b - calcium channel, voltage-dependent, beta 4b subunit, cngb1a - cyclic nucleotide gated channel beta 1a, kcnj14 - potassium inwardly-rectifying channel, subfamily j, member 14, atp2b2 - atpase, ca++ transporting, plasma membrane 2, kcnt1 - potassium channel, subfamily t, member 1, slc8a4a - solute carrier family 8 (sodium/calcium e…
GO:0065007	biological regulation	3.73e-10	5.75e-07	1.22	5902	2755	888	507	[gabrb1 - gamma-aminobutyric acid (gaba) a receptor, beta 1, meis2b - myeloid ecotropic viral integration site 2b, atp6v1aa - atpase, h+ transporting, lysosomal v1 subunit aa, kmt2ba - lysine (k)-specific methyltransferase 2ba, phf8 - phd finger protein 8, si:dkey-110c1.7 - si:dkey-110c1.7, cacng8a - calcium channel, voltage-dependent, gamma subunit 8a, phf21aa - phd finger protein 21aa, barhl1a …
GO:0030001	metal ion transport	1.65e-09	2.03e-06	2.28	5902	160	972	60	[atp2b3a - atpase, ca++ transporting, plasma membrane 3a, cacnb4b - calcium channel, voltage-dependent, beta 4b subunit, kcnj14 - potassium inwardly-rectifying channel, subfamily j, member 14, kcnt1 - potassium channel, subfamily t, member 1, atp2b2 - atpase, ca++ transporting, plasma membrane 2, slc8a4a - solute carrier family 8 (sodium/calcium exchanger), member 4a, kcna4 - potassium voltage-ga…
GO:0043269	regulation of ion transport	3.3e-09	3.39e-06	2.61	5902	103	967	44	[kcnc3b - potassium voltage-gated channel, shaw-related subfamily, member 3b, cacnb2a - calcium channel, voltage-dependent, beta 2a, cacnb4b - calcium channel, voltage-dependent, beta 4b subunit, kcnj14 - potassium inwardly-rectifying channel, subfamily j, member 14, kcna4 - potassium voltage-gated channel, shaker-related subfamily, member 4, syt2a - synaptotagmin iia, kcnd1 - potassium voltage-g…
GO:0034765	regulation of ion transmembrane transport	4.73e-09	4.17e-06	2.79	5902	83	967	38	[kcnc3b - potassium voltage-gated channel, shaw-related subfamily, member 3b, cacnb2a - calcium channel, voltage-dependent, beta 2a, cacnb4b - calcium channel, voltage-dependent, beta 4b subunit, kcnj14 - potassium inwardly-rectifying channel, subfamily j, member 14, kcna4 - potassium voltage-gated channel, shaker-related subfamily, member 4, kcnd1 - potassium voltage-gated channel, shal-related …
GO:0007267	cell-cell signaling	5.08e-09	3.91e-06	2.75	5902	108	815	41	[gabra6b - gamma-aminobutyric acid (gaba) a receptor, alpha 6b, gabrb1 - gamma-aminobutyric acid (gaba) a receptor, beta 1, cacnb2a - calcium channel, voltage-dependent, beta 2a, cacnb4b - calcium channel, voltage-dependent, beta 4b subunit, gria1a - glutamate receptor, ionotropic, ampa 1a, dlgap1a - discs, large (drosophila) homolog-associated protein 1a, glra1 - glycine receptor, alpha 1, chrna…
GO:0022610	biological adhesion	6.6e-09	4.52e-06	2.43	5902	154	803	51	[ptprsa - protein tyrosine phosphatase, receptor type, s, a, pcdh1a - protocadherin 1a, ncanb - neurocan b, nrxn1a - neurexin 1a, dscamb - down syndrome cell adhesion molecule b, ctnnd2b - catenin (cadherin-associated protein), delta 2b, clstn1 - calsyntenin 1, nlgn2a - neuroligin 2a, sdk2b - sidekick homolog 2b (chicken), ptprdb - protein tyrosine phosphatase, receptor type, d, b, nrxn3a - neure…
GO:0007155	cell adhesion	6.6e-09	4.07e-06	2.43	5902	154	803	51	[ptprsa - protein tyrosine phosphatase, receptor type, s, a, pcdh1a - protocadherin 1a, ncanb - neurocan b, nrxn1a - neurexin 1a, dscamb - down syndrome cell adhesion molecule b, ctnnd2b - catenin (cadherin-associated protein), delta 2b, clstn1 - calsyntenin 1, nlgn2a - neuroligin 2a, sdk2b - sidekick homolog 2b (chicken), ptprdb - protein tyrosine phosphatase, receptor type, d, b, nrxn3a - neure…
GO:0034762	regulation of transmembrane transport	1.15e-08	6.46e-06	2.73	5902	85	967	38	[kcnc3b - potassium voltage-gated channel, shaw-related subfamily, member 3b, cacnb2a - calcium channel, voltage-dependent, beta 2a, cacnb4b - calcium channel, voltage-dependent, beta 4b subunit, kcnj14 - potassium inwardly-rectifying channel, subfamily j, member 14, kcna4 - potassium voltage-gated channel, shaker-related subfamily, member 4, kcnd1 - potassium voltage-gated channel, shal-related …
GO:0034220	ion transmembrane transport	1.3e-08	6.68e-06	2.06	5902	195	972	66	[gabrb1 - gamma-aminobutyric acid (gaba) a receptor, beta 1, atp2b3a - atpase, ca++ transporting, plasma membrane 3a, cacnb4b - calcium channel, voltage-dependent, beta 4b subunit, cngb1a - cyclic nucleotide gated channel beta 1a, kcnj14 - potassium inwardly-rectifying channel, subfamily j, member 14, atp2b2 - atpase, ca++ transporting, plasma membrane 2, atp6v1aa - atpase, h+ transporting, lysos…
GO:0099536	synaptic signaling	1.97e-08	9.33e-06	2.72	5902	104	815	39	[gabra6b - gamma-aminobutyric acid (gaba) a receptor, alpha 6b, gabrb1 - gamma-aminobutyric acid (gaba) a receptor, beta 1, cacnb2a - calcium channel, voltage-dependent, beta 2a, gria1a - glutamate receptor, ionotropic, ampa 1a, cacnb4b - calcium channel, voltage-dependent, beta 4b subunit, dlgap1a - discs, large (drosophila) homolog-associated protein 1a, glra1 - glycine receptor, alpha 1, chrna…
GO:0051049	regulation of transport	1.97e-08	8.69e-06	2.06	5902	186	987	64	[rfx3 - regulatory factor x, 3 (influences hla class ii expression), cacnb4b - calcium channel, voltage-dependent, beta 4b subunit, kcnj14 - potassium inwardly-rectifying channel, subfamily j, member 14, kcna4 - potassium voltage-gated channel, shaker-related subfamily, member 4, syt2a - synaptotagmin iia, syt1a - synaptotagmin ia, cacng8a - calcium channel, voltage-dependent, gamma subunit 8a, s…
GO:0098609	cell-cell adhesion	2.44e-08	1e-05	2.9	5902	110	666	36	[nlgn3b - neuroligin 3b, clstn3 - calsyntenin 3, pkp4 - plakophilin 4, ptprsa - protein tyrosine phosphatase, receptor type, s, a, pcdh1a - protocadherin 1a, tenm3 - teneurin transmembrane protein 3, si:dkey-22o22.2 - si:dkey-22o22.2, dscamb - down syndrome cell adhesion molecule b, odz4 - odd oz/ten-m homolog 4, pcdh15b - protocadherin 15b, ctnnd2b - catenin (cadherin-associated protein), delta …
GO:0098916	anterograde trans-synaptic signaling	4.05e-08	1.56e-05	2.7	5902	102	815	38	[gabra6b - gamma-aminobutyric acid (gaba) a receptor, alpha 6b, gabrb1 - gamma-aminobutyric acid (gaba) a receptor, beta 1, cacnb2a - calcium channel, voltage-dependent, beta 2a, gria1a - glutamate receptor, ionotropic, ampa 1a, cacnb4b - calcium channel, voltage-dependent, beta 4b subunit, dlgap1a - discs, large (drosophila) homolog-associated protein 1a, glra1 - glycine receptor, alpha 1, chrna…
GO:0007268	chemical synaptic transmission	4.05e-08	1.47e-05	2.7	5902	102	815	38	[gabra6b - gamma-aminobutyric acid (gaba) a receptor, alpha 6b, gabrb1 - gamma-aminobutyric acid (gaba) a receptor, beta 1, cacnb2a - calcium channel, voltage-dependent, beta 2a, gria1a - glutamate receptor, ionotropic, ampa 1a, cacnb4b - calcium channel, voltage-dependent, beta 4b subunit, dlgap1a - discs, large (drosophila) homolog-associated protein 1a, glra1 - glycine receptor, alpha 1, chrna…
GO:0050789	regulation of biological process	4.49e-08	1.54e-05	1.22	5902	2572	861	456	[gabrb1 - gamma-aminobutyric acid (gaba) a receptor, beta 1, meis2b - myeloid ecotropic viral integration site 2b, kmt2ba - lysine (k)-specific methyltransferase 2ba, phf8 - phd finger protein 8, si:dkey-110c1.7 - si:dkey-110c1.7, phf21aa - phd finger protein 21aa, barhl1a - barh-like 1a, pcloa - piccolo (presynaptic cytomatrix protein) a, lhx9 - lim homeobox 9, cacna1c - calcium channel, voltage…
GO:0098660	inorganic ion transmembrane transport	4.57e-08	1.48e-05	2.2	5902	152	972	55	[atp2b3a - atpase, ca++ transporting, plasma membrane 3a, cacnb4b - calcium channel, voltage-dependent, beta 4b subunit, kcnj14 - potassium inwardly-rectifying channel, subfamily j, member 14, atp2b2 - atpase, ca++ transporting, plasma membrane 2, atp6v1aa - atpase, h+ transporting, lysosomal v1 subunit aa, kcna4 - potassium voltage-gated channel, shaker-related subfamily, member 4, cacng8a - cal…
GO:0098662	inorganic cation transmembrane transport	5.37e-08	1.66e-05	2.26	5902	137	972	51	[atp2b3a - atpase, ca++ transporting, plasma membrane 3a, cacnb4b - calcium channel, voltage-dependent, beta 4b subunit, kcnj14 - potassium inwardly-rectifying channel, subfamily j, member 14, atp2b2 - atpase, ca++ transporting, plasma membrane 2, atp6v1aa - atpase, h+ transporting, lysosomal v1 subunit aa, kcna4 - potassium voltage-gated channel, shaker-related subfamily, member 4, cacng8a - cal…
GO:0099537	trans-synaptic signaling	5.49e-08	1.61e-05	2.67	5902	103	815	38	[gabra6b - gamma-aminobutyric acid (gaba) a receptor, alpha 6b, gabrb1 - gamma-aminobutyric acid (gaba) a receptor, beta 1, cacnb2a - calcium channel, voltage-dependent, beta 2a, gria1a - glutamate receptor, ionotropic, ampa 1a, cacnb4b - calcium channel, voltage-dependent, beta 4b subunit, dlgap1a - discs, large (drosophila) homolog-associated protein 1a, glra1 - glycine receptor, alpha 1, chrna…
GO:0098655	cation transmembrane transport	5.64e-08	1.58e-05	2.22	5902	145	972	53	[atp2b3a - atpase, ca++ transporting, plasma membrane 3a, cacnb4b - calcium channel, voltage-dependent, beta 4b subunit, cngb1a - cyclic nucleotide gated channel beta 1a, kcnj14 - potassium inwardly-rectifying channel, subfamily j, member 14, atp2b2 - atpase, ca++ transporting, plasma membrane 2, atp6v1aa - atpase, h+ transporting, lysosomal v1 subunit aa, kcna4 - potassium voltage-gated channel,…
GO:0007154	cell communication	9.19e-08	2.47e-05	2.42	5902	140	784	45	[gabra6b - gamma-aminobutyric acid (gaba) a receptor, alpha 6b, gabrb1 - gamma-aminobutyric acid (gaba) a receptor, beta 1, cacnb2a - calcium channel, voltage-dependent, beta 2a, gria1a - glutamate receptor, ionotropic, ampa 1a, dlgap1a - discs, large (drosophila) homolog-associated protein 1a, slc8a4a - solute carrier family 8 (sodium/calcium exchanger), member 4a, glra1 - glycine receptor, alph…
GO:0007214	gamma-aminobutyric acid signaling pathway	2.41e-07	6.2e-05	14.48	5902	9	317	7	[gabra6b - gamma-aminobutyric acid (gaba) a receptor, alpha 6b, celsr3 - cadherin, egf lag seven-pass g-type receptor 3, gabbr1a - gamma-aminobutyric acid (gaba) b receptor, 1a, gabrg2 - gamma-aminobutyric acid (gaba) a receptor, gamma 2, gabbr1b - gamma-aminobutyric acid (gaba) b receptor, 1b, gabra1 - gamma-aminobutyric acid (gaba) a receptor, alpha 1, gabbr2 - gamma-aminobutyric acid (gaba) b …
GO:0098742	cell-cell adhesion via plasma-membrane adhesion molecules	2.44e-07	6.03e-05	2.99	5902	91	651	30	[clstn3 - calsyntenin 3, ptprsa - protein tyrosine phosphatase, receptor type, s, a, pcdh1a - protocadherin 1a, dscamb - down syndrome cell adhesion molecule b, tenm3 - teneurin transmembrane protein 3, si:dkey-22o22.2 - si:dkey-22o22.2, odz4 - odd oz/ten-m homolog 4, pcdh15b - protocadherin 15b, si:ch211-276c2.2 - si:ch211-276c2.2, clstn1 - calsyntenin 1, pcdh1gc6 - protocadherin 1 gamma c 6, pc…
GO:0006810	transport	7.49e-07	0.000178	1.4	5902	841	987	197	[gabrb1 - gamma-aminobutyric acid (gaba) a receptor, beta 1, atp6v1aa - atpase, h+ transporting, lysosomal v1 subunit aa, syt2a - synaptotagmin iia, fam91a1 - family with sequence similarity 91, member a1, cacng8a - calcium channel, voltage-dependent, gamma subunit 8a, kcnma1a - potassium large conductance calcium-activated channel, subfamily m, alpha member 1a, klhl3 - kelch-like 3 (drosophila),…
GO:0060078	regulation of postsynaptic membrane potential	1.4e-06	0.000319	9.11	5902	11	471	8	[gabra6b - gamma-aminobutyric acid (gaba) a receptor, alpha 6b, grin2da - glutamate receptor, ionotropic, n-methyl d-aspartate 2d, a, grin2aa - glutamate receptor, ionotropic, n-methyl d-aspartate 2a, a, gabrg2 - gamma-aminobutyric acid (gaba) a receptor, gamma 2, gabra1 - gamma-aminobutyric acid (gaba) a receptor, alpha 1, grin2ab - glutamate receptor, ionotropic, n-methyl d-aspartate 2a, b, npa…
GO:0051234	establishment of localization	1.52e-06	0.000334	1.39	5902	854	987	198	[gabrb1 - gamma-aminobutyric acid (gaba) a receptor, beta 1, atp6v1aa - atpase, h+ transporting, lysosomal v1 subunit aa, syt2a - synaptotagmin iia, fam91a1 - family with sequence similarity 91, member a1, cacng8a - calcium channel, voltage-dependent, gamma subunit 8a, kcnma1a - potassium large conductance calcium-activated channel, subfamily m, alpha member 1a, klhl3 - kelch-like 3 (drosophila),…
GO:0007156	homophilic cell adhesion via plasma membrane adhesion molecules	1.62e-06	0.000344	2.95	5902	83	651	27	[clstn3 - calsyntenin 3, pcdh1a - protocadherin 1a, dscamb - down syndrome cell adhesion molecule b, si:dkey-22o22.2 - si:dkey-22o22.2, tenm3 - teneurin transmembrane protein 3, odz4 - odd oz/ten-m homolog 4, pcdh15b - protocadherin 15b, si:ch211-276c2.2 - si:ch211-276c2.2, clstn1 - calsyntenin 1, pcdh15a - protocadherin 15a, pcdh1gc6 - protocadherin 1 gamma c 6, sdk2b - sidekick homolog 2b (chic…
GO:0017157	regulation of exocytosis	2.44e-06	0.000502	3.14	5902	40	987	21	[rab3ab - rab3a, member ras oncogene family, b, rims2a - regulating synaptic membrane exocytosis 2a, syt11b - synaptotagmin xib, rab3c - rab3c, member ras oncogene family, stxbp5a - syntaxin binding protein 5a (tomosyn), syt2a - synaptotagmin iia, cacna1g - calcium channel, voltage-dependent, t type, alpha 1g subunit, napba - n-ethylmaleimide-sensitive factor attachment protein, beta a, syt1a - s…
GO:0099003	vesicle-mediated transport in synapse	2.93e-06	0.000584	3.62	5902	37	793	18	[nlgn3b - neuroligin 3b, amph - amphiphysin, rims2a - regulating synaptic membrane exocytosis 2a, picalmb - phosphatidylinositol binding clathrin assembly protein b, syt2a - synaptotagmin iia, kif5aa - kinesin family member 5a, a, cplx3b - complexin 3b, syt1a - synaptotagmin ia, cadpsa - ca2+-dependent activator protein for secretion a, dnm1b - dynamin 1b, nlgn1 - neuroligin 1, kif5ba - kinesin f…
GO:0032879	regulation of localization	3.18e-06	0.000613	1.68	5902	299	987	84	[zgc:194281 - zgc:194281, rfx3 - regulatory factor x, 3 (influences hla class ii expression), cacnb4b - calcium channel, voltage-dependent, beta 4b subunit, rnd1 - rho family gtpase 1, kcnj14 - potassium inwardly-rectifying channel, subfamily j, member 14, kcna4 - potassium voltage-gated channel, shaker-related subfamily, member 4, syt2a - synaptotagmin iia, syt1a - synaptotagmin ia, plxna4 - ple…
GO:0055085	transmembrane transport	4.58e-06	0.000857	1.74	5902	287	888	75	[gabrb1 - gamma-aminobutyric acid (gaba) a receptor, beta 1, atp2b3a - atpase, ca++ transporting, plasma membrane 3a, cacnb4b - calcium channel, voltage-dependent, beta 4b subunit, cngb1a - cyclic nucleotide gated channel beta 1a, atp2b2 - atpase, ca++ transporting, plasma membrane 2, atp6v1aa - atpase, h+ transporting, lysosomal v1 subunit aa, slc8a4a - solute carrier family 8 (sodium/calcium ex…
GO:0050806	positive regulation of synaptic transmission	4.81e-06	0.000872	7.08	5902	15	500	9	[grin2da - glutamate receptor, ionotropic, n-methyl d-aspartate 2d, a, clstn3 - calsyntenin 3, grin2aa - glutamate receptor, ionotropic, n-methyl d-aspartate 2a, a, rims2a - regulating synaptic membrane exocytosis 2a, si:ch211-276c2.2 - si:ch211-276c2.2, clstn1 - calsyntenin 1, grin2ab - glutamate receptor, ionotropic, n-methyl d-aspartate 2a, b, clstn2 - calsyntenin 2, rims3 - regulating synapti…
GO:0006816	calcium ion transport	8.41e-06	0.00148	2.6	5902	64	957	27	[cacnb2a - calcium channel, voltage-dependent, beta 2a, atp2b3a - atpase, ca++ transporting, plasma membrane 3a, cacnb4b - calcium channel, voltage-dependent, beta 4b subunit, atp2b2 - atpase, ca++ transporting, plasma membrane 2, slc8a4a - solute carrier family 8 (sodium/calcium exchanger), member 4a, cacng8a - calcium channel, voltage-dependent, gamma subunit 8a, atp2b4 - atpase, ca++ transport…
GO:0099177	regulation of trans-synaptic signaling	1.49e-05	0.00255	2.67	5902	75	766	26	[nlgn3b - neuroligin 3b, clstn3 - calsyntenin 3, gria1a - glutamate receptor, ionotropic, ampa 1a, cplx3b - complexin 3b, npas4a - neuronal pas domain protein 4a, calb2a - calbindin 2a, nsmfa - nmda receptor synaptonuclear signaling and neuronal migration factor a, grm6a - glutamate receptor, metabotropic 6a, grin2da - glutamate receptor, ionotropic, n-methyl d-aspartate 2d, a, si:ch211-276c2.2 -…
GO:0050804	modulation of chemical synaptic transmission	1.49e-05	0.00248	2.67	5902	75	766	26	[nlgn3b - neuroligin 3b, clstn3 - calsyntenin 3, gria1a - glutamate receptor, ionotropic, ampa 1a, cplx3b - complexin 3b, npas4a - neuronal pas domain protein 4a, calb2a - calbindin 2a, nsmfa - nmda receptor synaptonuclear signaling and neuronal migration factor a, grm6a - glutamate receptor, metabotropic 6a, grin2da - glutamate receptor, ionotropic, n-methyl d-aspartate 2d, a, si:ch211-276c2.2 -…
GO:0051179	localization	1.56e-05	0.00253	1.33	5902	928	987	207	[gabrb1 - gamma-aminobutyric acid (gaba) a receptor, beta 1, atp6v1aa - atpase, h+ transporting, lysosomal v1 subunit aa, syt2a - synaptotagmin iia, fam91a1 - family with sequence similarity 91, member a1, cacng8a - calcium channel, voltage-dependent, gamma subunit 8a, kcnma1a - potassium large conductance calcium-activated channel, subfamily m, alpha member 1a, klhl3 - kelch-like 3 (drosophila),…
GO:0070838	divalent metal ion transport	1.7e-05	0.00269	2.52	5902	66	957	27	[cacnb2a - calcium channel, voltage-dependent, beta 2a, atp2b3a - atpase, ca++ transporting, plasma membrane 3a, cacnb4b - calcium channel, voltage-dependent, beta 4b subunit, atp2b2 - atpase, ca++ transporting, plasma membrane 2, slc8a4a - solute carrier family 8 (sodium/calcium exchanger), member 4a, cacng8a - calcium channel, voltage-dependent, gamma subunit 8a, atp2b4 - atpase, ca++ transport…
GO:0072511	divalent inorganic cation transport	1.7e-05	0.00262	2.52	5902	66	957	27	[cacnb2a - calcium channel, voltage-dependent, beta 2a, atp2b3a - atpase, ca++ transporting, plasma membrane 3a, cacnb4b - calcium channel, voltage-dependent, beta 4b subunit, atp2b2 - atpase, ca++ transporting, plasma membrane 2, slc8a4a - solute carrier family 8 (sodium/calcium exchanger), member 4a, cacng8a - calcium channel, voltage-dependent, gamma subunit 8a, atp2b4 - atpase, ca++ transport…
GO:0070588	calcium ion transmembrane transport	2.32e-05	0.00349	2.64	5902	56	957	24	[cacnb2a - calcium channel, voltage-dependent, beta 2a, atp2b3a - atpase, ca++ transporting, plasma membrane 3a, cacnb2b - calcium channel, voltage-dependent, beta 2b, cacnb4b - calcium channel, voltage-dependent, beta 4b subunit, cacng8b - calcium channel, voltage-dependent, gamma subunit 8b, atp2b2 - atpase, ca++ transporting, plasma membrane 2, cacna1ab - calcium channel, voltage-dependent, p/…
GO:0050794	regulation of cellular process	2.45e-05	0.00359	1.19	5902	2438	789	388	[gabrb1 - gamma-aminobutyric acid (gaba) a receptor, beta 1, meis2b - myeloid ecotropic viral integration site 2b, phf8 - phd finger protein 8, si:dkey-110c1.7 - si:dkey-110c1.7, phf21aa - phd finger protein 21aa, barhl1a - barh-like 1a, pcloa - piccolo (presynaptic cytomatrix protein) a, lhx9 - lim homeobox 9, meis2a - myeloid ecotropic viral integration site 2a, hmbox1a - homeobox containing 1a…
GO:0031114	regulation of microtubule depolymerization	2.65e-05	0.0038	10.6	5902	5	557	5	[map1aa - microtubule-associated protein 1aa, map1b - microtubule-associated protein 1b, camsap1a - calmodulin regulated spectrin-associated protein 1a, apc - adenomatosis polyposis coli, apc2 - adenomatosis polyposis coli 2]
GO:0006898	receptor-mediated endocytosis	3.34e-05	0.00469	3.29	5902	31	927	16	[arrb1 - arrestin, beta 1, sagb - s-antigen; retina and pineal gland (arrestin) b, cacng8b - calcium channel, voltage-dependent, gamma subunit 8b, cltca - clathrin, heavy polypeptide a (hc), picalmb - phosphatidylinositol binding clathrin assembly protein b, cltcb - clathrin, heavy polypeptide b (hc), dnajc6 - dnaj (hsp40) homolog, subfamily c, member 6, inpp5f - inositol polyphosphate-5-phosphat…
GO:0050808	synapse organization	3.39e-05	0.00465	2.86	5902	43	961	20	[cacnb2a - calcium channel, voltage-dependent, beta 2a, cacnb4b - calcium channel, voltage-dependent, beta 4b subunit, cacnb2b - calcium channel, voltage-dependent, beta 2b, sdk1a - sidekick cell adhesion molecule 1a, bsnb - bassoon (presynaptic cytomatrix protein) b, sdk1b - sidekick cell adhesion molecule 1b, npas4a - neuronal pas domain protein 4a, gphnb - gephyrin b, nlgn1 - neuroligin 1, mfn…
GO:0098657	import into cell	3.52e-05	0.00472	2.12	5902	106	970	37	[nlgn3b - neuroligin 3b, kcnj14 - potassium inwardly-rectifying channel, subfamily j, member 14, syt2a - synaptotagmin iia, syt1a - synaptotagmin ia, cacng8a - calcium channel, voltage-dependent, gamma subunit 8a, cacng2b - calcium channel, voltage-dependent, gamma subunit 2b, cacng3b - calcium channel, voltage-dependent, gamma subunit 3b, cacng2a - calcium channel, voltage-dependent, gamma subun…
GO:0015672	monovalent inorganic cation transport	4.21e-05	0.00552	2.18	5902	95	967	34	[kcnc3b - potassium voltage-gated channel, shaw-related subfamily, member 3b, kcnj14 - potassium inwardly-rectifying channel, subfamily j, member 14, kcnt1 - potassium channel, subfamily t, member 1, atp6v1aa - atpase, h+ transporting, lysosomal v1 subunit aa, kcna4 - potassium voltage-gated channel, shaker-related subfamily, member 4, kcnd1 - potassium voltage-gated channel, shal-related subfami…
GO:0007411	axon guidance	5.35e-05	0.00687	2.55	5902	116	539	27	[rbpms2a - rna binding protein with multiple splicing 2a, plxna3 - plexin a3, robo2 - roundabout homolog 2, plxna4 - plexin a4, tenm3 - teneurin transmembrane protein 3, dscamb - down syndrome cell adhesion molecule b, odz4 - odd oz/ten-m homolog 4, nfasca - neurofascin homolog (chicken) a, dpysl5b - dihydropyrimidinase-like 5b, dcc - deleted in colorectal carcinoma, tnr - tenascin r (restrictin,…
GO:0006897	endocytosis	5.57e-05	0.00701	2.28	5902	80	970	30	[nlgn3b - neuroligin 3b, syt2a - synaptotagmin iia, syt1a - synaptotagmin ia, cacng8a - calcium channel, voltage-dependent, gamma subunit 8a, cacng3b - calcium channel, voltage-dependent, gamma subunit 3b, cacng2b - calcium channel, voltage-dependent, gamma subunit 2b, cacng2a - calcium channel, voltage-dependent, gamma subunit 2a, dnm1a - dynamin 1a, nlgn2a - neuroligin 2a, pcdh15a - protocadher…
GO:0010975	regulation of neuron projection development	5.59e-05	0.0069	3.52	5902	85	335	17	[dcc - deleted in colorectal carcinoma, rbpms2a - rna binding protein with multiple splicing 2a, ntrk3b - neurotrophic tyrosine kinase, receptor, type 3b, plxna3 - plexin a3, ntrk3a - neurotrophic tyrosine kinase, receptor, type 3a, robo2 - roundabout homolog 2, mycbp2 - myc binding protein 2, plxna4 - plexin a4, cdkl5 - cyclin-dependent kinase-like 5, tenm3 - teneurin transmembrane protein 3, od…
GO:0097485	neuron projection guidance	7.26e-05	0.00878	2.51	5902	118	539	27	[rbpms2a - rna binding protein with multiple splicing 2a, plxna3 - plexin a3, robo2 - roundabout homolog 2, plxna4 - plexin a4, tenm3 - teneurin transmembrane protein 3, dscamb - down syndrome cell adhesion molecule b, odz4 - odd oz/ten-m homolog 4, nfasca - neurofascin homolog (chicken) a, dpysl5b - dihydropyrimidinase-like 5b, dcc - deleted in colorectal carcinoma, tnr - tenascin r (restrictin,…
GO:0099590	neurotransmitter receptor internalization	7.96e-05	0.00945	5.57	5902	8	927	7	[dnm1b - dynamin 1b, cacng2b - calcium channel, voltage-dependent, gamma subunit 2b, cacng3b - calcium channel, voltage-dependent, gamma subunit 3b, cacng8b - calcium channel, voltage-dependent, gamma subunit 8b, cacng2a - calcium channel, voltage-dependent, gamma subunit 2a, dnm1a - dynamin 1a, cacng8a - calcium channel, voltage-dependent, gamma subunit 8a]
GO:0051960	regulation of nervous system development	8.47e-05	0.00986	2.06	5902	168	632	37	[rbpms2a - rna binding protein with multiple splicing 2a, alk - anaplastic lymphoma kinase (ki-1), clstn3 - calsyntenin 3, plxna3 - plexin a3, glra1 - glycine receptor, alpha 1, dner - delta/notch-like egf repeat containing, robo2 - roundabout homolog 2, plxna4 - plexin a4, tenm3 - teneurin transmembrane protein 3, odz4 - odd oz/ten-m homolog 4, nsmfa - nmda receptor synaptonuclear signaling and …
GO:0060079	excitatory postsynaptic potential	0.000105	0.0119	8.1	5902	5	729	5	[grin2da - glutamate receptor, ionotropic, n-methyl d-aspartate 2d, a, grin2aa - glutamate receptor, ionotropic, n-methyl d-aspartate 2a, a, il12rb2l - interleukin 12 receptor, beta 2a, like, grin2ab - glutamate receptor, ionotropic, n-methyl d-aspartate 2a, b, npas4a - neuronal pas domain protein 4a]
GO:0042391	regulation of membrane potential	0.000151	0.0169	2.59	5902	64	784	22	[gabrb1 - gamma-aminobutyric acid (gaba) a receptor, beta 1, gabra6b - gamma-aminobutyric acid (gaba) a receptor, alpha 6b, rims2a - regulating synaptic membrane exocytosis 2a, glra1 - glycine receptor, alpha 1, gabra1 - gamma-aminobutyric acid (gaba) a receptor, alpha 1, chrna6 - cholinergic receptor, nicotinic, alpha 6, si:dkey-240h6.1 - si:dkey-240h6.1, il12rb2l - interleukin 12 receptor, beta…
GO:0051963	regulation of synapse assembly	0.000158	0.0174	9.94	5902	7	424	5	[clstn3 - calsyntenin 3, si:ch211-276c2.2 - si:ch211-276c2.2, epb41l3a - erythrocyte membrane protein band 4.1-like 3a, clstn1 - calsyntenin 1, clstn2 - calsyntenin 2]
GO:0010976	positive regulation of neuron projection development	0.000167	0.018	5.47	5902	29	335	9	[slit1a - slit homolog 1a (drosophila), ntrk2b - neurotrophic tyrosine kinase, receptor, type 2b, ntrk3b - neurotrophic tyrosine kinase, receptor, type 3b, plxna3 - plexin a3, ntrk3a - neurotrophic tyrosine kinase, receptor, type 3a, plxna4 - plexin a4, cdkl5 - cyclin-dependent kinase-like 5, tenm3 - teneurin transmembrane protein 3, odz4 - odd oz/ten-m homolog 4]
GO:0016192	vesicle-mediated transport	0.000241	0.0256	1.59	5902	261	983	69	[stxbp1a - syntaxin binding protein 1a, stx12l - syntaxin 12, like, syt2a - synaptotagmin iia, syt1a - synaptotagmin ia, cacng8a - calcium channel, voltage-dependent, gamma subunit 8a, syt11a - synaptotagmin xia, cux1a - cut-like homeobox 1a, ap2b1 - adaptor-related protein complex 2, beta 1 subunit, cacng3b - calcium channel, voltage-dependent, gamma subunit 3b, cacng2b - calcium channel, voltag…
GO:0045664	regulation of neuron differentiation	0.000351	0.0367	4.17	5902	111	153	12	[alk - anaplastic lymphoma kinase (ki-1), dcc - deleted in colorectal carcinoma, ntrk2b - neurotrophic tyrosine kinase, receptor, type 2b, plxna3 - plexin a3, ntrk3a - neurotrophic tyrosine kinase, receptor, type 3a, lrrc4ba - leucine rich repeat containing 4ba, hecw2a - hect, c2 and ww domain containing e3 ubiquitin protein ligase 2a, robo2 - roundabout homolog 2, mycbp2 - myc binding protein 2,…
GO:0060627	regulation of vesicle-mediated transport	0.000371	0.0381	2.33	5902	59	987	23	[rab3ab - rab3a, member ras oncogene family, b, rims2a - regulating synaptic membrane exocytosis 2a, rab3c - rab3c, member ras oncogene family, syt11b - synaptotagmin xib, stxbp5a - syntaxin binding protein 5a (tomosyn), syt2a - synaptotagmin iia, mib2 - mind bomb 2, cacna1g - calcium channel, voltage-dependent, t type, alpha 1g subunit, syt1a - synaptotagmin ia, napba - n-ethylmaleimide-sensitiv…
GO:0035249	synaptic transmission, glutamatergic	0.000386	0.039	3.34	5902	23	922	12	[grin2da - glutamate receptor, ionotropic, n-methyl d-aspartate 2d, a, grin2aa - glutamate receptor, ionotropic, n-methyl d-aspartate 2a, a, gria1a - glutamate receptor, ionotropic, ampa 1a, slc17a6b - solute carrier family 17 (sodium-dependent inorganic phosphate cotransporter), member 6b, il12rb2l - interleukin 12 receptor, beta 2a, like, gria1b - glutamate receptor, ionotropic, ampa 1b, si:dke…
GO:0019226	transmission of nerve impulse	0.000386	0.0384	5.46	5902	7	927	6	[cacng3b - calcium channel, voltage-dependent, gamma subunit 3b, cacng2b - calcium channel, voltage-dependent, gamma subunit 2b, cacng2a - calcium channel, voltage-dependent, gamma subunit 2a, cacng8b - calcium channel, voltage-dependent, gamma subunit 8b, cacng8a - calcium channel, voltage-dependent, gamma subunit 8a, nfasca - neurofascin homolog (chicken) a]
GO:0099560	synaptic membrane adhesion	0.000407	0.0399	78.69	5902	3	50	2	[ptprsa - protein tyrosine phosphatase, receptor type, s, a, ptprdb - protein tyrosine phosphatase, receptor type, d, b]
GO:0140238	presynaptic endocytosis	0.000412	0.0397	4.19	5902	16	793	9	[nlgn3b - neuroligin 3b, amph - amphiphysin, nlgn1 - neuroligin 1, picalmb - phosphatidylinositol binding clathrin assembly protein b, nlgn2a - neuroligin 2a, syt2a - synaptotagmin iia, si:ch211-200p22.4 - si:ch211-200p22.4, syt1a - synaptotagmin ia, synj1 - synaptojanin 1]
GO:0048488	synaptic vesicle endocytosis	0.000412	0.0391	4.19	5902	16	793	9	[nlgn3b - neuroligin 3b, amph - amphiphysin, nlgn1 - neuroligin 1, picalmb - phosphatidylinositol binding clathrin assembly protein b, nlgn2a - neuroligin 2a, syt2a - synaptotagmin iia, si:ch211-200p22.4 - si:ch211-200p22.4, syt1a - synaptotagmin ia, synj1 - synaptojanin 1]
GO:0048489	synaptic vesicle transport	0.000443	0.0414	4.61	5902	23	501	9	[kif5ba - kinesin family member 5b, a, rims2a - regulating synaptic membrane exocytosis 2a, syt2a - synaptotagmin iia, kif5aa - kinesin family member 5a, a, cplx3b - complexin 3b, syt1a - synaptotagmin ia, cadpsa - ca2+-dependent activator protein for secretion a, cadpsb - ca2+-dependent activator protein for secretion b, rims3 - regulating synaptic membrane exocytosis 3]
GO:0097480	establishment of synaptic vesicle localization	0.000443	0.0408	4.61	5902	23	501	9	[kif5ba - kinesin family member 5b, a, rims2a - regulating synaptic membrane exocytosis 2a, syt2a - synaptotagmin iia, kif5aa - kinesin family member 5a, a, cplx3b - complexin 3b, syt1a - synaptotagmin ia, cadpsa - ca2+-dependent activator protein for secretion a, cadpsb - ca2+-dependent activator protein for secretion b, rims3 - regulating synaptic membrane exocytosis 3]
GO:0097479	synaptic vesicle localization	0.000443	0.0402	4.61	5902	23	501	9	[kif5ba - kinesin family member 5b, a, rims2a - regulating synaptic membrane exocytosis 2a, syt2a - synaptotagmin iia, kif5aa - kinesin family member 5a, a, cplx3b - complexin 3b, syt1a - synaptotagmin ia, cadpsa - ca2+-dependent activator protein for secretion a, cadpsb - ca2+-dependent activator protein for secretion b, rims3 - regulating synaptic membrane exocytosis 3]
GO:0120035	regulation of plasma membrane bounded cell projection organization	0.000538	0.0481	2.97	5902	101	335	17	[rbpms2a - rna binding protein with multiple splicing 2a, dcc - deleted in colorectal carcinoma, plxna3 - plexin a3, ntrk3b - neurotrophic tyrosine kinase, receptor, type 3b, ntrk3a - neurotrophic tyrosine kinase, receptor, type 3a, robo2 - roundabout homolog 2, mycbp2 - myc binding protein 2, plxna4 - plexin a4, tenm3 - teneurin transmembrane protein 3, cdkl5 - cyclin-dependent kinase-like 5, od…
GO:0031344	regulation of cell projection organization	0.000538	0.0474	2.97	5902	101	335	17	[rbpms2a - rna binding protein with multiple splicing 2a, dcc - deleted in colorectal carcinoma, plxna3 - plexin a3, ntrk3b - neurotrophic tyrosine kinase, receptor, type 3b, ntrk3a - neurotrophic tyrosine kinase, receptor, type 3a, robo2 - roundabout homolog 2, mycbp2 - myc binding protein 2, plxna4 - plexin a4, tenm3 - teneurin transmembrane protein 3, cdkl5 - cyclin-dependent kinase-like 5, od…
GO:0051962	positive regulation of nervous system development	0.000584	0.0507	2.48	5902	58	821	20	[clstn3 - calsyntenin 3, cntn2 - contactin 2, olig2 - oligodendrocyte lineage transcription factor 2, ntrk3b - neurotrophic tyrosine kinase, receptor, type 3b, plxna3 - plexin a3, ntrk3a - neurotrophic tyrosine kinase, receptor, type 3a, brinp2 - bone morphogenic protein/retinoic acid inducible neural-specific 2, nlk1 - nemo like kinase, type 1, plxna4 - plexin a4, cdkl5 - cyclin-dependent kinase…
GO:0120039	plasma membrane bounded cell projection morphogenesis	0.000612	0.0524	2.1	5902	82	961	28	[rbpms2a - rna binding protein with multiple splicing 2a, ulk2 - unc-51-like kinase 2 (c. elegans), olfm1a - olfactomedin 1a, si:ch211-255p10.4 - si:ch211-255p10.4, tnika - traf2 and nck interacting kinase a, robo2 - roundabout homolog 2, slitrk4 - slit and trk like 4 protein, inab - internexin neuronal intermediate filament protein, alpha b, mfn2 - mitofusin 2, srgap2a - slit-robo rho gtpase act…
GO:0048858	cell projection morphogenesis	0.000612	0.0517	2.1	5902	82	961	28	[rbpms2a - rna binding protein with multiple splicing 2a, ulk2 - unc-51-like kinase 2 (c. elegans), olfm1a - olfactomedin 1a, si:ch211-255p10.4 - si:ch211-255p10.4, tnika - traf2 and nck interacting kinase a, robo2 - roundabout homolog 2, slitrk4 - slit and trk like 4 protein, inab - internexin neuronal intermediate filament protein, alpha b, srgap2a - slit-robo rho gtpase activating protein 2a, …
GO:0048812	neuron projection morphogenesis	0.000612	0.051	2.1	5902	82	961	28	[rbpms2a - rna binding protein with multiple splicing 2a, ulk2 - unc-51-like kinase 2 (c. elegans), olfm1a - olfactomedin 1a, si:ch211-255p10.4 - si:ch211-255p10.4, tnika - traf2 and nck interacting kinase a, robo2 - roundabout homolog 2, slitrk4 - slit and trk like 4 protein, inab - internexin neuronal intermediate filament protein, alpha b, srgap2a - slit-robo rho gtpase activating protein 2a, …
GO:0051899	membrane depolarization	0.000659	0.0542	10.99	5902	6	358	4	[scn8aa - sodium channel, voltage-gated, type viii, alpha a, scn8ab - sodium channel, voltage-gated, type viii, alpha b, cacna1g - calcium channel, voltage-dependent, t type, alpha 1g subunit, scn1lab - sodium channel, voltage-gated, type i like, alpha b]
GO:0086010	membrane depolarization during action potential	0.000659	0.0535	10.99	5902	6	358	4	[scn8aa - sodium channel, voltage-gated, type viii, alpha a, cacna1g - calcium channel, voltage-dependent, t type, alpha 1g subunit, scn8ab - sodium channel, voltage-gated, type viii, alpha b, scn1lab - sodium channel, voltage-gated, type i like, alpha b]
GO:0031623	receptor internalization	0.000676	0.0542	3.82	5902	15	927	9	[arrb1 - arrestin, beta 1, sagb - s-antigen; retina and pineal gland (arrestin) b, dnm1b - dynamin 1b, cacng2b - calcium channel, voltage-dependent, gamma subunit 2b, cacng3b - calcium channel, voltage-dependent, gamma subunit 3b, cacng2a - calcium channel, voltage-dependent, gamma subunit 2a, cacng8b - calcium channel, voltage-dependent, gamma subunit 8b, dnm1a - dynamin 1a, cacng8a - calcium ch…
GO:0099072	regulation of postsynaptic membrane neurotransmitter receptor levels	0.000677	0.0535	3.82	5902	15	927	9	[gphnb - gephyrin b, dnm1b - dynamin 1b, cacng3b - calcium channel, voltage-dependent, gamma subunit 3b, cacng2b - calcium channel, voltage-dependent, gamma subunit 2b, cacng2a - calcium channel, voltage-dependent, gamma subunit 2a, cacng8b - calcium channel, voltage-dependent, gamma subunit 8b, dnm1a - dynamin 1a, grip1 - glutamate receptor interacting protein 1, cacng8a - calcium channel, volta…
GO:0021517	ventral spinal cord development	0.000738	0.0576	13.73	5902	3	430	3	[dab1a - disabled homolog 1a (drosophila), dab1b - disabled homolog 1b (drosophila), nos1 - nitric oxide synthase 1 (neuronal)]
GO:0032990	cell part morphogenesis	0.000756	0.0583	2.07	5902	83	961	28	[rbpms2a - rna binding protein with multiple splicing 2a, ulk2 - unc-51-like kinase 2 (c. elegans), olfm1a - olfactomedin 1a, si:ch211-255p10.4 - si:ch211-255p10.4, tnika - traf2 and nck interacting kinase a, robo2 - roundabout homolog 2, slitrk4 - slit and trk like 4 protein, inab - internexin neuronal intermediate filament protein, alpha b, mfn2 - mitofusin 2, srgap2a - slit-robo rho gtpase act…

### Sheet: Downregulated processes
GO Term	Description	P-value	FDR q-value	Enrichment	N	B	n	b	Genes
GO:0006518	peptide metabolic process	2.58e-18	1.81e-14	2.74	7937	261	998	90	[rps8a - ribosomal protein s8a, rpl13a - ribosomal protein l13a, mrpl13 - mitochondrial ribosomal protein l13, mrpl15 - mitochondrial ribosomal protein l15, rpl22l1 - ribosomal protein l22-like 1, rps23 - ribosomal protein s23, eif3g - eukaryotic translation initiation factor 3, subunit g, mrpl14 - mitochondrial ribosomal protein l14, uba52 - ubiquitin a-52 residue ribosomal protein fusion produc…
GO:0043603	cellular amide metabolic process	4.74e-17	1.67e-13	2.43	7937	343	998	105	[rps8a - ribosomal protein s8a, rpl13a - ribosomal protein l13a, rpl22l1 - ribosomal protein l22-like 1, mrpl15 - mitochondrial ribosomal protein l15, rps23 - ribosomal protein s23, zgc:171566 - zgc:171566, mrpl14 - mitochondrial ribosomal protein l14, ggh - gamma-glutamyl hydrolase (conjugase, folylpolygammaglutamyl hydrolase), uba52 - ubiquitin a-52 residue ribosomal protein fusion product 1, r…
GO:0043604	amide biosynthetic process	1.47e-16	3.45e-13	2.65	7937	261	998	87	[rps8a - ribosomal protein s8a, rpl13a - ribosomal protein l13a, mrpl13 - mitochondrial ribosomal protein l13, rpl22l1 - ribosomal protein l22-like 1, mrpl15 - mitochondrial ribosomal protein l15, rps23 - ribosomal protein s23, eif3g - eukaryotic translation initiation factor 3, subunit g, mrpl14 - mitochondrial ribosomal protein l14, uba52 - ubiquitin a-52 residue ribosomal protein fusion produc…
GO:0043043	peptide biosynthetic process	1.73e-16	3.04e-13	2.79	7937	225	998	79	[rps8a - ribosomal protein s8a, rpl13a - ribosomal protein l13a, mrpl13 - mitochondrial ribosomal protein l13, rpl22l1 - ribosomal protein l22-like 1, mrpl15 - mitochondrial ribosomal protein l15, rps23 - ribosomal protein s23, eif3g - eukaryotic translation initiation factor 3, subunit g, mrpl14 - mitochondrial ribosomal protein l14, uba52 - ubiquitin a-52 residue ribosomal protein fusion produc…
GO:0006412	translation	2.01e-16	2.82e-13	2.81	7937	221	998	78	[rps8a - ribosomal protein s8a, rpl13a - ribosomal protein l13a, mrpl13 - mitochondrial ribosomal protein l13, rpl22l1 - ribosomal protein l22-like 1, mrpl15 - mitochondrial ribosomal protein l15, rps23 - ribosomal protein s23, eif3g - eukaryotic translation initiation factor 3, subunit g, mrpl14 - mitochondrial ribosomal protein l14, uba52 - ubiquitin a-52 residue ribosomal protein fusion produc…
GO:1901566	organonitrogen compound biosynthetic process	1.46e-09	1.71e-06	1.82	7937	477	998	109	[rps8a - ribosomal protein s8a, rpl13a - ribosomal protein l13a, rpl22l1 - ribosomal protein l22-like 1, mrpl15 - mitochondrial ribosomal protein l15, rps23 - ribosomal protein s23, mrpl14 - mitochondrial ribosomal protein l14, uba52 - ubiquitin a-52 residue ribosomal protein fusion product 1, rps17 - ribosomal protein s17, rsl24d1 - ribosomal l24 domain containing 1, rps6 - ribosomal protein s6,…
GO:0034645	cellular macromolecule biosynthetic process	9.76e-09	9.8e-06	1.86	7937	398	998	93	[rps8a - ribosomal protein s8a, rpl13a - ribosomal protein l13a, mrpl13 - mitochondrial ribosomal protein l13, mrpl15 - mitochondrial ribosomal protein l15, rpl22l1 - ribosomal protein l22-like 1, polr2eb - polymerase (rna) ii (dna directed) polypeptide e, b, rps23 - ribosomal protein s23, eif3g - eukaryotic translation initiation factor 3, subunit g, mrpl14 - mitochondrial ribosomal protein l14,…
GO:0044271	cellular nitrogen compound biosynthetic process	2.84e-08	2.49e-05	1.7	7937	543	998	116	[rps8a - ribosomal protein s8a, rpl13a - ribosomal protein l13a, rpl22l1 - ribosomal protein l22-like 1, mrpl15 - mitochondrial ribosomal protein l15, rps23 - ribosomal protein s23, mrpl14 - mitochondrial ribosomal protein l14, uba52 - ubiquitin a-52 residue ribosomal protein fusion product 1, rps17 - ribosomal protein s17, rsl24d1 - ribosomal l24 domain containing 1, rps6 - ribosomal protein s6,…
GO:0009059	macromolecule biosynthetic process	3.21e-07	0.00025	1.74	7937	425	998	93	[rps8a - ribosomal protein s8a, rpl13a - ribosomal protein l13a, mrpl13 - mitochondrial ribosomal protein l13, mrpl15 - mitochondrial ribosomal protein l15, rpl22l1 - ribosomal protein l22-like 1, polr2eb - polymerase (rna) ii (dna directed) polypeptide e, b, rps23 - ribosomal protein s23, eif3g - eukaryotic translation initiation factor 3, subunit g, mrpl14 - mitochondrial ribosomal protein l14,…
GO:0008544	epidermis development	9.66e-06	0.00678	6	7937	13	916	9	[evpla - envoplakin a, spint1b - serine peptidase inhibitor, kunitz type 1 b, grhl1 - grainyhead-like 1 (drosophila), znf750 - zinc finger protein 750, scel - sciellin, spint1a - serine peptidase inhibitor, kunitz type 1 a, st14a - suppression of tumorigenicity 14 (colon carcinoma) a, grhl3 - grainyhead-like 3, evplb - envoplakin b]
GO:0006749	glutathione metabolic process	2.46e-05	0.0157	19.45	7937	15	136	5	[gstt1b - glutathione s-transferase theta 1b, gsr - glutathione reductase, gstp2 - glutathione s-transferase pi 2, gstt1a - glutathione s-transferase theta 1a, gstp1 - glutathione s-transferase pi 1]
GO:0010499	proteasomal ubiquitin-independent protein catabolic process	4.31e-05	0.0252	4.92	7937	18	897	10	[psma3 - proteasome (prosome, macropain) subunit, alpha type, 3, psma4 - proteasome (prosome, macropain) subunit, alpha type, 4, si:rp71-45k5.4 - si:rp71-45k5.4, psma5 - proteasome (prosome, macropain) subunit, alpha type,5, psma6b - proteasome (prosome, macropain) subunit, alpha type, 6b, psmb3 - proteasome (prosome, macropain) subunit, beta type, 3, psmb6 - proteasome (prosome, macropain) subun…
GO:0017144	drug metabolic process	4.46e-05	0.0241	2.14	7937	199	690	37	[prdx4 - peroxiredoxin 4, cmah - cytidine monophospho-n-acetylneuraminic acid hydroxylase, cyp2v1 - cytochrome p450, family 2, subfamily v, polypeptide 1, klf2a - kruppel-like factor 2a, esd - esterase d/formylglutathione hydrolase, nt5e - 5'-nucleotidase, ecto (cd73), pecr - peroxisomal trans-2-enoyl-coa reductase, adh5 - alcohol dehydrogenase 5, nt5c1bb - 5'-nucleotidase, cytosolic ib b, cyp2n1…
GO:0009058	biosynthetic process	7.61e-05	0.0382	1.39	7937	890	998	155	[rps8a - ribosomal protein s8a, rpl13a - ribosomal protein l13a, mrpl15 - mitochondrial ribosomal protein l15, rpl22l1 - ribosomal protein l22-like 1, rps23 - ribosomal protein s23, mrpl14 - mitochondrial ribosomal protein l14, uba52 - ubiquitin a-52 residue ribosomal protein fusion product 1, dohh - deoxyhypusine hydroxylase/monooxygenase, rsl24d1 - ribosomal l24 domain containing 1, rps17 - rib…
GO:0051186	cofactor metabolic process	7.67e-05	0.0359	3.95	7937	184	153	14	[prdx4 - peroxiredoxin 4, gstp2 - glutathione s-transferase pi 2, pgam1a - phosphoglycerate mutase 1a, gstt1a - glutathione s-transferase theta 1a, prdx1 - peroxiredoxin 1, gstt1b - glutathione s-transferase theta 1b, gsr - glutathione reductase, suclg1 - succinate-coa ligase, gdp-forming, alpha subunit, pts - 6-pyruvoyltetrahydropterin synthase, gnmt - glycine n-methyltransferase, pcbd1 - 6-pyru…
GO:0045454	cell redox homeostasis	8.32e-05	0.0365	3.61	7937	36	855	14	[erp44 - endoplasmic reticulum protein 44, prdx4 - peroxiredoxin 4, txnl1 - thioredoxin-like 1, glrx - glutaredoxin (thioltransferase), glrx5 - glutaredoxin 5 homolog (s. cerevisiae), pdia3 - protein disulfide isomerase family a, member 3, prdx3 - peroxiredoxin 3, prdx1 - peroxiredoxin 1, gsr - glutathione reductase, zgc:153284 - zgc:153284, txn - thioredoxin, p4hb - procollagen-proline, 2-oxoglu…
GO:0022900	electron transport chain	0.000104	0.0428	3.47	7937	33	970	14	[cox7c - cytochrome c oxidase, subunit viic, ndufa8 - nadh dehydrogenase (ubiquinone) 1 alpha subcomplex, 8, uqcrq - ubiquinol-cytochrome c reductase, complex iii subunit vii, ndufs4 - nadh dehydrogenase (ubiquinone) fe-s protein 4, (nadh-coenzyme q reductase), cox5b2 - cytochrome c oxidase subunit vb 2, uqcrb - ubiquinol-cytochrome c reductase binding protein, ndufs6 - nadh dehydrogenase (ubiqui…
GO:1901576	organic substance biosynthetic process	0.000119	0.0463	1.38	7937	856	998	149	[rps8a - ribosomal protein s8a, rpl13a - ribosomal protein l13a, mrpl15 - mitochondrial ribosomal protein l15, rpl22l1 - ribosomal protein l22-like 1, rps23 - ribosomal protein s23, mrpl14 - mitochondrial ribosomal protein l14, uba52 - ubiquitin a-52 residue ribosomal protein fusion product 1, rsl24d1 - ribosomal l24 domain containing 1, rps17 - ribosomal protein s17, rps6 - ribosomal protein s6,…
GO:0044249	cellular biosynthetic process	0.000123	0.0455	1.4	7937	802	998	141	[rps8a - ribosomal protein s8a, rpl13a - ribosomal protein l13a, mrpl15 - mitochondrial ribosomal protein l15, rpl22l1 - ribosomal protein l22-like 1, rps23 - ribosomal protein s23, mrpl14 - mitochondrial ribosomal protein l14, uba52 - ubiquitin a-52 residue ribosomal protein fusion product 1, rsl24d1 - ribosomal l24 domain containing 1, rps17 - ribosomal protein s17, rps6 - ribosomal protein s6,…
GO:0001708	cell fate specification	0.000162	0.0568	53.63	7937	37	12	3	[gcm2 - glial cells missing homolog 2 (drosophila), dlx3b - distal-less homeobox gene 3b, tbx1 - t-box 1]
GO:0022904	respiratory electron transport chain	0.000345	0.115	3.32	7937	32	970	13	[cox7c - cytochrome c oxidase, subunit viic, uqcrq - ubiquinol-cytochrome c reductase, complex iii subunit vii, ndufa8 - nadh dehydrogenase (ubiquinone) 1 alpha subcomplex, 8, cox5b2 - cytochrome c oxidase subunit vb 2, uqcrb - ubiquinol-cytochrome c reductase binding protein, ndufs6 - nadh dehydrogenase (ubiquinone) fe-s protein 6, ndufb6 - nadh dehydrogenase (ubiquinone) 1 beta subcomplex, 6, s…
GO:0022618	ribonucleoprotein complex assembly	0.000351	0.112	2.24	7937	96	996	27	[rpl24 - ribosomal protein l24, snrpe - small nuclear ribonucleoprotein polypeptide e, rps14 - ribosomal protein s14, eif3g - eukaryotic translation initiation factor 3, subunit g, mcts1 - malignant t cell amplified sequence 1, gemin2 - gem (nuclear organelle) associated protein 2, rpl5b - ribosomal protein l5b, rpl10 - ribosomal protein l10, rsl24d1 - ribosomal l24 domain containing 1, eif6 - eu…
GO:0009887	animal organ morphogenesis	0.00037	0.113	16.74	7937	158	12	4	[gcm2 - glial cells missing homolog 2 (drosophila), dlx3b - distal-less homeobox gene 3b, tbx1 - t-box 1, matn1 - matrilin 1]
GO:0009790	embryo development	0.000401	0.117	2.5	7937	67	996	21	[rps8a - ribosomal protein s8a, rpl24 - ribosomal protein l24, rpl28 - ribosomal protein l28, rps7 - ribosomal protein s7, rps14 - ribosomal protein s14, rps15a - ribosomal protein s15a, pdcd10a - programmed cell death 10a, dlx4a - distal-less homeobox gene 4a, rpl36a - ribosomal protein l36a, apoa2 - apolipoprotein a-ii, rpl5a - ribosomal protein l5a, rpl11 - ribosomal protein l11, dlx4b - dista…
GO:0051216	cartilage development	0.000443	0.124	19.38	7937	63	26	4	[gcm2 - glial cells missing homolog 2 (drosophila), dlx3b - distal-less homeobox gene 3b, matn1 - matrilin 1, barx1 - barh-like homeobox 1]
GO:0071826	ribonucleoprotein complex subunit organization	0.000893	0.241	2.13	7937	101	996	27	[rpl24 - ribosomal protein l24, snrpe - small nuclear ribonucleoprotein polypeptide e, rps14 - ribosomal protein s14, eif3g - eukaryotic translation initiation factor 3, subunit g, mcts1 - malignant t cell amplified sequence 1, gemin2 - gem (nuclear organelle) associated protein 2, rpl5b - ribosomal protein l5b, rpl10 - ribosomal protein l10, rsl24d1 - ribosomal l24 domain containing 1, eif6 - eu…
GO:0006123	mitochondrial electron transport, cytochrome c to oxygen	0.000948	0.247	6.92	7937	8	717	5	[cox4i1 - cytochrome c oxidase subunit iv isoform 1, cox7c - cytochrome c oxidase, subunit viic, cox5b2 - cytochrome c oxidase subunit vb 2, cox5aa - cytochrome c oxidase subunit vaa, cox6a2 - cytochrome c oxidase subunit via polypeptide 2]
GO:0019646	aerobic electron transport chain	0.000948	0.238	6.92	7937	8	717	5	[cox7c - cytochrome c oxidase, subunit viic, cox4i1 - cytochrome c oxidase subunit iv isoform 1, cox5b2 - cytochrome c oxidase subunit vb 2, cox5aa - cytochrome c oxidase subunit vaa, cox6a2 - cytochrome c oxidase subunit via polypeptide 2]
