## Supplemental Table S4a for "Klf9 is a key feedforward regulator of the transcriptomic response to glucocorticoid receptor activity"

### Sheet: Upregulated in Klf9-
GO Term	Description	P-value	FDR q-value	Enrichment	N	B	n	b	Genes
GO:0002376	immune system process	1.8e-09	1.2e-05	2.45	7224	162	947	52	[LOC100150889 - tapasin-related protein-like, cxcl-c1c - chemokine (c-x-c motif) ligand c1c, cfb - complement factor b, crfb1 - cytokine receptor family member b1, LOC563828 - complement factor b-like, c1qa - complement component 1, q subcomponent, a chain, LOC100535600 - protein themis2-like, si:dkeyp-9d4.2 - si:dkeyp-9d4.2, cd28 - cd28 molecule, b2m - beta-2-microglobulin, c4 - complement compo…
GO:0002253	activation of immune response	5.99e-09	2e-05	4.41	7224	33	993	20	[cfb - complement factor b, LOC100150474 - chemokine-like receptor 1-like, crfb1 - cytokine receptor family member b1, c8a - complement component 8, alpha polypeptide, c1qa - complement component 1, q subcomponent, a chain, LOC563828 - complement factor b-like, LOC100535600 - protein themis2-like, cd40 - cd40 antigen, c3b - complement component c3b, cd28 - cd28 molecule, si:dkey-192g7.3 - si:dkey…
GO:0006955	immune response	5.12e-08	0.000114	2.85	7224	100	887	35	[cxcl-c1c - chemokine (c-x-c motif) ligand c1c, cfb - complement factor b, si:ch211-197g15.6 - si:ch211-197g15.6, c8a - complement component 8, alpha polypeptide, ptx3b - pentraxin 3, long b, b2ml - beta-2-microglobulin, like, LOC563828 - complement factor b-like, c1qa - complement component 1, q subcomponent, a chain, rag1 - recombination activating gene 1, si:dkeyp-9d4.2 - si:dkeyp-9d4.2, c3b -…
GO:0016584	nucleosome positioning	9.35e-08	0.000156	361.2	7224	5	12	3	[h1fx - h1 histone family, member x, LOC559803 - novel protein similar to swi/snf related, matrix associated, actin dependent regulator of chromatin, subfamily a, member 5 (smarca5), h1f0 - h1 histone family, member 0]
GO:0050778	positive regulation of immune response	2.88e-07	0.000383	3.73	7224	39	993	20	[cfb - complement factor b, LOC100150474 - chemokine-like receptor 1-like, crfb1 - cytokine receptor family member b1, c8a - complement component 8, alpha polypeptide, c1qa - complement component 1, q subcomponent, a chain, LOC563828 - complement factor b-like, LOC100535600 - protein themis2-like, cd40 - cd40 antigen, c3b - complement component c3b, cd28 - cd28 molecule, LOC100537110 - chemokine-…
GO:0006959	humoral immune response	3.75e-07	0.000416	5.46	7224	16	993	12	[c3b - complement component c3b, cxcl-c1c - chemokine (c-x-c motif) ligand c1c, pglyrp2 - peptidoglycan recognition protein 2, cfb - complement factor b, masp2 - mannan-binding lectin serine peptidase 2, c4 - complement component 4, c8a - complement component 8, alpha polypeptide, zgc:158446 - zgc:158446, c1qa - complement component 1, q subcomponent, a chain, LOC563828 - complement factor b-like…
GO:0031497	chromatin assembly	5.53e-07	0.000526	258	7224	7	12	3	[h1fx - h1 histone family, member x, LOC559803 - novel protein similar to swi/snf related, matrix associated, actin dependent regulator of chromatin, subfamily a, member 5 (smarca5), h1f0 - h1 histone family, member 0]
GO:0006956	complement activation	7.93e-07	0.00066	6.06	7224	12	993	10	[c3b - complement component c3b, cfb - complement factor b, masp2 - mannan-binding lectin serine peptidase 2, c4 - complement component 4, c8a - complement component 8, alpha polypeptide, zgc:158446 - zgc:158446, c1qa - complement component 1, q subcomponent, a chain, LOC563828 - complement factor b-like, c8b - complement component 8, beta polypeptide, c3c - complement component c3c]
GO:0006333	chromatin assembly or disassembly	1.53e-06	0.00114	200.67	7224	9	12	3	[h1fx - h1 histone family, member x, LOC559803 - novel protein similar to swi/snf related, matrix associated, actin dependent regulator of chromatin, subfamily a, member 5 (smarca5), h1f0 - h1 histone family, member 0]
GO:0007186	G protein-coupled receptor signaling pathway	1.98e-06	0.00132	1.93	7224	255	879	60	[or115-11 - odorant receptor, family f, subfamily 115, member 11, LOC100538116 - gamma-aminobutyric acid receptor subunit alpha-3-like, cnr2 - cannabinoid receptor 2, ghsrb - growth hormone secretagogue receptor b, LOC100329592 - p2y purinoceptor 13-like, lhcgr - luteinizing hormone/choriogonadotropin receptor, rgs18 - regulator of g-protein signaling 18, tacr1a - tachykinin receptor 1a, pomcb - …
GO:0050776	regulation of immune response	2.99e-06	0.00181	3.14	7224	51	993	22	[cfb - complement factor b, LOC100150474 - chemokine-like receptor 1-like, crfb1 - cytokine receptor family member b1, c8a - complement component 8, alpha polypeptide, c1qa - complement component 1, q subcomponent, a chain, LOC563828 - complement factor b-like, LOC100535600 - protein themis2-like, cd40 - cd40 antigen, c3b - complement component c3b, cd28 - cd28 molecule, pglyrp2 - peptidoglycan r…
GO:0005975	carbohydrate metabolic process	7.95e-06	0.00441	9.07	7224	128	56	9	[mpdu1a - mannose-p-dolichol utilization defect 1a, pgam2 - phosphoglycerate mutase 2 (muscle), pygma - phosphorylase, glycogen (muscle) a, pgm1 - phosphoglucomutase 1, tpi1b - triosephosphate isomerase 1b, si:ch211-287c22.1 - si:ch211-287c22.1, pfkmb - phosphofructokinase, muscle b, ppp1r3cb - protein phosphatase 1, regulatory (inhibitor) subunit 3cb, inpp5k - inositol polyphosphate-5-phosphatas…
GO:0002252	immune effector process	1.16e-05	0.00593	4.46	7224	28	752	13	[cfb - complement factor b, crfb1 - cytokine receptor family member b1, c8a - complement component 8, alpha polypeptide, LOC563828 - complement factor b-like, c1qa - complement component 1, q subcomponent, a chain, c3b - complement component c3b, c4 - complement component 4, cd74a - cd74 molecule, major histocompatibility complex, class ii invariant chain a, zgc:158446 - zgc:158446, tlr3 - toll-l…
GO:0007608	sensory perception of smell	2.3e-05	0.0109	6.86	7224	13	648	8	[or119-2 - odorant receptor, family f, subfamily 119, member 2, or111-6 - odorant receptor, family d, subfamily 111, member 6, or111-11 - odorant receptor, family d, subfamily 111, member 11, ompb - olfactory marker protein b, or103-5 - odorant receptor, family c, subfamily 103, member 5, or116-2 - odorant receptor, family f, subfamily 116, member 2, or111-3 - odorant receptor, family d, subfamil…
GO:0016052	carbohydrate catabolic process	2.51e-05	0.0112	21.5	7224	30	56	5	[pgam2 - phosphoglycerate mutase 2 (muscle), pygma - phosphorylase, glycogen (muscle) a, pgm1 - phosphoglucomutase 1, tpi1b - triosephosphate isomerase 1b, pfkmb - phosphofructokinase, muscle b]
GO:0002682	regulation of immune system process	3.2e-05	0.0133	2.36	7224	101	941	31	[wasb - wiskott-aldrich syndrome (eczema-thrombocytopenia) b, cfb - complement factor b, crfb1 - cytokine receptor family member b1, c8a - complement component 8, alpha polypeptide, LOC563828 - complement factor b-like, c1qa - complement component 1, q subcomponent, a chain, LOC100535600 - protein themis2-like, c3b - complement component c3b, cd28 - cd28 molecule, b2m - beta-2-microglobulin, c4 -…
GO:0045910	negative regulation of DNA recombination	4.17e-05	0.0163	301	7224	4	12	2	[h1fx - h1 histone family, member x, h1f0 - h1 histone family, member 0]
GO:0060969	negative regulation of gene silencing	5.08e-05	0.0188	9.21	7224	9	523	6	[h1fx - h1 histone family, member x, dazl - deleted in azoospermia-like, dnd - dead end, zgc:153405 - zgc:153405, h1f0 - h1 histone family, member 0, zgc:110425 - zgc:110425]
GO:0072376	protein activation cascade	6.21e-05	0.0218	5.42	7224	17	705	9	[c3b - complement component c3b, cfb - complement factor b, c4 - complement component 4, c8a - complement component 8, alpha polypeptide, zgc:158446 - zgc:158446, LOC563828 - complement factor b-like, c1qa - complement component 1, q subcomponent, a chain, c8b - complement component 8, beta polypeptide, c3c - complement component c3c]
GO:0042738	exogenous drug catabolic process	6.57e-05	0.0219	8.74	7224	9	551	6	[cyp2p10 - cytochrome p450, family 2, subfamily p, polypeptide 10, cyp2p9 - cytochrome p450, family 2, subfamily p, polypeptide 9, cyp2p7 - cytochrome p450, family 2, subfamily p, polypeptide 7, cyp2x7 - cytochrome p450, family 2, subfamily x, polypeptide 7, cyp2r1 - cytochrome p450, family 2, subfamily r, polypeptide 1, cyp2p8 - cytochrome p450, family 2, subfamily p, polypeptide 8]
GO:0034728	nucleosome organization	7.61e-05	0.0241	66.89	7224	27	12	3	[h1fx - h1 histone family, member x, LOC559803 - novel protein similar to swi/snf related, matrix associated, actin dependent regulator of chromatin, subfamily a, member 5 (smarca5), h1f0 - h1 histone family, member 0]
GO:0002684	positive regulation of immune system process	8.09e-05	0.0245	2.8	7224	52	993	20	[cfb - complement factor b, LOC100150474 - chemokine-like receptor 1-like, crfb1 - cytokine receptor family member b1, c8a - complement component 8, alpha polypeptide, LOC563828 - complement factor b-like, c1qa - complement component 1, q subcomponent, a chain, LOC100535600 - protein themis2-like, cd40 - cd40 antigen, c3b - complement component c3b, cd28 - cd28 molecule, LOC100537110 - chemokine-…
GO:0007606	sensory perception of chemical stimulus	9.47e-05	0.0274	5.95	7224	15	648	8	[or119-2 - odorant receptor, family f, subfamily 119, member 2, or111-6 - odorant receptor, family d, subfamily 111, member 6, or111-11 - odorant receptor, family d, subfamily 111, member 11, ompb - olfactory marker protein b, or103-5 - odorant receptor, family c, subfamily 103, member 5, or116-2 - odorant receptor, family f, subfamily 116, member 2, or111-3 - odorant receptor, family d, subfamil…
GO:0006091	generation of precursor metabolites and energy	0.000127	0.0351	11.55	7224	67	56	6	[pgam2 - phosphoglycerate mutase 2 (muscle), pygma - phosphorylase, glycogen (muscle) a, pgm1 - phosphoglucomutase 1, tpi1b - triosephosphate isomerase 1b, pfkmb - phosphofructokinase, muscle b, ppp1r3cb - protein phosphatase 1, regulatory (inhibitor) subunit 3cb]
GO:0044262	cellular carbohydrate metabolic process	0.00013	0.0346	15.73	7224	41	56	5	[pygma - phosphorylase, glycogen (muscle) a, pgm1 - phosphoglucomutase 1, tpi1b - triosephosphate isomerase 1b, ppp1r3cb - protein phosphatase 1, regulatory (inhibitor) subunit 3cb, inpp5k - inositol polyphosphate-5-phosphatase k]
GO:0016051	carbohydrate biosynthetic process	0.000201	0.0515	22.97	7224	37	34	4	[mpdu1a - mannose-p-dolichol utilization defect 1a, pgm1 - phosphoglucomutase 1, tpi1b - triosephosphate isomerase 1b, ppp1r3cb - protein phosphatase 1, regulatory (inhibitor) subunit 3cb]
GO:0006754	ATP biosynthetic process	0.000202	0.0498	22.23	7224	26	50	4	[pgam2 - phosphoglycerate mutase 2 (muscle), tpi1b - triosephosphate isomerase 1b, si:dkey-22n8.3 - si:dkey-22n8.3, pfkmb - phosphofructokinase, muscle b]
GO:0050896	response to stimulus	0.000204	0.0485	1.55	7224	697	576	86	[LOC100330105 - microtubule-associated proteins 1a/1b light chain 3c-like, dap1b - death associated protein 1b, crfb1 - cytokine receptor family member b1, vtg7 - vitellogenin 7, LOC563828 - complement factor b-like, esr2a - estrogen receptor 2a, epo - erythropoietin, stat1a - signal transduction and activation of transcription 1a, slc26a4 - solute carrier family 26, member 4, entpd2b - ectonucle…
GO:0031936	negative regulation of chromatin silencing	0.000227	0.0521	172	7224	7	12	2	[h1fx - h1 histone family, member x, h1f0 - h1 histone family, member 0]
GO:0000018	regulation of DNA recombination	0.000227	0.0504	172	7224	7	12	2	[h1fx - h1 histone family, member x, h1f0 - h1 histone family, member 0]
GO:0009605	response to external stimulus	0.00023	0.0494	2.2	7224	141	721	31	[f5 - coagulation factor v, gnat2 - guanine nucleotide binding protein (g protein), alpha transducing activity polypeptide 2, LOC100330105 - microtubule-associated proteins 1a/1b light chain 3c-like, cfb - complement factor b, dap1b - death associated protein 1b, crfb1 - cytokine receptor family member b1, opn1mw1 - opsin 1 (cone pigments), medium-wave-sensitive, 1, rrh - retinal pigment epitheli…
GO:0031935	regulation of chromatin silencing	0.000313	0.0651	150.5	7224	8	12	2	[h1fx - h1 histone family, member x, h1f0 - h1 histone family, member 0]
GO:0006805	xenobiotic metabolic process	0.000318	0.0641	6.12	7224	15	551	7	[cyp2p10 - cytochrome p450, family 2, subfamily p, polypeptide 10, cyp2p9 - cytochrome p450, family 2, subfamily p, polypeptide 9, zgc:153372 - zgc:153372, cyp2p7 - cytochrome p450, family 2, subfamily p, polypeptide 7, cyp2x7 - cytochrome p450, family 2, subfamily x, polypeptide 7, cyp2r1 - cytochrome p450, family 2, subfamily r, polypeptide 1, cyp2p8 - cytochrome p450, family 2, subfamily p, po…
GO:0046434	organophosphate catabolic process	0.000333	0.0651	20.58	7224	39	36	4	[pgam2 - phosphoglycerate mutase 2 (muscle), tpi1b - triosephosphate isomerase 1b, pfkmb - phosphofructokinase, muscle b, inpp5k - inositol polyphosphate-5-phosphatase k]
GO:0046034	ATP metabolic process	0.000365	0.0695	19.26	7224	30	50	4	[pgam2 - phosphoglycerate mutase 2 (muscle), tpi1b - triosephosphate isomerase 1b, si:dkey-22n8.3 - si:dkey-22n8.3, pfkmb - phosphofructokinase, muscle b]
GO:0006006	glucose metabolic process	0.000369	0.0682	37.62	7224	16	36	3	[pgm1 - phosphoglucomutase 1, tpi1b - triosephosphate isomerase 1b, pfkmb - phosphofructokinase, muscle b]
GO:0071824	protein-DNA complex subunit organization	0.00039	0.0702	42	7224	43	12	3	[h1fx - h1 histone family, member x, LOC559803 - novel protein similar to swi/snf related, matrix associated, actin dependent regulator of chromatin, subfamily a, member 5 (smarca5), h1f0 - h1 histone family, member 0]
GO:0030261	chromosome condensation	0.000393	0.0689	133.78	7224	9	12	2	[h1fx - h1 histone family, member x, h1f0 - h1 histone family, member 0]
GO:0006323	DNA packaging	0.000393	0.0671	133.78	7224	9	12	2	[h1fx - h1 histone family, member x, h1f0 - h1 histone family, member 0]
GO:0045815	positive regulation of gene expression, epigenetic	0.000393	0.0654	133.78	7224	9	12	2	[h1fx - h1 histone family, member x, h1f0 - h1 histone family, member 0]
GO:0009206	purine ribonucleoside triphosphate biosynthetic process	0.000444	0.0721	18.64	7224	31	50	4	[pgam2 - phosphoglycerate mutase 2 (muscle), tpi1b - triosephosphate isomerase 1b, si:dkey-22n8.3 - si:dkey-22n8.3, pfkmb - phosphofructokinase, muscle b]
GO:0009145	purine nucleoside triphosphate biosynthetic process	0.000444	0.0704	18.64	7224	31	50	4	[pgam2 - phosphoglycerate mutase 2 (muscle), tpi1b - triosephosphate isomerase 1b, si:dkey-22n8.3 - si:dkey-22n8.3, pfkmb - phosphofructokinase, muscle b]
GO:0060968	regulation of gene silencing	0.000445	0.0689	6.91	7224	12	523	6	[h1fx - h1 histone family, member x, dnd - dead end, dazl - deleted in azoospermia-like, zgc:153405 - zgc:153405, h1f0 - h1 histone family, member 0, zgc:110425 - zgc:110425]
GO:1990928	response to amino acid starvation	0.000459	0.0694	23.69	7224	5	183	3	[nprl2 - nitrogen permease regulator-like 2 (s. cerevisiae), dap1b - death associated protein 1b, sesn3 - sestrin 3]
GO:0034198	cellular response to amino acid starvation	0.000459	0.0679	23.69	7224	5	183	3	[nprl2 - nitrogen permease regulator-like 2 (s. cerevisiae), dap1b - death associated protein 1b, sesn3 - sestrin 3]
GO:0072330	monocarboxylic acid biosynthetic process	0.000602	0.0872	17.68	7224	43	38	4	[acsm3 - acyl-coa synthetase medium-chain family member 3, pgam2 - phosphoglycerate mutase 2 (muscle), tpi1b - triosephosphate isomerase 1b, pfkmb - phosphofructokinase, muscle b]
GO:0019320	hexose catabolic process	0.000685	0.0971	80.27	7224	5	36	2	[pgm1 - phosphoglucomutase 1, pfkmb - phosphofructokinase, muscle b]
GO:0009201	ribonucleoside triphosphate biosynthetic process	0.000727	0.101	16.51	7224	35	50	4	[pgam2 - phosphoglycerate mutase 2 (muscle), tpi1b - triosephosphate isomerase 1b, si:dkey-22n8.3 - si:dkey-22n8.3, pfkmb - phosphofructokinase, muscle b]
GO:0006757	ATP generation from ADP	0.000782	0.106	30.1	7224	20	36	3	[pgam2 - phosphoglycerate mutase 2 (muscle), tpi1b - triosephosphate isomerase 1b, pfkmb - phosphofructokinase, muscle b]
GO:0006096	glycolytic process	0.000782	0.104	30.1	7224	20	36	3	[pgam2 - phosphoglycerate mutase 2 (muscle), tpi1b - triosephosphate isomerase 1b, pfkmb - phosphofructokinase, muscle b]
GO:0042866	pyruvate biosynthetic process	0.000782	0.102	30.1	7224	20	36	3	[pgam2 - phosphoglycerate mutase 2 (muscle), tpi1b - triosephosphate isomerase 1b, pfkmb - phosphofructokinase, muscle b]
GO:0051053	negative regulation of DNA metabolic process	0.000793	0.102	100.33	7224	12	12	2	[h1fx - h1 histone family, member x, h1f0 - h1 histone family, member 0]
GO:1905268	negative regulation of chromatin organization	0.000793	0.0997	100.33	7224	12	12	2	[h1fx - h1 histone family, member x, h1f0 - h1 histone family, member 0]
GO:0002757	immune response-activating signal transduction	0.000795	0.0981	3.66	7224	21	941	10	[cd28 - cd28 molecule, si:dkey-192g7.3 - si:dkey-192g7.3, LOC100537110 - chemokine-like receptor 1-like, b2m - beta-2-microglobulin, LOC100150474 - chemokine-like receptor 1-like, crfb1 - cytokine receptor family member b1, LOC799376 - solute carrier family 25 (mitochondrial carrier; phosphate carrier), member 25, tlr3 - toll-like receptor 3, LOC100535600 - protein themis2-like, cd40 - cd40 antig…
GO:0009205	purine ribonucleoside triphosphate metabolic process	0.000903	0.109	15.62	7224	37	50	4	[pgam2 - phosphoglycerate mutase 2 (muscle), tpi1b - triosephosphate isomerase 1b, si:dkey-22n8.3 - si:dkey-22n8.3, pfkmb - phosphofructokinase, muscle b]
GO:0009144	purine nucleoside triphosphate metabolic process	0.000903	0.107	15.62	7224	37	50	4	[pgam2 - phosphoglycerate mutase 2 (muscle), tpi1b - triosephosphate isomerase 1b, si:dkey-22n8.3 - si:dkey-22n8.3, pfkmb - phosphofructokinase, muscle b]
GO:0009142	nucleoside triphosphate biosynthetic process	0.000903	0.106	15.62	7224	37	50	4	[pgam2 - phosphoglycerate mutase 2 (muscle), tpi1b - triosephosphate isomerase 1b, si:dkey-22n8.3 - si:dkey-22n8.3, pfkmb - phosphofructokinase, muscle b]
GO:0043627	response to estrogen	0.00094	0.108	5.2	7224	16	608	7	[c3b - complement component c3b, serpinc1 - serine (or cysteine) proteinase inhibitor, clade c (antithrombin), member 1, vtg7 - vitellogenin 7, c9 - complement component 9, esr1 - estrogen receptor 1, esr2a - estrogen receptor 2a, hpx - hemopexin]
GO:0046174	polyol catabolic process	0.000965	0.109	84.49	7224	9	19	2	[tpi1b - triosephosphate isomerase 1b, inpp5k - inositol polyphosphate-5-phosphatase k]
GO:0009127	purine nucleoside monophosphate biosynthetic process	0.000997	0.111	15.21	7224	38	50	4	[pgam2 - phosphoglycerate mutase 2 (muscle), tpi1b - triosephosphate isomerase 1b, si:dkey-22n8.3 - si:dkey-22n8.3, pfkmb - phosphofructokinase, muscle b]
GO:0009168	purine ribonucleoside monophosphate biosynthetic process	0.000997	0.109	15.21	7224	38	50	4	[pgam2 - phosphoglycerate mutase 2 (muscle), tpi1b - triosephosphate isomerase 1b, si:dkey-22n8.3 - si:dkey-22n8.3, pfkmb - phosphofructokinase, muscle b]

### Sheet: Downregulated in klf9-
GO Term	Description	P-value	FDR q-value	Enrichment	N	B	n	b	Genes
GO:0016126	sterol biosynthetic process	1.47e-07	0.000969	14.19	6494	15	244	8	[faxdc2 - fatty acid hydroxylase domain containing 2, sqlea - squalene epoxidase a, ebp - emopamil binding protein (sterol isomerase), tm7sf2 - transmembrane 7 superfamily member 2, sc5d - sterol-c5-desaturase, cyp51 - cytochrome p450, family 51, lss - lanosterol synthase (2,3-oxidosqualene-lanosterol cyclase), msmo1 - methylsterol monooxygenase 1]
GO:0044281	small molecule metabolic process	1.06e-06	0.00349	3.19	6494	448	118	26	[man2b1 - mannosidase, alpha, class 2b, member 1, pdha1a - pyruvate dehydrogenase (lipoamide) alpha 1a, ebp - emopamil binding protein (sterol isomerase), pck1 - phosphoenolpyruvate carboxykinase 1 (soluble), si:dkey-102c8.6 - si:dkey-102c8.6, mthfd1l - methylenetetrahydrofolate dehydrogenase (nadp+ dependent) 1-like, coasy - coenzyme a synthase, arg2 - arginase, type ii, zgc:73273 - zgc:73273, c…
GO:0016125	sterol metabolic process	2.3e-06	0.00506	9.21	6494	26	244	9	[faxdc2 - fatty acid hydroxylase domain containing 2, sqlea - squalene epoxidase a, ebp - emopamil binding protein (sterol isomerase), tm7sf2 - transmembrane 7 superfamily member 2, sc5d - sterol-c5-desaturase, cyp51 - cytochrome p450, family 51, srebf2 - sterol regulatory element binding transcription factor 2, lss - lanosterol synthase (2,3-oxidosqualene-lanosterol cyclase), msmo1 - methylstero…
GO:0006694	steroid biosynthetic process	1.89e-05	0.0311	8.52	6494	25	244	8	[faxdc2 - fatty acid hydroxylase domain containing 2, sqlea - squalene epoxidase a, ebp - emopamil binding protein (sterol isomerase), tm7sf2 - transmembrane 7 superfamily member 2, sc5d - sterol-c5-desaturase, cyp51 - cytochrome p450, family 51, lss - lanosterol synthase (2,3-oxidosqualene-lanosterol cyclase), msmo1 - methylsterol monooxygenase 1]
GO:1902652	secondary alcohol metabolic process	6.77e-05	0.0894	16.19	6494	17	118	5	[sqlea - squalene epoxidase a, ebp - emopamil binding protein (sterol isomerase), sc5d - sterol-c5-desaturase, cyp51 - cytochrome p450, family 51, srebf2 - sterol regulatory element binding transcription factor 2]
GO:0008203	cholesterol metabolic process	6.77e-05	0.0745	16.19	6494	17	118	5	[sqlea - squalene epoxidase a, ebp - emopamil binding protein (sterol isomerase), sc5d - sterol-c5-desaturase, cyp51 - cytochrome p450, family 51, srebf2 - sterol regulatory element binding transcription factor 2]
GO:0006695	cholesterol biosynthetic process	7.28e-05	0.0687	20.04	6494	6	216	4	[ebp - emopamil binding protein (sterol isomerase), sc5d - sterol-c5-desaturase, cyp51 - cytochrome p450, family 51, lss - lanosterol synthase (2,3-oxidosqualene-lanosterol cyclase)]
GO:1902653	secondary alcohol biosynthetic process	7.28e-05	0.0601	20.04	6494	6	216	4	[ebp - emopamil binding protein (sterol isomerase), sc5d - sterol-c5-desaturase, cyp51 - cytochrome p450, family 51, lss - lanosterol synthase (2,3-oxidosqualene-lanosterol cyclase)]
GO:0008202	steroid metabolic process	7.55e-05	0.0554	6.3	6494	38	244	9	[faxdc2 - fatty acid hydroxylase domain containing 2, sqlea - squalene epoxidase a, ebp - emopamil binding protein (sterol isomerase), tm7sf2 - transmembrane 7 superfamily member 2, sc5d - sterol-c5-desaturase, cyp51 - cytochrome p450, family 51, srebf2 - sterol regulatory element binding transcription factor 2, lss - lanosterol synthase (2,3-oxidosqualene-lanosterol cyclase), msmo1 - methylstero…
GO:0008584	male gonad development	0.000126	0.0831	124.88	6494	2	52	2	[ar - androgen receptor, dmrt1 - doublesex and mab-3 related transcription factor 1]
GO:0048608	reproductive structure development	0.000143	0.0857	42.82	6494	7	65	3	[ar - androgen receptor, anxa1a - annexin a1a, dmrt1 - doublesex and mab-3 related transcription factor 1]
GO:1901617	organic hydroxy compound biosynthetic process	0.000148	0.0813	5.84	6494	41	244	9	[faxdc2 - fatty acid hydroxylase domain containing 2, sqlea - squalene epoxidase a, pck1 - phosphoenolpyruvate carboxykinase 1 (soluble), ebp - emopamil binding protein (sterol isomerase), tm7sf2 - transmembrane 7 superfamily member 2, sc5d - sterol-c5-desaturase, cyp51 - cytochrome p450, family 51, lss - lanosterol synthase (2,3-oxidosqualene-lanosterol cyclase), msmo1 - methylsterol monooxygena…
GO:0006082	organic acid metabolic process	0.000151	0.0765	3.54	6494	246	112	15	[pdha1a - pyruvate dehydrogenase (lipoamide) alpha 1a, elovl2 - elongation of very long chain fatty acids (fen1/elo2, sur4/elo3, yeast)-like 2, pck1 - phosphoenolpyruvate carboxykinase 1 (soluble), si:dkey-102c8.6 - si:dkey-102c8.6, mthfd1l - methylenetetrahydrofolate dehydrogenase (nadp+ dependent) 1-like, acads - acyl-coenzyme a dehydrogenase, c-2 to c-3 short chain, dao.1 - d-amino-acid oxidas…
GO:0045815	positive regulation of gene expression, epigenetic	0.000154	0.0726	6494	6494	1	1	1	[histh1l - histone h1 like]
GO:0060969	negative regulation of gene silencing	0.000154	0.0678	6494	6494	1	1	1	[histh1l - histone h1 like]
GO:0031936	negative regulation of chromatin silencing	0.000154	0.0636	6494	6494	1	1	1	[histh1l - histone h1 like]
GO:0009058	biosynthetic process	0.00017	0.0661	1.89	6494	609	260	46	[pdha1a - pyruvate dehydrogenase (lipoamide) alpha 1a, eef2a.1 - eukaryotic translation elongation factor 2a, tandem duplicate 1, si:dkey-102c8.6 - si:dkey-102c8.6, eif1axa - eukaryotic translation initiation factor 1a, x-linked, a, ebp - emopamil binding protein (sterol isomerase), pck1 - phosphoenolpyruvate carboxykinase 1 (soluble), tm7sf2 - transmembrane 7 superfamily member 2, mthfd1l - meth…
GO:0046459	short-chain fatty acid metabolic process	0.000175	0.0642	29.7	6494	4	164	3	[pck1 - phosphoenolpyruvate carboxykinase 1 (soluble), acads - acyl-coenzyme a dehydrogenase, c-2 to c-3 short chain, thnsl2 - threonine synthase-like 2 (s. cerevisiae)]
GO:0071385	cellular response to glucocorticoid stimulus	0.000256	0.0891	87.76	6494	2	74	2	[pck1 - phosphoenolpyruvate carboxykinase 1 (soluble), anxa1a - annexin a1a]
GO:0071383	cellular response to steroid hormone stimulus	0.000256	0.0846	87.76	6494	2	74	2	[pck1 - phosphoenolpyruvate carboxykinase 1 (soluble), anxa1a - annexin a1a]
GO:0071384	cellular response to corticosteroid stimulus	0.000256	0.0806	87.76	6494	2	74	2	[pck1 - phosphoenolpyruvate carboxykinase 1 (soluble), anxa1a - annexin a1a]
GO:0051384	response to glucocorticoid	0.000256	0.0769	87.76	6494	2	74	2	[pck1 - phosphoenolpyruvate carboxykinase 1 (soluble), anxa1a - annexin a1a]
GO:0031960	response to corticosteroid	0.000256	0.0736	87.76	6494	2	74	2	[pck1 - phosphoenolpyruvate carboxykinase 1 (soluble), anxa1a - annexin a1a]
GO:0019626	short-chain fatty acid catabolic process	0.000284	0.0782	59.04	6494	2	110	2	[pck1 - phosphoenolpyruvate carboxykinase 1 (soluble), acads - acyl-coenzyme a dehydrogenase, c-2 to c-3 short chain]
GO:1901576	organic substance biosynthetic process	0.000291	0.0768	1.88	6494	585	260	44	[pdha1a - pyruvate dehydrogenase (lipoamide) alpha 1a, eef2a.1 - eukaryotic translation elongation factor 2a, tandem duplicate 1, si:dkey-102c8.6 - si:dkey-102c8.6, ebp - emopamil binding protein (sterol isomerase), pck1 - phosphoenolpyruvate carboxykinase 1 (soluble), eif1axa - eukaryotic translation initiation factor 1a, x-linked, a, tm7sf2 - transmembrane 7 superfamily member 2, mthfd1l - meth…
GO:0019752	carboxylic acid metabolic process	0.000299	0.076	3.5	6494	232	112	14	[pdha1a - pyruvate dehydrogenase (lipoamide) alpha 1a, pck1 - phosphoenolpyruvate carboxykinase 1 (soluble), si:dkey-102c8.6 - si:dkey-102c8.6, elovl2 - elongation of very long chain fatty acids (fen1/elo2, sur4/elo3, yeast)-like 2, mthfd1l - methylenetetrahydrofolate dehydrogenase (nadp+ dependent) 1-like, acads - acyl-coenzyme a dehydrogenase, c-2 to c-3 short chain, dao.1 - d-amino-acid oxidas…
GO:0008406	gonad development	0.000364	0.0891	83.26	6494	3	52	2	[ar - androgen receptor, dmrt1 - doublesex and mab-3 related transcription factor 1]
GO:0043436	oxoacid metabolic process	0.000393	0.0928	3.44	6494	236	112	14	[pdha1a - pyruvate dehydrogenase (lipoamide) alpha 1a, pck1 - phosphoenolpyruvate carboxykinase 1 (soluble), si:dkey-102c8.6 - si:dkey-102c8.6, elovl2 - elongation of very long chain fatty acids (fen1/elo2, sur4/elo3, yeast)-like 2, mthfd1l - methylenetetrahydrofolate dehydrogenase (nadp+ dependent) 1-like, acads - acyl-coenzyme a dehydrogenase, c-2 to c-3 short chain, dao.1 - d-amino-acid oxidas…
GO:0006086	acetyl-CoA biosynthetic process from pyruvate	0.000462	0.105	2164.67	6494	1	3	1	[pdha1a - pyruvate dehydrogenase (lipoamide) alpha 1a]
GO:0016584	nucleosome positioning	0.000608	0.134	3247	6494	2	1	1	[histh1l - histone h1 like]
GO:0032943	mononuclear cell proliferation	0.000616	0.131	1623.5	6494	1	4	1	[klf9 - kruppel-like factor 9]
GO:0070661	leukocyte proliferation	0.000616	0.127	1623.5	6494	1	4	1	[klf9 - kruppel-like factor 9]
GO:0042098	T cell proliferation	0.000616	0.123	1623.5	6494	1	4	1	[klf9 - kruppel-like factor 9]
GO:0046651	lymphocyte proliferation	0.000616	0.12	1623.5	6494	1	4	1	[klf9 - kruppel-like factor 9]
GO:0001775	cell activation	0.000801	0.151	7.35	6494	24	221	6	[LOC100148867 - leucine-rich repeat-containing protein 32-like, wu:fa96e12 - wu:fa96e12, anxa1a - annexin a1a, klf9 - kruppel-like factor 9, tbl3 - transducin (beta)-like 3, zgc:110340 - zgc:110340]
