## Supplemental Table S4b for "Klf9 is a key feedforward regulator of the transcriptomic response to glucocorticoid receptor activity"

### Sheet: Upregulated in Klf9-
GO Term	Description	P-value	FDR q-value	Enrichment	N	B	n	b	Genes
GO:0016584	nucleosome positioning	4.54e-08	0.000368	367.45	13718	7	16	3	[h1fx - h1 histone family, member x, LOC559803 - novel protein similar to swi/snf related, matrix associated, actin dependent regulator of chromatin, subfamily a, member 5 (smarca5), h1f0 - h1 histone family, member 0]
GO:0031497	chromatin assembly	1.55e-07	0.00063	257.21	13718	10	16	3	[h1fx - h1 histone family, member x, LOC559803 - novel protein similar to swi/snf related, matrix associated, actin dependent regulator of chromatin, subfamily a, member 5 (smarca5), h1f0 - h1 histone family, member 0]
GO:0006333	chromatin assembly or disassembly	8.76e-07	0.00237	151.3	13718	17	16	3	[h1fx - h1 histone family, member x, LOC559803 - novel protein similar to swi/snf related, matrix associated, actin dependent regulator of chromatin, subfamily a, member 5 (smarca5), h1f0 - h1 histone family, member 0]
GO:0034728	nucleosome organization	1.67e-05	0.034	58.46	13718	44	16	3	[h1fx - h1 histone family, member x, LOC559803 - novel protein similar to swi/snf related, matrix associated, actin dependent regulator of chromatin, subfamily a, member 5 (smarca5), h1f0 - h1 histone family, member 0]
GO:0031936	negative regulation of chromatin silencing	3.56e-05	0.0577	214.34	13718	8	16	2	[h1fx - h1 histone family, member x, h1f0 - h1 histone family, member 0]
GO:0045815	positive regulation of gene expression, epigenetic	5.71e-05	0.0772	171.48	13718	10	16	2	[h1fx - h1 histone family, member x, h1f0 - h1 histone family, member 0]
GO:0060969	negative regulation of gene silencing	5.71e-05	0.0661	171.48	13718	10	16	2	[h1fx - h1 histone family, member x, h1f0 - h1 histone family, member 0]
GO:0045910	negative regulation of DNA recombination	6.97e-05	0.0707	155.89	13718	11	16	2	[h1fx - h1 histone family, member x, h1f0 - h1 histone family, member 0]
GO:0071824	protein-DNA complex subunit organization	7.7e-05	0.0694	35.23	13718	73	16	3	[h1fx - h1 histone family, member x, LOC559803 - novel protein similar to swi/snf related, matrix associated, actin dependent regulator of chromatin, subfamily a, member 5 (smarca5), h1f0 - h1 histone family, member 0]
GO:0031935	regulation of chromatin silencing	9.87e-05	0.0801	131.9	13718	13	16	2	[h1fx - h1 histone family, member x, h1f0 - h1 histone family, member 0]
GO:1905268	negative regulation of chromatin organization	0.000133	0.0979	114.32	13718	15	16	2	[h1fx - h1 histone family, member x, h1f0 - h1 histone family, member 0]
GO:0030261	chromosome condensation	0.000172	0.116	100.87	13718	17	16	2	[h1fx - h1 histone family, member x, h1f0 - h1 histone family, member 0]
GO:0006323	DNA packaging	0.000172	0.107	100.87	13718	17	16	2	[h1fx - h1 histone family, member x, h1f0 - h1 histone family, member 0]
GO:0060968	regulation of gene silencing	0.000216	0.125	90.25	13718	19	16	2	[h1fx - h1 histone family, member x, h1f0 - h1 histone family, member 0]
GO:0000018	regulation of DNA recombination	0.000239	0.129	85.74	13718	20	16	2	[h1fx - h1 histone family, member x, h1f0 - h1 histone family, member 0]
GO:0051053	negative regulation of DNA metabolic process	0.000347	0.176	71.45	13718	24	16	2	[h1fx - h1 histone family, member x, h1f0 - h1 histone family, member 0]
GO:0006334	nucleosome assembly	0.00044	0.21	63.51	13718	27	16	2	[h1fx - h1 histone family, member x, h1f0 - h1 histone family, member 0]
GO:2001251	negative regulation of chromosome organization	0.00062	0.279	53.59	13718	32	16	2	[h1fx - h1 histone family, member x, h1f0 - h1 histone family, member 0]
GO:0071103	DNA conformation change	0.0007	0.299	50.43	13718	34	16	2	[h1fx - h1 histone family, member x, h1f0 - h1 histone family, member 0]
GO:0040029	regulation of gene expression, epigenetic	0.000742	0.301	48.99	13718	35	16	2	[h1fx - h1 histone family, member x, h1f0 - h1 histone family, member 0]

### Sheet: Downregulated in Klf9-
GO Term	Description	P-value	FDR q-value	Enrichment	N	B	n	b	Genes
GO:0016125	sterol metabolic process	7.38e-05	0.598	36.39	13718	39	29	3	[cyp51 - cytochrome p450, family 51, srebf2 - sterol regulatory element binding transcription factor 2, msmo1 - methylsterol monooxygenase 1]
GO:0008202	steroid metabolic process	0.000295	1	22.89	13718	62	29	3	[cyp51 - cytochrome p450, family 51, srebf2 - sterol regulatory element binding transcription factor 2, msmo1 - methylsterol monooxygenase 1]
