## Supplemental Table S5 for "Klf9 is a key feedforward regulator of the transcriptomic response to glucocorticoid receptor activity"

### Sheet: GO
GO Term	Description	P-value	FDR q-value	Enrichment	N	B	n	b	Genes
GO:0051707	response to other organism	1.6e-15	1.32e-11	16.61	14534	112	125	16	[irg1l - immunoresponsive gene 1, like, dram1 - dna-damage regulated autophagy modulator 1, nod1 - nucleotide-binding oligomerization domain containing 1, cebpb - ccaat/enhancer binding protein (c/ebp), beta, tlr5b - toll-like receptor 5b, cxcl-c5c - chemokine (c-x-c motif) ligand c5c, mxc - myxovirus (influenza virus) resistance c, irf7 - interferon regulatory factor 7, zgc:110354 - zgc:110354, …
GO:0051704	multi-organism process	8.37e-15	3.45e-11	15	14534	124	125	16	[irg1l - immunoresponsive gene 1, like, dram1 - dna-damage regulated autophagy modulator 1, nod1 - nucleotide-binding oligomerization domain containing 1, cebpb - ccaat/enhancer binding protein (c/ebp), beta, tlr5b - toll-like receptor 5b, cxcl-c5c - chemokine (c-x-c motif) ligand c5c, mxc - myxovirus (influenza virus) resistance c, irf7 - interferon regulatory factor 7, zgc:110354 - zgc:110354, …
GO:0043207	response to external biotic stimulus	2.03e-14	5.58e-11	14.2	14534	131	125	16	[irg1l - immunoresponsive gene 1, like, dram1 - dna-damage regulated autophagy modulator 1, nod1 - nucleotide-binding oligomerization domain containing 1, cebpb - ccaat/enhancer binding protein (c/ebp), beta, tlr5b - toll-like receptor 5b, cxcl-c5c - chemokine (c-x-c motif) ligand c5c, mxc - myxovirus (influenza virus) resistance c, irf7 - interferon regulatory factor 7, zgc:110354 - zgc:110354, …
GO:0009607	response to biotic stimulus	2.59e-14	5.34e-11	13.99	14534	133	125	16	[irg1l - immunoresponsive gene 1, like, dram1 - dna-damage regulated autophagy modulator 1, nod1 - nucleotide-binding oligomerization domain containing 1, cebpb - ccaat/enhancer binding protein (c/ebp), beta, tlr5b - toll-like receptor 5b, cxcl-c5c - chemokine (c-x-c motif) ligand c5c, mxc - myxovirus (influenza virus) resistance c, irf7 - interferon regulatory factor 7, zgc:110354 - zgc:110354, …
GO:0006952	defense response	1.14e-13	1.89e-10	12.74	14534	146	125	16	[irg1l - immunoresponsive gene 1, like, ptgs1 - prostaglandin-endoperoxide synthase 1, dram1 - dna-damage regulated autophagy modulator 1, nod1 - nucleotide-binding oligomerization domain containing 1, cybb - cytochrome b-245, beta polypeptide (chronic granulomatous disease), tlr5b - toll-like receptor 5b, cxcl-c5c - chemokine (c-x-c motif) ligand c5c, zgc:110354 - zgc:110354, mmp9 - matrix metal…
GO:0009617	response to bacterium	6.16e-12	8.48e-09	19.98	14534	64	125	11	[irg1l - immunoresponsive gene 1, like, zgc:110354 - zgc:110354, mmp9 - matrix metalloproteinase 9, irg1 - immunoresponsive gene 1, dram1 - dna-damage regulated autophagy modulator 1, nod1 - nucleotide-binding oligomerization domain containing 1, lygl1 - lysozyme g-like 1, cebpb - ccaat/enhancer binding protein (c/ebp), beta, zgc:158446 - zgc:158446, tlr5b - toll-like receptor 5b, mpx - myeloid-s…
GO:0009605	response to external stimulus	2.47e-09	2.91e-06	6.6	14534	282	125	16	[irg1l - immunoresponsive gene 1, like, dram1 - dna-damage regulated autophagy modulator 1, nod1 - nucleotide-binding oligomerization domain containing 1, cebpb - ccaat/enhancer binding protein (c/ebp), beta, tlr5b - toll-like receptor 5b, cxcl-c5c - chemokine (c-x-c motif) ligand c5c, mxc - myxovirus (influenza virus) resistance c, irf7 - interferon regulatory factor 7, zgc:110354 - zgc:110354, …
GO:0098542	defense response to other organism	2.85e-07	0.000294	15.65	14534	52	125	7	[zgc:110354 - zgc:110354, irg1 - immunoresponsive gene 1, dram1 - dna-damage regulated autophagy modulator 1, nod1 - nucleotide-binding oligomerization domain containing 1, lygl1 - lysozyme g-like 1, tlr5b - toll-like receptor 5b, ncf1 - neutrophil cytosolic factor 1]
GO:0042742	defense response to bacterium	9.28e-07	0.000851	17.89	14534	39	125	6	[zgc:110354 - zgc:110354, irg1 - immunoresponsive gene 1, dram1 - dna-damage regulated autophagy modulator 1, nod1 - nucleotide-binding oligomerization domain containing 1, lygl1 - lysozyme g-like 1, tlr5b - toll-like receptor 5b]
GO:0002376	immune system process	2.08e-06	0.00172	5.45	14534	256	125	12	[cxcl-c5c - chemokine (c-x-c motif) ligand c5c, irf8 - interferon regulatory factor 8, irf7 - interferon regulatory factor 7, b2m - beta-2-microglobulin, si:dkey-25o1.2 - si:dkey-25o1.2, si:ch211-147j13.3 - si:ch211-147j13.3, irf9 - interferon regulatory factor 9, tap1 - transporter 1, atp-binding cassette, sub-family b (mdr/tap), gbp3 - guanylate binding protein 3, zgc:158446 - zgc:158446, si:dk…
GO:0006954	inflammatory response	2.48e-06	0.00186	11.46	14534	71	125	7	[cxcl-c5c - chemokine (c-x-c motif) ligand c5c, ptgs1 - prostaglandin-endoperoxide synthase 1, irg1l - immunoresponsive gene 1, like, mmp9 - matrix metalloproteinase 9, gbp3 - guanylate binding protein 3, tlr5b - toll-like receptor 5b, mpx - myeloid-specific peroxidase]
GO:0006801	superoxide metabolic process	1.45e-05	0.01	25.84	14534	18	125	4	[noxo1a - nadph oxidase organizer 1a, ncf2 - neutrophil cytosolic factor 2, cybb - cytochrome b-245, beta polypeptide (chronic granulomatous disease), ncf1 - neutrophil cytosolic factor 1]
GO:0002682	regulation of immune system process	1.66e-05	0.0106	6.12	14534	171	125	9	[irf8 - interferon regulatory factor 8, irf7 - interferon regulatory factor 7, mmp9 - matrix metalloproteinase 9, b2m - beta-2-microglobulin, si:ch211-147j13.3 - si:ch211-147j13.3, zgc:158446 - zgc:158446, lgals9l1 - lectin, galactoside-binding, soluble, 9 (galectin 9)-like 1, spi1a - spleen focus forming virus (sffv) proviral integration oncogene spi1a, tlr5b - toll-like receptor 5b]
GO:0050896	response to stimulus	2.87e-05	0.0169	2.31	14534	1361	125	27	[ptgs1 - prostaglandin-endoperoxide synthase 1, irg1l - immunoresponsive gene 1, like, recql - recq protein-like (dna helicase q1-like), si:dkey-25o1.2 - si:dkey-25o1.2, cebpb - ccaat/enhancer binding protein (c/ebp), beta, zgc:110354 - zgc:110354, irg1 - immunoresponsive gene 1, b2m - beta-2-microglobulin, lygl1 - lysozyme g-like 1, stat1b - signal transducer and activator of transcription 1b, g…
GO:0048002	antigen processing and presentation of peptide antigen	3.37e-05	0.0186	43.6	14534	8	125	3	[b2m - beta-2-microglobulin, tap1 - transporter 1, atp-binding cassette, sub-family b (mdr/tap), si:dkey-24n17.6 - si:dkey-24n17.6]
GO:0002474	antigen processing and presentation of peptide antigen via MHC class I	3.37e-05	0.0174	43.6	14534	8	125	3	[b2m - beta-2-microglobulin, tap1 - transporter 1, atp-binding cassette, sub-family b (mdr/tap), si:dkey-24n17.6 - si:dkey-24n17.6]
GO:0006950	response to stress	0.000129	0.0629	2.67	14534	785	125	18	[ptgs1 - prostaglandin-endoperoxide synthase 1, irg1l - immunoresponsive gene 1, like, recql - recq protein-like (dna helicase q1-like), dram1 - dna-damage regulated autophagy modulator 1, nod1 - nucleotide-binding oligomerization domain containing 1, tlr5b - toll-like receptor 5b, cybb - cytochrome b-245, beta polypeptide (chronic granulomatous disease), cxcl-c5c - chemokine (c-x-c motif) ligand…
GO:0072593	reactive oxygen species metabolic process	0.000156	0.0714	14.53	14534	32	125	4	[noxo1a - nadph oxidase organizer 1a, ncf2 - neutrophil cytosolic factor 2, cybb - cytochrome b-245, beta polypeptide (chronic granulomatous disease), ncf1 - neutrophil cytosolic factor 1]
GO:0006955	immune response	0.000156	0.068	6.07	14534	134	125	7	[cxcl-c5c - chemokine (c-x-c motif) ligand c5c, si:dkey-25o1.2 - si:dkey-25o1.2, b2m - beta-2-microglobulin, si:ch211-147j13.3 - si:ch211-147j13.3, gbp3 - guanylate binding protein 3, zgc:158446 - zgc:158446, tlr5b - toll-like receptor 5b]
GO:0019882	antigen processing and presentation	0.000167	0.0689	26.83	14534	13	125	3	[b2m - beta-2-microglobulin, tap1 - transporter 1, atp-binding cassette, sub-family b (mdr/tap), si:dkey-24n17.6 - si:dkey-24n17.6]
GO:0045730	respiratory burst	0.000435	0.171	58.14	14534	4	125	2	[ncf2 - neutrophil cytosolic factor 2, ncf1 - neutrophil cytosolic factor 1]
GO:0042554	superoxide anion generation	0.000435	0.163	58.14	14534	4	125	2	[ncf2 - neutrophil cytosolic factor 2, cybb - cytochrome b-245, beta polypeptide (chronic granulomatous disease)]
GO:0002253	activation of immune response	0.000453	0.163	11.07	14534	42	125	4	[b2m - beta-2-microglobulin, si:ch211-147j13.3 - si:ch211-147j13.3, zgc:158446 - zgc:158446, tlr5b - toll-like receptor 5b]
GO:0031349	positive regulation of defense response	0.000544	0.187	18.36	14534	19	125	3	[mmp9 - matrix metalloproteinase 9, b2m - beta-2-microglobulin, tlr5b - toll-like receptor 5b]
GO:0002755	MyD88-dependent toll-like receptor signaling pathway	0.000721	0.238	46.51	14534	5	125	2	[b2m - beta-2-microglobulin, tlr5b - toll-like receptor 5b]
GO:0002684	positive regulation of immune system process	0.000779	0.248	6.92	14534	84	125	5	[mmp9 - matrix metalloproteinase 9, b2m - beta-2-microglobulin, si:ch211-147j13.3 - si:ch211-147j13.3, zgc:158446 - zgc:158446, tlr5b - toll-like receptor 5b]
