## Supplemental Table S7 for "Klf9 is a key feedforward regulator of the transcriptomic response to glucocorticoid receptor activity"

### Sheet: Downregulated
GO Term	Description	P-value	FDR q-value	Enrichment	N	B	n	b	Genes
GO:0030240	skeletal muscle thin filament assembly	3.42e-08	0.000265	12.26	11599	9	841	8	[alpk3a - alpha-kinase 3a, myom1a - myomesin 1a (skelemin), hsp90aa1.1 - heat shock protein 90, alpha (cytosolic), class a member 1, tandem duplicate 1, si:dkey-90a13.7 - si:dkey-90a13.7, cct5 - chaperonin containing tcp1, subunit 5 (epsilon), tcap - titin-cap (telethonin), ttnb - titin b, ttna - titin a]
GO:0032922	circadian regulation of gene expression	1.67e-07	0.000647	32.49	11599	21	102	6	[bhlhe40 - basic helix-loop-helix family, member e40, nr1d1 - nuclear receptor subfamily 1, group d, member 1, per2 - period homolog 2 (drosophila), si:ch211-284a13.1 - si:ch211-284a13.1, nfil3-6 - nuclear factor, interleukin 3 regulated, member 6, bhlhe41 - basic helix-loop-helix family, member e41]
GO:0009628	response to abiotic stimulus	1.2e-06	0.00311	3.4	11599	217	377	24	[hsc70 - heat shock cognate 70, hsf2 - heat shock factor 2, ercc2 - excision repair cross-complementing rodent repair deficiency, complementation group 2, ddb2 - damage-specific dna binding protein 2, zgc:73075 - zgc:73075, ucp3 - uncoupling protein 3, tefa - thyrotroph embryonic factor a, rgra - retinal g protein coupled receptor a, hsp90aa1.1 - heat shock protein 90, alpha (cytosolic), class a …
GO:0006979	response to oxidative stress	1.26e-06	0.00243	6.69	11599	43	484	12	[si:dkey-221h15.1 - si:dkey-221h15.1, nfe2l1a - nuclear factor, erythroid derived 2,-like 1a, msrb3 - methionine sulfoxide reductase b3, zgc:123339 - zgc:123339, ercc2 - excision repair cross-complementing rodent repair deficiency, complementation group 2, per2 - period homolog 2 (drosophila), cry1a - cryptochrome 1a, apod - apolipoprotein d, si:dkey-52k20.7 - si:dkey-52k20.7, ryr1b - ryanodine r…
GO:0009266	response to temperature stimulus	2.19e-06	0.00339	8.32	11599	41	340	10	[hsc70 - heat shock cognate 70, hsf2 - heat shock factor 2, LOC792628 - heat shock factor protein 1-like, per2 - period homolog 2 (drosophila), ucp3 - uncoupling protein 3, hspa9 - heat shock protein 9, dnaja3a - dnaj (hsp40) homolog, subfamily a, member 3a, hsp90aa1.1 - heat shock protein 90, alpha (cytosolic), class a member 1, tandem duplicate 1, bhlhe41 - basic helix-loop-helix family, member…
GO:0033108	mitochondrial respiratory chain complex assembly	4.14e-06	0.00535	4.88	11599	28	1104	13	[ndufaf6 - nadh dehydrogenase (ubiquinone) complex i, assembly factor 6, samm50l - sorting and assembly machinery component 50 homolog, like, ttc19 - tetratricopeptide repeat domain 19, nubpl - nucleotide binding protein-like, ndufaf7 - nadh dehydrogenase (ubiquinone) complex i, assembly factor 7, acn9 - acn9 homolog (s. cerevisiae), cox17 - cox17 cytochrome c oxidase assembly homolog (s. cerevis…
GO:0007623	circadian rhythm	5.99e-06	0.00663	18.95	11599	36	102	6	[nr1d1 - nuclear receptor subfamily 1, group d, member 1, bhlhe40 - basic helix-loop-helix family, member e40, per2 - period homolog 2 (drosophila), si:ch211-284a13.1 - si:ch211-284a13.1, nfil3-6 - nuclear factor, interleukin 3 regulated, member 6, bhlhe41 - basic helix-loop-helix family, member e41]
GO:0034660	ncRNA metabolic process	1.22e-05	0.0118	1.95	11599	251	1235	52	[wars2 - tryptophanyl trna synthetase 2, mitochondrial, adat2 - adenosine deaminase, trna-specific 2, tad2 homolog (s. cerevisiae), thada - thyroid adenoma associated, LOC563247 - ribosomal l1 domain-containing protein 1-like, wdr36 - wd repeat domain 36, LOC570630 - protein argonaute-2-like, trmt61a - trna methyltransferase 61 homolog a (s. cerevisiae), si:zfos-90c9.2 - si:zfos-90c9.2, ikbkap - …
GO:0006950	response to stress	1.62e-05	0.0139	6.4	11599	625	29	10	[hsf2 - heat shock factor 2, ddb2 - damage-specific dna binding protein 2, cry1a - cryptochrome 1a, LOC792628 - heat shock factor protein 1-like, xpc - xeroderma pigmentosum, complementation group c, wdr76 - wd repeat domain 76, bhlhe41 - basic helix-loop-helix family, member e41, cry5 - cryptochrome 5, neil1 - nei endonuclease viii-like 1 (e. coli), cry-dash - cryptochrome dash]
GO:0006412	translation	1.73e-05	0.0134	2.02	11599	208	1242	45	[wars2 - tryptophanyl trna synthetase 2, mitochondrial, eif2s1b - eukaryotic translation initiation factor 2, subunit 1 alpha b, rpl13a - ribosomal protein l13a, rps4x - ribosomal protein s4, x-linked, eif3g - eukaryotic translation initiation factor 3, subunit g, eif3d - eukaryotic translation initiation factor 3, subunit d, eif2ak1 - eukaryotic translation initiation factor 2-alpha kinase 1, ei…
GO:0000959	mitochondrial RNA metabolic process	2.24e-05	0.0158	11.5	11599	11	550	6	[mterfd1 - mterf domain containing 1, mterfd3 - mterf domain containing 3, gars - glycyl-trna synthetase, supv3l1 - suppressor of var1, 3-like 1 (s. cerevisiae), elac2 - elac homolog 2 (e. coli), tfb2m - transcription factor b2, mitochondrial]
GO:0009416	response to light stimulus	2.43e-05	0.0157	41.24	11599	75	15	4	[ddb2 - damage-specific dna binding protein 2, cry1a - cryptochrome 1a, tefa - thyrotroph embryonic factor a, cry5 - cryptochrome 5]
GO:0061408	positive regulation of transcription from RNA polymerase II promoter in response to heat stress	2.96e-05	0.0176	286.4	11599	3	27	2	[hsf2 - heat shock factor 2, LOC792628 - heat shock factor protein 1-like]
GO:0048511	rhythmic process	3.06e-05	0.017	14.52	11599	47	102	6	[nr1d1 - nuclear receptor subfamily 1, group d, member 1, bhlhe40 - basic helix-loop-helix family, member e40, per2 - period homolog 2 (drosophila), si:ch211-284a13.1 - si:ch211-284a13.1, nfil3-6 - nuclear factor, interleukin 3 regulated, member 6, bhlhe41 - basic helix-loop-helix family, member e41]
GO:0060415	muscle tissue morphogenesis	3.98e-05	0.0205	5.99	11599	20	872	9	[alpk3a - alpha-kinase 3a, tmem2 - transmembrane protein 2, myom1a - myomesin 1a (skelemin), myo18ab - myosin xviiiab, fbxo32 - f-box protein 32, tcap - titin-cap (telethonin), ttnb - titin b, fermt2 - fermitin family homolog 2 (drosophila), ttna - titin a]
GO:0043043	peptide biosynthetic process	4.46e-05	0.0216	1.96	11599	214	1242	45	[wars2 - tryptophanyl trna synthetase 2, mitochondrial, eif2s1b - eukaryotic translation initiation factor 2, subunit 1 alpha b, rpl13a - ribosomal protein l13a, rps4x - ribosomal protein s4, x-linked, eif3g - eukaryotic translation initiation factor 3, subunit g, eif3d - eukaryotic translation initiation factor 3, subunit d, eif2ak1 - eukaryotic translation initiation factor 2-alpha kinase 1, ei…
GO:0071688	striated muscle myosin thick filament assembly	4.72e-05	0.0215	9.19	11599	9	841	6	[alpk3a - alpha-kinase 3a, myom1a - myomesin 1a (skelemin), hsp90aa1.1 - heat shock protein 90, alpha (cytosolic), class a member 1, tandem duplicate 1, tcap - titin-cap (telethonin), ttnb - titin b, ttna - titin a]
GO:0030241	skeletal muscle myosin thick filament assembly	4.72e-05	0.0203	9.19	11599	9	841	6	[alpk3a - alpha-kinase 3a, myom1a - myomesin 1a (skelemin), hsp90aa1.1 - heat shock protein 90, alpha (cytosolic), class a member 1, tandem duplicate 1, tcap - titin-cap (telethonin), ttnb - titin b, ttna - titin a]
GO:0031034	myosin filament assembly	4.72e-05	0.0193	9.19	11599	9	841	6	[alpk3a - alpha-kinase 3a, myom1a - myomesin 1a (skelemin), hsp90aa1.1 - heat shock protein 90, alpha (cytosolic), class a member 1, tandem duplicate 1, tcap - titin-cap (telethonin), ttnb - titin b, ttna - titin a]
GO:0031033	myosin filament organization	4.72e-05	0.0183	9.19	11599	9	841	6	[alpk3a - alpha-kinase 3a, myom1a - myomesin 1a (skelemin), hsp90aa1.1 - heat shock protein 90, alpha (cytosolic), class a member 1, tandem duplicate 1, tcap - titin-cap (telethonin), ttnb - titin b, ttna - titin a]
GO:0033554	cellular response to stress	4.92e-05	0.0181	7.67	11599	417	29	8	[hsf2 - heat shock factor 2, ddb2 - damage-specific dna binding protein 2, LOC792628 - heat shock factor protein 1-like, xpc - xeroderma pigmentosum, complementation group c, wdr76 - wd repeat domain 76, cry5 - cryptochrome 5, neil1 - nei endonuclease viii-like 1 (e. coli), cry-dash - cryptochrome dash]
GO:0009408	response to heat	5.6e-05	0.0197	9.18	11599	26	340	7	[hsc70 - heat shock cognate 70, hsf2 - heat shock factor 2, LOC792628 - heat shock factor protein 1-like, hspa9 - heat shock protein 9, dnaja3a - dnaj (hsp40) homolog, subfamily a, member 3a, hsp90aa1.1 - heat shock protein 90, alpha (cytosolic), class a member 1, tandem duplicate 1, dnaja1l - dnaj (hsp40) homolog, subfamily a, member 1, like]
GO:0000302	response to reactive oxygen species	5.99e-05	0.0202	14.18	11599	10	409	5	[zgc:123339 - zgc:123339, per2 - period homolog 2 (drosophila), cry1a - cryptochrome 1a, si:dkey-52k20.7 - si:dkey-52k20.7, apod - apolipoprotein d]
GO:0042752	regulation of circadian rhythm	7.45e-05	0.024	5.46	11599	19	1007	9	[npy - neuropeptide y, nr1d1 - nuclear receptor subfamily 1, group d, member 1, per2 - period homolog 2 (drosophila), cry1a - cryptochrome 1a, per1b - period homolog 1b (drosophila), si:ch211-132b12.7 - si:ch211-132b12.7, per3 - period homolog 3 (drosophila), siah2l - seven in absentia homolog 2 (drosophila)-like, nr1d2b - nuclear receptor subfamily 1, group d, member 2b]
GO:0009314	response to radiation	9.01e-05	0.0279	30.32	11599	102	15	4	[ddb2 - damage-specific dna binding protein 2, cry1a - cryptochrome 1a, tefa - thyrotroph embryonic factor a, cry5 - cryptochrome 5]
GO:0051716	cellular response to stimulus	9.04e-05	0.0269	6.11	11599	589	29	9	[hsf2 - heat shock factor 2, ddb2 - damage-specific dna binding protein 2, LOC792628 - heat shock factor protein 1-like, xpc - xeroderma pigmentosum, complementation group c, tefa - thyrotroph embryonic factor a, wdr76 - wd repeat domain 76, cry5 - cryptochrome 5, neil1 - nei endonuclease viii-like 1 (e. coli), cry-dash - cryptochrome dash]
GO:1901566	organonitrogen compound biosynthetic process	9.04e-05	0.026	1.62	11599	549	1028	79	[kdsr - 3-ketodihydrosphingosine reductase, rps4x - ribosomal protein s4, x-linked, nme2a - nme/nm23 nucleoside diphosphate kinase 2a, cox10 - cytochrome c oxidase assembly homolog 10 (yeast), eif3g - eukaryotic translation initiation factor 3, subunit g, zgc:86586 - zgc:86586, mthfr - methylenetetrahydrofolate reductase (nad(p)h), eno1a - enolase 1a, (alpha), cth - cystathionase (cystathionine g…
GO:0043604	amide biosynthetic process	0.000106	0.0294	1.82	11599	259	1255	51	[wars2 - tryptophanyl trna synthetase 2, mitochondrial, rpl13a - ribosomal protein l13a, rps4x - ribosomal protein s4, x-linked, eif3g - eukaryotic translation initiation factor 3, subunit g, mrpl27 - mitochondrial ribosomal protein l27, st6galnac5b - st6 (alpha-n-acetyl-neuraminyl-2,3-beta-galactosyl-1,3)-n-acetylgalactosaminide alpha-2,6-sialyltransferase 5b, eif3s10 - eukaryotic translation in…
GO:0030239	myofibril assembly	0.00011	0.0295	5.24	11599	38	582	10	[desma - desmin a, myom1a - myomesin 1a (skelemin), myo18ab - myosin xviiiab, hsp90aa1.1 - heat shock protein 90, alpha (cytosolic), class a member 1, tandem duplicate 1, si:dkey-90a13.7 - si:dkey-90a13.7, tcap - titin-cap (telethonin), ttnb - titin b, myo18aa - myosin xviiiaa, ttna - titin a, tmod4 - tropomodulin 4 (muscle)]
GO:0007005	mitochondrion organization	0.000114	0.0294	2.74	11599	90	1036	22	[samm50l - sorting and assembly machinery component 50 homolog, like, zgc:73226 - zgc:73226, bnip4 - bcl2/adenovirus e1b interacting protein 4, tmem11 - transmembrane protein 11, fam73b - family with sequence similarity 73, member b, slc25a46 - solute carrier family 25, member 46, supv3l1 - suppressor of var1, 3-like 1 (s. cerevisiae), spg7 - spastic paraplegia 7, atg12 - atg12 autophagy related …
GO:0006974	cellular response to DNA damage stimulus	0.000118	0.0295	14.21	11599	240	17	5	[ddb2 - damage-specific dna binding protein 2, xpc - xeroderma pigmentosum, complementation group c, wdr76 - wd repeat domain 76, cry5 - cryptochrome 5, cry-dash - cryptochrome dash]
GO:0050896	response to stimulus	0.00012	0.029	4.2	11599	1068	31	12	[hsf2 - heat shock factor 2, ddb2 - damage-specific dna binding protein 2, LOC792628 - heat shock factor protein 1-like, cry1a - cryptochrome 1a, xpc - xeroderma pigmentosum, complementation group c, tefa - thyrotroph embryonic factor a, wdr76 - wd repeat domain 76, bhlhe41 - basic helix-loop-helix family, member e41, cry5 - cryptochrome 5, neil1 - nei endonuclease viii-like 1 (e. coli), cry-dash…
GO:0034553	mitochondrial respiratory chain complex II assembly	0.000122	0.0286	25.05	11599	3	463	3	[si:busm1-265n4.4 - si:busm1-265n4.4, acn9 - acn9 homolog (s. cerevisiae), sdhaf2 - succinate dehydrogenase complex assembly factor 2]
GO:0034552	respiratory chain complex II assembly	0.000122	0.0278	25.05	11599	3	463	3	[si:busm1-265n4.4 - si:busm1-265n4.4, sdhaf2 - succinate dehydrogenase complex assembly factor 2, acn9 - acn9 homolog (s. cerevisiae)]
GO:0055008	cardiac muscle tissue morphogenesis	0.000134	0.0296	5.91	11599	18	872	8	[alpk3a - alpha-kinase 3a, tmem2 - transmembrane protein 2, myom1a - myomesin 1a (skelemin), fbxo32 - f-box protein 32, tcap - titin-cap (telethonin), ttnb - titin b, fermt2 - fermitin family homolog 2 (drosophila), ttna - titin a]
GO:0036003	positive regulation of transcription from RNA polymerase II promoter in response to stress	0.00016	0.0344	171.84	11599	5	27	2	[hsf2 - heat shock factor 2, LOC792628 - heat shock factor protein 1-like]
GO:0006281	DNA repair	0.000164	0.0343	20.39	11599	175	13	4	[ddb2 - damage-specific dna binding protein 2, xpc - xeroderma pigmentosum, complementation group c, cry5 - cryptochrome 5, cry-dash - cryptochrome dash]
GO:0006399	tRNA metabolic process	0.000177	0.0361	2.42	11599	109	1143	26	[wars2 - tryptophanyl trna synthetase 2, mitochondrial, adat2 - adenosine deaminase, trna-specific 2, tad2 homolog (s. cerevisiae), LOC795494 - uncharacterized loc795494, nat10 - n-acetyltransferase 10, thada - thyroid adenoma associated, exosc8 - exosome component 8, yars - tyrosyl-trna synthetase, exosc10 - exosome component 10, gars - glycyl-trna synthetase, trmt61a - trna methyltransferase 61…
GO:0006936	muscle contraction	0.000182	0.0362	3.81	11599	47	841	13	[cx39.9 - connexin 39.9, desma - desmin a, alpk3a - alpha-kinase 3a, si:dkey-90a13.7 - si:dkey-90a13.7, ttnb - titin b, tnnc2 - troponin c type 2 (fast), tmod4 - tropomodulin 4 (muscle), ttna - titin a, myom1a - myomesin 1a (skelemin), ryr1b - ryanodine receptor 1b (skeletal), bin1 - bridging integrator 1, tcap - titin-cap (telethonin), dmd - dystrophin]
GO:0048769	sarcomerogenesis	0.000256	0.0495	14.01	11599	6	552	4	[hsp90aa1.1 - heat shock protein 90, alpha (cytosolic), class a member 1, tandem duplicate 1, tcap - titin-cap (telethonin), ttnb - titin b, ttna - titin a]
GO:0014866	skeletal myofibril assembly	0.000282	0.0534	9.96	11599	10	582	5	[myo18ab - myosin xviiiab, hsp90aa1.1 - heat shock protein 90, alpha (cytosolic), class a member 1, tandem duplicate 1, ttnb - titin b, myo18aa - myosin xviiiaa, tmod4 - tropomodulin 4 (muscle)]
GO:0003012	muscle system process	0.000286	0.0527	3.66	11599	49	841	13	[cx39.9 - connexin 39.9, alpk3a - alpha-kinase 3a, desma - desmin a, si:dkey-90a13.7 - si:dkey-90a13.7, ttnb - titin b, tnnc2 - troponin c type 2 (fast), ttna - titin a, tmod4 - tropomodulin 4 (muscle), myom1a - myomesin 1a (skelemin), ryr1b - ryanodine receptor 1b (skeletal), bin1 - bridging integrator 1, tcap - titin-cap (telethonin), dmd - dystrophin]
GO:0048739	cardiac muscle fiber development	0.00035	0.0631	8.62	11599	8	841	5	[alpk3a - alpha-kinase 3a, myom1a - myomesin 1a (skelemin), tcap - titin-cap (telethonin), ttnb - titin b, ttna - titin a]
GO:0045475	locomotor rhythm	0.000386	0.0679	81.4	11599	3	95	2	[bhlhe40 - basic helix-loop-helix family, member e40, per2 - period homolog 2 (drosophila)]
GO:0044249	cellular biosynthetic process	0.000395	0.0679	1.43	11599	947	1004	117	[kdsr - 3-ketodihydrosphingosine reductase, rrm2b - ribonucleotide reductase m2 b, rps4x - ribosomal protein s4, x-linked, fam213b - family with sequence similarity 213, member b, cox10 - cytochrome c oxidase assembly homolog 10 (yeast), eno1a - enolase 1a, (alpha), bbox1 - butyrobetaine (gamma), 2-oxoglutarate dioxygenase 1 (gamma-butyrobetaine hydroxylase), st6galnac5b - st6 (alpha-n-acetyl-neu…
GO:0010927	cellular component assembly involved in morphogenesis	0.000421	0.0708	4.53	11599	44	582	10	[desma - desmin a, myom1a - myomesin 1a (skelemin), myo18ab - myosin xviiiab, si:dkey-90a13.7 - si:dkey-90a13.7, hsp90aa1.1 - heat shock protein 90, alpha (cytosolic), class a member 1, tandem duplicate 1, tcap - titin-cap (telethonin), ttnb - titin b, myo18aa - myosin xviiiaa, tmod4 - tropomodulin 4 (muscle), ttna - titin a]
GO:0006518	peptide metabolic process	0.000426	0.0702	1.73	11599	265	1263	50	[wars2 - tryptophanyl trna synthetase 2, mitochondrial, rpl13a - ribosomal protein l13a, rps4x - ribosomal protein s4, x-linked, eif3g - eukaryotic translation initiation factor 3, subunit g, mrpl27 - mitochondrial ribosomal protein l27, eif3s10 - eukaryotic translation initiation factor 3, subunit 10 (theta), LOC566565 - methionine--trna ligase, mitochondrial-like, rps15 - ribosomal protein s15,…
GO:0055013	cardiac muscle cell development	0.000506	0.0817	5.05	11599	21	875	8	[alpk3a - alpha-kinase 3a, ogg1 - 8-oxoguanine dna glycosylase, myom1a - myomesin 1a (skelemin), cyp26c1 - cytochrome p450, family 26, subfamily c, polypeptide 1, tcap - titin-cap (telethonin), ttnb - titin b, mat2aa - methionine adenosyltransferase ii, alpha a, ttna - titin a]
GO:1902686	mitochondrial outer membrane permeabilization involved in programmed cell death	0.000524	0.0829	10.04	11599	5	924	4	[bnip3la - bcl2/adenovirus e1b interacting protein 3-like a, zgc:73226 - zgc:73226, bnip4 - bcl2/adenovirus e1b interacting protein 4, rhot2 - ras homolog gene family, member t2]
GO:1902110	positive regulation of mitochondrial membrane permeability involved in apoptotic process	0.000524	0.0812	10.04	11599	5	924	4	[bnip3la - bcl2/adenovirus e1b interacting protein 3-like a, zgc:73226 - zgc:73226, bnip4 - bcl2/adenovirus e1b interacting protein 4, rhot2 - ras homolog gene family, member t2]
GO:1902108	regulation of mitochondrial membrane permeability involved in apoptotic process	0.000524	0.0796	10.04	11599	5	924	4	[bnip3la - bcl2/adenovirus e1b interacting protein 3-like a, zgc:73226 - zgc:73226, bnip4 - bcl2/adenovirus e1b interacting protein 4, rhot2 - ras homolog gene family, member t2]
GO:1905710	positive regulation of membrane permeability	0.000524	0.0781	10.04	11599	5	924	4	[bnip3la - bcl2/adenovirus e1b interacting protein 3-like a, zgc:73226 - zgc:73226, bnip4 - bcl2/adenovirus e1b interacting protein 4, rhot2 - ras homolog gene family, member t2]
GO:0097345	mitochondrial outer membrane permeabilization	0.000524	0.0766	10.04	11599	5	924	4	[bnip3la - bcl2/adenovirus e1b interacting protein 3-like a, zgc:73226 - zgc:73226, bnip4 - bcl2/adenovirus e1b interacting protein 4, rhot2 - ras homolog gene family, member t2]
GO:0035794	positive regulation of mitochondrial membrane permeability	0.000524	0.0752	10.04	11599	5	924	4	[bnip3la - bcl2/adenovirus e1b interacting protein 3-like a, zgc:73226 - zgc:73226, bnip4 - bcl2/adenovirus e1b interacting protein 4, rhot2 - ras homolog gene family, member t2]
GO:0007006	mitochondrial membrane organization	0.00057	0.0803	4.09	11599	30	946	10	[zgc:110800 - zgc:110800, bnip3la - bcl2/adenovirus e1b interacting protein 3-like a, samm50l - sorting and assembly machinery component 50 homolog, like, zgc:123096 - zgc:123096, zgc:73226 - zgc:73226, bnip4 - bcl2/adenovirus e1b interacting protein 4, si:dkey-88p24.9 - si:dkey-88p24.9, tmem11 - transmembrane protein 11, rhot2 - ras homolog gene family, member t2, timm50 - translocase of inner m…
GO:1900077	negative regulation of cellular response to insulin stimulus	0.000595	0.0824	21.35	11599	5	326	3	[tsc1b - tuberous sclerosis 1b, inpp5k - inositol polyphosphate-5-phosphatase k, tsc1a - tuberous sclerosis 1a]
GO:0046627	negative regulation of insulin receptor signaling pathway	0.000595	0.0809	21.35	11599	5	326	3	[tsc1b - tuberous sclerosis 1b, tsc1a - tuberous sclerosis 1a, inpp5k - inositol polyphosphate-5-phosphatase k]
GO:0034605	cellular response to heat	0.000658	0.0879	9.62	11599	18	335	5	[hsc70 - heat shock cognate 70, hsf2 - heat shock factor 2, LOC792628 - heat shock factor protein 1-like, hspa9 - heat shock protein 9, hsp90aa1.1 - heat shock protein 90, alpha (cytosolic), class a member 1, tandem duplicate 1]
GO:0043620	regulation of DNA-templated transcription in response to stress	0.000709	0.0931	95.47	11599	9	27	2	[hsf2 - heat shock factor 2, LOC792628 - heat shock factor protein 1-like]
GO:0043618	regulation of transcription from RNA polymerase II promoter in response to stress	0.000709	0.0916	95.47	11599	9	27	2	[hsf2 - heat shock factor 2, LOC792628 - heat shock factor protein 1-like]
GO:0048747	muscle fiber development	0.000726	0.0922	3.94	11599	55	589	11	[acta1a - actin, alpha 1a, skeletal muscle, myom1a - myomesin 1a (skelemin), myo18ab - myosin xviiiab, fxr1 - fragile x mental retardation, autosomal homolog 1, si:dkey-90a13.7 - si:dkey-90a13.7, tcap - titin-cap (telethonin), ttnb - titin b, myo18aa - myosin xviiiaa, dmd - dystrophin, ttna - titin a, inpp5k - inositol polyphosphate-5-phosphatase k]
GO:0055006	cardiac cell development	0.000753	0.0941	4.82	11599	22	875	8	[alpk3a - alpha-kinase 3a, ogg1 - 8-oxoguanine dna glycosylase, myom1a - myomesin 1a (skelemin), cyp26c1 - cytochrome p450, family 26, subfamily c, polypeptide 1, tcap - titin-cap (telethonin), ttnb - titin b, mat2aa - methionine adenosyltransferase ii, alpha a, ttna - titin a]
GO:0055002	striated muscle cell development	0.000757	0.0931	3.46	11599	74	589	13	[fxr1 - fragile x mental retardation, autosomal homolog 1, cyp26c1 - cytochrome p450, family 26, subfamily c, polypeptide 1, si:dkey-90a13.7 - si:dkey-90a13.7, ttnb - titin b, ttna - titin a, inpp5k - inositol polyphosphate-5-phosphatase k, myom1a - myomesin 1a (skelemin), acta1a - actin, alpha 1a, skeletal muscle, myo18ab - myosin xviiiab, tcap - titin-cap (telethonin), myo18aa - myosin xviiiaa,…
GO:0050667	homocysteine metabolic process	0.000779	0.0943	20.64	11599	6	281	3	[cth - cystathionase (cystathionine gamma-lyase), mtrr - 5-methyltetrahydrofolate-homocysteine methyltransferase reductase, cbsb - cystathionine-beta-synthase b]
GO:0000719	photoreactive repair	0.000862	0.103	1159.9	11599	1	10	1	[cry-dash - cryptochrome dash]
GO:0006290	pyrimidine dimer repair	0.000862	0.101	1159.9	11599	1	10	1	[cry-dash - cryptochrome dash]
GO:0009058	biosynthetic process	0.000938	0.108	1.4	11599	1048	906	115	[kdsr - 3-ketodihydrosphingosine reductase, rrm2b - ribonucleotide reductase m2 b, rps4x - ribosomal protein s4, x-linked, fam213b - family with sequence similarity 213, member b, tat - tyrosine aminotransferase, cox10 - cytochrome c oxidase assembly homolog 10 (yeast), eno1a - enolase 1a, (alpha), bbox1 - butyrobetaine (gamma), 2-oxoglutarate dioxygenase 1 (gamma-butyrobetaine hydroxylase), st6g…

### Sheet: Sheet1
GO Term	Description	P-value	FDR q-value	Enrichment	N	B	n	b	Genes
GO:0007049	cell cycle	8.16e-08	0.000632	2.99	11599	178	719	33	[plk1 - polo-like kinase 1 (drosophila), tuba8l4 - tubulin, alpha 8 like 4, cdc42 - cell division cycle 42, cdc23 - cdc23 (cell division cycle 23, yeast, homolog), ewsr1b - ewing sarcoma breakpoint region 1b, cdc14b - cdc14 cell division cycle 14 homolog b, fbxo5 - f-box protein 5, nuf2 - nuf2, ndc80 kinetochore complex component, homolog, ndc80 - ndc80 homolog, kinetochore complex component (s. …
GO:0045292	mRNA cis splicing, via spliceosome	1.76e-07	0.000683	9.15	11599	19	667	10	[prpf40a - prp40 pre-mrna processing factor 40 homolog a (yeast), srsf1a - serine/arginine-rich splicing factor 1a, srsf9 - serine/arginine-rich splicing factor 9, srsf5b - serine/arginine-rich splicing factor 5b, sart1 - squamous cell carcinoma antigen recognised by t cells, srsf7a - serine/arginine-rich splicing factor 7a, sfrs3b - splicing factor, arginine/serine-rich 3b, srsf2a - serine/argin…
GO:0006397	mRNA processing	2.96e-07	0.000764	2.41	11599	181	1115	42	[snrnp70 - small nuclear ribonucleoprotein 70 (u1), prpf40a - prp40 pre-mrna processing factor 40 homolog a (yeast), ssu72 - ssu72 rna polymerase ii ctd phosphatase homolog (s. cerevisiae), htatsf1 - hiv tat specific factor 1, srsf2a - serine/arginine-rich splicing factor 2a, ddx39aa - dead (asp-glu-ala-asp) box polypeptide 39aa, u2af2b - u2 small nuclear rna auxiliary factor 2b, cstf3 - cleavage…
GO:0048024	regulation of mRNA splicing, via spliceosome	3.2e-07	0.000619	3.84	11599	57	1114	21	[cirbp - cold inducible rna binding protein, srsf1a - serine/arginine-rich splicing factor 1a, sfrs3b - splicing factor, arginine/serine-rich 3b, srsf7a - serine/arginine-rich splicing factor 7a, srsf2a - serine/arginine-rich splicing factor 2a, rbfox2 - rna binding protein, fox-1 homolog (c. elegans) 2, tra2b - transformer 2 beta homolog (drosophila), khdrbs1a - kh domain containing, rna binding…
GO:0050684	regulation of mRNA processing	4.81e-07	0.000746	3.52	11599	68	1114	23	[cirbp - cold inducible rna binding protein, srsf1a - serine/arginine-rich splicing factor 1a, srsf7a - serine/arginine-rich splicing factor 7a, sfrs3b - splicing factor, arginine/serine-rich 3b, srsf2a - serine/arginine-rich splicing factor 2a, rbfox2 - rna binding protein, fox-1 homolog (c. elegans) 2, tra2b - transformer 2 beta homolog (drosophila), khdrbs1a - kh domain containing, rna binding…
GO:0043484	regulation of RNA splicing	6.57e-07	0.000849	3.58	11599	64	1114	22	[cirbp - cold inducible rna binding protein, srsf1a - serine/arginine-rich splicing factor 1a, sfrs3b - splicing factor, arginine/serine-rich 3b, srsf7a - serine/arginine-rich splicing factor 7a, srsf2a - serine/arginine-rich splicing factor 2a, rbfox2 - rna binding protein, fox-1 homolog (c. elegans) 2, tra2b - transformer 2 beta homolog (drosophila), khdrbs1a - kh domain containing, rna binding…
GO:0000381	regulation of alternative mRNA splicing, via spliceosome	1.75e-06	0.00194	5.26	11599	44	702	14	[srsf1a - serine/arginine-rich splicing factor 1a, sfrs3b - splicing factor, arginine/serine-rich 3b, srsf7a - serine/arginine-rich splicing factor 7a, srsf2a - serine/arginine-rich splicing factor 2a, rbm25 - rna binding motif protein 25, celf3a - cugbp, elav-like family member 3a, srsf5b - serine/arginine-rich splicing factor 5b, rbm17 - rna binding motif protein 17, srsf9 - serine/arginine-ric…
GO:0022402	cell cycle process	2.9e-06	0.00281	2.14	11599	262	995	48	[ttk - ttk protein kinase, ddx11 - dead/h (asp-glu-ala-asp/his) box helicase 11, cdc14b - cdc14 cell division cycle 14 homolog b, fbxo5 - f-box protein 5, nuf2 - nuf2, ndc80 kinetochore complex component, homolog, ndc80 - ndc80 homolog, kinetochore complex component (s. cerevisiae), plk4 - polo-like kinase 4 (drosophila), cdc25 - cell division cycle 25 homolog, rad51 - rad51 homolog (reca homolog…
GO:1903047	mitotic cell cycle process	3.48e-06	0.003	2.43	11599	168	995	35	[ttk - ttk protein kinase, fbxo5 - f-box protein 5, nuf2 - nuf2, ndc80 kinetochore complex component, homolog, ndc80 - ndc80 homolog, kinetochore complex component (s. cerevisiae), cdc25 - cell division cycle 25 homolog, rad51 - rad51 homolog (reca homolog, e. coli) (s. cerevisiae), ccnb1 - cyclin b1, bub3 - bub3 budding uninhibited by benzimidazoles 3 homolog (yeast), LOC325449 - kinesin family …
GO:0051301	cell division	4.65e-06	0.0036	3.5	11599	95	732	21	[si:ch211-244o22.2 - si:ch211-244o22.2, ercc6l - excision repair cross-complementing rodent repair deficiency, complementation group 6-like, pafah1b1b - platelet-activating factor acetylhydrolase, isoform ib, alpha subunit b, cdc42 - cell division cycle 42, ncapd2 - non-smc condensin i complex, subunit d2, ube2i2 - ubiquitin-conjugating enzyme e2i2, cdca8 - cell division cycle associated 8, cdc23…
GO:0051256	mitotic spindle midzone assembly	5.94e-06	0.00418	68.63	11599	3	169	3	[aurkb - aurora kinase b, ewsr1a - ewing sarcoma breakpoint region 1a, kif23 - kinesin family member 23]
GO:1903311	regulation of mRNA metabolic process	6.28e-06	0.00406	2.96	11599	88	1114	25	[cirbp - cold inducible rna binding protein, myef2 - myelin expression factor 2, srsf2a - serine/arginine-rich splicing factor 2a, tra2b - transformer 2 beta homolog (drosophila), khdrbs1a - kh domain containing, rna binding, signal transduction associated 1a, celf3a - cugbp, elav-like family member 3a, rbm25 - rna binding motif protein 25, zc3h10 - zinc finger ccch-type containing 10, rbm8a - rn…
GO:0032787	monocarboxylic acid metabolic process	2.17e-05	0.0129	5.69	11599	158	142	11	[gck - glucokinase (hexokinase 4, maturity onset diabetes of the young 2), acaa1 - acetyl-coenzyme a acyltransferase 1, ptplb - protein tyrosine phosphatase-like (proline instead of catalytic arginine), member b, asrgl1 - asparaginase like 1, pc - pyruvate carboxylase, thnsl2 - threonine synthase-like 2 (s. cerevisiae), hkdc1 - hexokinase domain containing 1, aldh1a2 - aldehyde dehydrogenase 1 fa…
GO:0009794	regulation of mitotic cell cycle, embryonic	3.43e-05	0.019	38.03	11599	3	305	3	[cdc25 - cell division cycle 25 homolog, cdk1 - cyclin-dependent kinase 1, dync1li2 - dynein, cytoplasmic 1, light intermediate chain 2]
GO:0000278	mitotic cell cycle	4.34e-05	0.0224	3.5	11599	68	828	17	[plk1 - polo-like kinase 1 (drosophila), tuba8l4 - tubulin, alpha 8 like 4, ncapd2 - non-smc condensin i complex, subunit d2, ewsr1a - ewing sarcoma breakpoint region 1a, tuba8l - tubulin, alpha 8 like, tfdp2 - transcription factor dp-2, ewsr1b - ewing sarcoma breakpoint region 1b, cdc14b - cdc14 cell division cycle 14 homolog b, fbxo5 - f-box protein 5, plk4 - polo-like kinase 4 (drosophila), LO…
GO:0016071	mRNA metabolic process	6.37e-05	0.0308	1.96	11599	233	1115	44	[snrnp70 - small nuclear ribonucleoprotein 70 (u1), prpf40a - prp40 pre-mrna processing factor 40 homolog a (yeast), ssu72 - ssu72 rna polymerase ii ctd phosphatase homolog (s. cerevisiae), htatsf1 - hiv tat specific factor 1, srsf2a - serine/arginine-rich splicing factor 2a, ddx39aa - dead (asp-glu-ala-asp) box polypeptide 39aa, u2af2b - u2 small nuclear rna auxiliary factor 2b, cstf3 - cleavage…
GO:0051726	regulation of cell cycle	7.7e-05	0.0351	2.11	11599	238	855	37	[plk1 - polo-like kinase 1 (drosophila), hexim1 - hexamethylene bis-acetamide inducible 1, stmn4 - stathmin-like 4, cdc23 - cdc23 (cell division cycle 23, yeast, homolog), jund - jun d proto-oncogene, fbxo5 - f-box protein 5, cdc14b - cdc14 cell division cycle 14 homolog b, ndc80 - ndc80 homolog, kinetochore complex component (s. cerevisiae), id4 - inhibitor of dna binding 4, dync1li2 - dynein, c…
GO:0035601	protein deacylation	8.71e-05	0.0375	5.16	11599	30	750	10	[hdac8 - histone deacetylase 8, hdac1 - histone deacetylase 1, LOC794477 - metastasis-associated protein mta1-like, hdac6 - histone deacetylase 6, ppt1 - palmitoyl-protein thioesterase 1 (ceroid-lipofuscinosis, neuronal 1, infantile), tbl1x - transducin (beta)-like 1x-linked, tbl1xr1b - transducin (beta)-like 1 x-linked receptor 1b, lypla2 - lysophospholipase ii, brms1lb - breast cancer metastasi…
GO:0051255	spindle midzone assembly	9.71e-05	0.0396	41.18	11599	5	169	3	[aurkb - aurora kinase b, ewsr1a - ewing sarcoma breakpoint region 1a, kif23 - kinesin family member 23]
GO:0007088	regulation of mitotic nuclear division	0.000101	0.0392	7.14	11599	36	361	8	[aurkb - aurora kinase b, bub1 - bub1 mitotic checkpoint serine/threonine kinase, ube2i - ubiquitin-conjugating enzyme e2i, ewsr1a - ewing sarcoma breakpoint region 1a, cdc23 - cdc23 (cell division cycle 23, yeast, homolog), fbxo5 - f-box protein 5, cdc14b - cdc14 cell division cycle 14 homolog b, ndc80 - ndc80 homolog, kinetochore complex component (s. cerevisiae)]
GO:0034440	lipid oxidation	0.000116	0.0428	7.52	11599	18	600	7	[acaa1 - acetyl-coenzyme a acyltransferase 1, hao1 - hydroxyacid oxidase (glycolate oxidase) 1, cpt2 - carnitine palmitoyltransferase ii, acat2 - acetyl-coa acetyltransferase 2, hadhab - hydroxyacyl-coenzyme a dehydrogenase/3-ketoacyl-coenzyme a thiolase/enoyl-coenzyme a hydratase, alpha subunit b, auh - au rna binding protein/enoyl-coenzyme a hydratase, acaa2 - acetyl-coa acyltransferase 2]
GO:0019395	fatty acid oxidation	0.000116	0.0408	7.52	11599	18	600	7	[acaa1 - acetyl-coenzyme a acyltransferase 1, hao1 - hydroxyacid oxidase (glycolate oxidase) 1, cpt2 - carnitine palmitoyltransferase ii, acat2 - acetyl-coa acetyltransferase 2, hadhab - hydroxyacyl-coenzyme a dehydrogenase/3-ketoacyl-coenzyme a thiolase/enoyl-coenzyme a hydratase, alpha subunit b, auh - au rna binding protein/enoyl-coenzyme a hydratase, acaa2 - acetyl-coa acyltransferase 2]
GO:0098732	macromolecule deacylation	0.000118	0.0397	4.99	11599	31	750	10	[hdac8 - histone deacetylase 8, hdac1 - histone deacetylase 1, LOC794477 - metastasis-associated protein mta1-like, hdac6 - histone deacetylase 6, ppt1 - palmitoyl-protein thioesterase 1 (ceroid-lipofuscinosis, neuronal 1, infantile), tbl1x - transducin (beta)-like 1x-linked, tbl1xr1b - transducin (beta)-like 1 x-linked receptor 1b, lypla2 - lysophospholipase ii, brms1lb - breast cancer metastasi…
GO:0000377	RNA splicing, via transesterification reactions with bulged adenosine as nucleophile	0.000119	0.0383	3.32	11599	89	667	17	[snrnp70 - small nuclear ribonucleoprotein 70 (u1), prpf40a - prp40 pre-mrna processing factor 40 homolog a (yeast), srsf1a - serine/arginine-rich splicing factor 1a, sf1 - splicing factor 1, sfrs3b - splicing factor, arginine/serine-rich 3b, srsf7a - serine/arginine-rich splicing factor 7a, srsf2a - serine/arginine-rich splicing factor 2a, hnrnpm - heterogeneous nuclear ribonucleoprotein m, rbm1…
GO:0000375	RNA splicing, via transesterification reactions	0.000119	0.0367	3.32	11599	89	667	17	[snrnp70 - small nuclear ribonucleoprotein 70 (u1), prpf40a - prp40 pre-mrna processing factor 40 homolog a (yeast), srsf1a - serine/arginine-rich splicing factor 1a, sf1 - splicing factor 1, sfrs3b - splicing factor, arginine/serine-rich 3b, srsf7a - serine/arginine-rich splicing factor 7a, srsf2a - serine/arginine-rich splicing factor 2a, hnrnpm - heterogeneous nuclear ribonucleoprotein m, srsf…
GO:0000398	mRNA splicing, via spliceosome	0.000119	0.0353	3.32	11599	89	667	17	[snrnp70 - small nuclear ribonucleoprotein 70 (u1), prpf40a - prp40 pre-mrna processing factor 40 homolog a (yeast), srsf1a - serine/arginine-rich splicing factor 1a, sf1 - splicing factor 1, sfrs3b - splicing factor, arginine/serine-rich 3b, srsf7a - serine/arginine-rich splicing factor 7a, srsf2a - serine/arginine-rich splicing factor 2a, hnrnpm - heterogeneous nuclear ribonucleoprotein m, srsf…
GO:0051783	regulation of nuclear division	0.000124	0.0356	6.95	11599	37	361	8	[aurkb - aurora kinase b, bub1 - bub1 mitotic checkpoint serine/threonine kinase, ube2i - ubiquitin-conjugating enzyme e2i, ewsr1a - ewing sarcoma breakpoint region 1a, cdc23 - cdc23 (cell division cycle 23, yeast, homolog), fbxo5 - f-box protein 5, cdc14b - cdc14 cell division cycle 14 homolog b, ndc80 - ndc80 homolog, kinetochore complex component (s. cerevisiae)]
GO:0045787	positive regulation of cell cycle	0.00013	0.0359	8.34	11599	35	278	7	[aurkb - aurora kinase b, cdc25 - cell division cycle 25 homolog, zgc:162255 - zgc:162255, cdc14b - cdc14 cell division cycle 14 homolog b, e2f8 - e2f transcription factor 8, ndc80 - ndc80 homolog, kinetochore complex component (s. cerevisiae), plk4 - polo-like kinase 4 (drosophila)]
GO:0045137	development of primary sexual characteristics	0.000259	0.0691	3866.33	11599	1	3	1	[lhfpl2a - lipoma hmgic fusion partner-like 2a]
GO:0046545	development of primary female sexual characteristics	0.000259	0.0668	3866.33	11599	1	3	1	[lhfpl2a - lipoma hmgic fusion partner-like 2a]
GO:0046546	development of primary male sexual characteristics	0.000259	0.0646	3866.33	11599	1	3	1	[lhfpl2a - lipoma hmgic fusion partner-like 2a]
GO:0044282	small molecule catabolic process	0.000281	0.0681	2.21	11599	139	1018	27	[abcd1 - atp-binding cassette, sub-family d (ald), member 1, zgc:77938 - zgc:77938, amt - aminomethyltransferase, auh - au rna binding protein/enoyl-coenzyme a hydratase, acaa2 - acetyl-coa acyltransferase 2, adh8b - alcohol dehydrogenase 8b, mccc2 - methylcrotonoyl-coenzyme a carboxylase 2 (beta), zgc:92040 - zgc:92040, cpt2 - carnitine palmitoyltransferase ii, hadhab - hydroxyacyl-coenzyme a de…
GO:0090068	positive regulation of cell cycle process	0.000306	0.0719	8.94	11599	28	278	6	[aurkb - aurora kinase b, cdc25 - cell division cycle 25 homolog, cdc14b - cdc14 cell division cycle 14 homolog b, e2f8 - e2f transcription factor 8, ndc80 - ndc80 homolog, kinetochore complex component (s. cerevisiae), plk4 - polo-like kinase 4 (drosophila)]
GO:0006476	protein deacetylation	0.000317	0.0722	5.67	11599	26	629	8	[hdac8 - histone deacetylase 8, hdac1 - histone deacetylase 1, hdac6 - histone deacetylase 6, LOC794477 - metastasis-associated protein mta1-like, tbl1x - transducin (beta)-like 1x-linked, tbl1xr1b - transducin (beta)-like 1 x-linked receptor 1b, brms1lb - breast cancer metastasis-suppressor 1-like b, mta2 - metastasis associated 1 family, member 2]
GO:0045576	mast cell activation	0.000341	0.0754	5799.5	11599	2	1	1	[ndrg1a - n-myc downstream regulated gene 1a]
GO:0110095	cellular detoxification of aldehyde	0.000458	0.0986	25.55	11599	6	227	3	[adh8b - alcohol dehydrogenase 8b, zgc:77938 - zgc:77938, akr1a1a - aldo-keto reductase family 1, member a1a (aldehyde reductase)]
GO:0055114	oxidation-reduction process	0.0005	0.105	2.06	11599	473	392	33	[cpox - coproporphyrinogen oxidase, zgc:77938 - zgc:77938, leprel2 - leprecan-like 2, msrb2 - methionine sulfoxide reductase b2, aldh1a2 - aldehyde dehydrogenase 1 family, member a2, acaa2 - acetyl-coa acyltransferase 2, adh8b - alcohol dehydrogenase 8b, ywhae1 - tyrosine 3-monooxygenase/tryptophan 5-monooxygenase activation protein, epsilon polypeptide 1, cpt2 - carnitine palmitoyltransferase ii…
GO:0006635	fatty acid beta-oxidation	0.000515	0.105	7.25	11599	16	600	6	[acaa1 - acetyl-coenzyme a acyltransferase 1, cpt2 - carnitine palmitoyltransferase ii, acat2 - acetyl-coa acetyltransferase 2, hadhab - hydroxyacyl-coenzyme a dehydrogenase/3-ketoacyl-coenzyme a thiolase/enoyl-coenzyme a hydratase, alpha subunit b, auh - au rna binding protein/enoyl-coenzyme a hydratase, acaa2 - acetyl-coa acyltransferase 2]
GO:0008380	RNA splicing	0.000532	0.106	2.21	11599	132	1115	28	[snrnp70 - small nuclear ribonucleoprotein 70 (u1), prpf40a - prp40 pre-mrna processing factor 40 homolog a (yeast), htatsf1 - hiv tat specific factor 1, srsf2a - serine/arginine-rich splicing factor 2a, u2af2b - u2 small nuclear rna auxiliary factor 2b, ddx39aa - dead (asp-glu-ala-asp) box polypeptide 39aa, rbmx2 - rna binding motif protein, x-linked 2, prpf6 - prp6 pre-mrna processing factor 6 …
GO:0006528	asparagine metabolic process	0.000563	0.109	94.3	11599	6	41	2	[asrgl1 - asparaginase like 1, nit2 - nitrilase family, member 2]
GO:0051304	chromosome separation	0.000578	0.109	9.81	11599	5	946	4	[ttk - ttk protein kinase, ncapd2 - non-smc condensin i complex, subunit d2, espl1 - extra spindle poles like 1, ncaph2 - non-smc condensin ii complex, subunit h2]
GO:0010965	regulation of mitotic sister chromatid separation	0.000744	0.137	4.53	11599	17	1206	8	[aurkb - aurora kinase b, ttk - ttk protein kinase, bub1 - bub1 mitotic checkpoint serine/threonine kinase, bub3 - bub3 budding uninhibited by benzimidazoles 3 homolog (yeast), znf207a - zinc finger protein 207, a, cdc23 - cdc23 (cell division cycle 23, yeast, homolog), mad2l1 - mad2 mitotic arrest deficient-like 1 (yeast), ndc80 - ndc80 homolog, kinetochore complex component (s. cerevisiae)]
GO:1902099	regulation of metaphase/anaphase transition of cell cycle	0.000744	0.134	4.53	11599	17	1206	8	[ttk - ttk protein kinase, aurkb - aurora kinase b, bub1 - bub1 mitotic checkpoint serine/threonine kinase, bub3 - bub3 budding uninhibited by benzimidazoles 3 homolog (yeast), znf207a - zinc finger protein 207, a, cdc23 - cdc23 (cell division cycle 23, yeast, homolog), mad2l1 - mad2 mitotic arrest deficient-like 1 (yeast), ndc80 - ndc80 homolog, kinetochore complex component (s. cerevisiae)]
GO:0030071	regulation of mitotic metaphase/anaphase transition	0.000744	0.131	4.53	11599	17	1206	8	[ttk - ttk protein kinase, aurkb - aurora kinase b, bub1 - bub1 mitotic checkpoint serine/threonine kinase, bub3 - bub3 budding uninhibited by benzimidazoles 3 homolog (yeast), znf207a - zinc finger protein 207, a, cdc23 - cdc23 (cell division cycle 23, yeast, homolog), mad2l1 - mad2 mitotic arrest deficient-like 1 (yeast), ndc80 - ndc80 homolog, kinetochore complex component (s. cerevisiae)]
GO:0032287	peripheral nervous system myelin maintenance	0.000752	0.129	3866.33	11599	3	1	1	[ndrg1a - n-myc downstream regulated gene 1a]
GO:0043217	myelin maintenance	0.000752	0.127	3866.33	11599	3	1	1	[ndrg1a - n-myc downstream regulated gene 1a]
GO:0016126	sterol biosynthetic process	0.000778	0.128	5.3	11599	16	958	7	[faxdc2 - fatty acid hydroxylase domain containing 2, sqlea - squalene epoxidase a, ebp - emopamil binding protein (sterol isomerase), tm7sf2 - transmembrane 7 superfamily member 2, sc5d - sterol-c5-desaturase, cyb5r2 - cytochrome b5 reductase 2, lss - lanosterol synthase (2,3-oxidosqualene-lanosterol cyclase)]
GO:0016054	organic acid catabolic process	0.000822	0.133	3.12	11599	93	600	15	[hao1 - hydroxyacid oxidase (glycolate oxidase) 1, si:ch211-198n5.11 - si:ch211-198n5.11, acat2 - acetyl-coa acetyltransferase 2, asrgl1 - asparaginase like 1, aldh8a1 - aldehyde dehydrogenase 8 family, member a1, glsb - glutaminase b, auh - au rna binding protein/enoyl-coenzyme a hydratase, acaa2 - acetyl-coa acyltransferase 2, acaa1 - acetyl-coenzyme a acyltransferase 1, pipox - pipecolic acid …
GO:0046395	carboxylic acid catabolic process	0.000822	0.13	3.12	11599	93	600	15	[hao1 - hydroxyacid oxidase (glycolate oxidase) 1, si:ch211-198n5.11 - si:ch211-198n5.11, acat2 - acetyl-coa acetyltransferase 2, asrgl1 - asparaginase like 1, aldh8a1 - aldehyde dehydrogenase 8 family, member a1, glsb - glutaminase b, auh - au rna binding protein/enoyl-coenzyme a hydratase, acaa2 - acetyl-coa acyltransferase 2, acaa1 - acetyl-coenzyme a acyltransferase 1, pipox - pipecolic acid …
GO:0043436	oxoacid metabolic process	0.000939	0.145	3.19	11599	359	142	14	[gck - glucokinase (hexokinase 4, maturity onset diabetes of the young 2), asrgl1 - asparaginase like 1, aldh8a1 - aldehyde dehydrogenase 8 family, member a1, bhmt - betaine-homocysteine methyltransferase, hkdc1 - hexokinase domain containing 1, hao2 - hydroxyacid oxidase 2 (long chain), si:ch73-21k16.5 - si:ch73-21k16.5, aldh1a2 - aldehyde dehydrogenase 1 family, member a2, nit2 - nitrilase fami…
GO:0034308	primary alcohol metabolic process	0.000987	0.15	25.59	11599	16	85	3	[gdpd1 - glycerophosphodiester phosphodiesterase domain containing 1, adh8b - alcohol dehydrogenase 8b, aldh1a2 - aldehyde dehydrogenase 1 family, member a2]
