## Supplemental Table S9 for "Klf9 is a key feedforward regulator of the transcriptomic response to glucocorticoid receptor activity"

### Sheet: GO (1)
GO Term	Description	P-value	FDR q-value	Enrichment	N	B	n	b	Genes
GO:0050896	response to stimulus	6.98e-07	0.00576	2.98	14535	1361	86	24	[irg1l - immunoresponsive gene 1, like, pck1 - phosphoenolpyruvate carboxykinase 1 (soluble), socs1a - suppressor of cytokine signaling 1a, nfkbiaa - nuclear factor of kappa light polypeptide gene enhancer in b-cells inhibitor, alpha a, ucp3 - uncoupling protein 3, junba - jun b proto-oncogene a, lpin1 - lipin 1, rel - v-rel reticuloendotheliosis viral oncogene homolog, cmklr1 - chemokine-like re…
GO:0010033	response to organic substance	3.33e-06	0.0138	5.7	14535	326	86	11	[gadd45ba - growth arrest and dna-damage-inducible, beta a, nr1d1 - nuclear receptor subfamily 1, group d, member 1, pck1 - phosphoenolpyruvate carboxykinase 1 (soluble), socs1a - suppressor of cytokine signaling 1a, g6pca.2 - glucose-6-phosphatase a, catalytic, tandem duplicate 2, junba - jun b proto-oncogene a, lpin1 - lipin 1, rel - v-rel reticuloendotheliosis viral oncogene homolog, ucp1 - un…
GO:0051704	multi-organism process	8.53e-06	0.0235	9.54	14535	124	86	7	[irg1l - immunoresponsive gene 1, like, zgc:110354 - zgc:110354, mmp9 - matrix metalloproteinase 9, nfkbiaa - nuclear factor of kappa light polypeptide gene enhancer in b-cells inhibitor, alpha a, lygl1 - lysozyme g-like 1, zgc:158446 - zgc:158446, npas4a - neuronal pas domain protein 4a]
GO:0043207	response to external biotic stimulus	1.22e-05	0.0252	9.03	14535	131	86	7	[irg1l - immunoresponsive gene 1, like, zgc:110354 - zgc:110354, mmp9 - matrix metalloproteinase 9, nfkbiaa - nuclear factor of kappa light polypeptide gene enhancer in b-cells inhibitor, alpha a, lygl1 - lysozyme g-like 1, junba - jun b proto-oncogene a, zgc:158446 - zgc:158446]
GO:0009607	response to biotic stimulus	1.35e-05	0.0223	8.9	14535	133	86	7	[irg1l - immunoresponsive gene 1, like, zgc:110354 - zgc:110354, mmp9 - matrix metalloproteinase 9, nfkbiaa - nuclear factor of kappa light polypeptide gene enhancer in b-cells inhibitor, alpha a, lygl1 - lysozyme g-like 1, junba - jun b proto-oncogene a, zgc:158446 - zgc:158446]
GO:0006952	defense response	2.47e-05	0.0341	8.1	14535	146	86	7	[irg1l - immunoresponsive gene 1, like, zgc:110354 - zgc:110354, mmp9 - matrix metalloproteinase 9, lygl1 - lysozyme g-like 1, rel - v-rel reticuloendotheliosis viral oncogene homolog, cybb - cytochrome b-245, beta polypeptide (chronic granulomatous disease), stat4 - signal transducer and activator of transcription 4]
GO:0042221	response to chemical	2.86e-05	0.0338	4.16	14535	488	86	12	[gadd45ba - growth arrest and dna-damage-inducible, beta a, fbp1b - fructose-1,6-bisphosphatase 1b, nr1d1 - nuclear receptor subfamily 1, group d, member 1, pck1 - phosphoenolpyruvate carboxykinase 1 (soluble), socs1a - suppressor of cytokine signaling 1a, g6pca.2 - glucose-6-phosphatase a, catalytic, tandem duplicate 2, junba - jun b proto-oncogene a, lpin1 - lipin 1, rel - v-rel reticuloendothe…
GO:0009617	response to bacterium	3.74e-05	0.0386	13.2	14535	64	86	5	[irg1l - immunoresponsive gene 1, like, zgc:110354 - zgc:110354, mmp9 - matrix metalloproteinase 9, lygl1 - lysozyme g-like 1, zgc:158446 - zgc:158446]
GO:0009605	response to external stimulus	4.27e-05	0.0392	5.39	14535	282	86	9	[irg1l - immunoresponsive gene 1, like, pck1 - phosphoenolpyruvate carboxykinase 1 (soluble), zgc:110354 - zgc:110354, mmp9 - matrix metalloproteinase 9, nfkbiaa - nuclear factor of kappa light polypeptide gene enhancer in b-cells inhibitor, alpha a, g6pca.2 - glucose-6-phosphatase a, catalytic, tandem duplicate 2, lygl1 - lysozyme g-like 1, junba - jun b proto-oncogene a, zgc:158446 - zgc:158446]
GO:0051707	response to other organism	5.21e-05	0.043	9.05	14535	112	86	6	[irg1l - immunoresponsive gene 1, like, zgc:110354 - zgc:110354, mmp9 - matrix metalloproteinase 9, nfkbiaa - nuclear factor of kappa light polypeptide gene enhancer in b-cells inhibitor, alpha a, lygl1 - lysozyme g-like 1, zgc:158446 - zgc:158446]
GO:0043434	response to peptide hormone	5.82e-05	0.0437	18.78	14535	36	86	4	[pck1 - phosphoenolpyruvate carboxykinase 1 (soluble), socs1a - suppressor of cytokine signaling 1a, lpin1 - lipin 1, stat4 - signal transducer and activator of transcription 4]
GO:1901652	response to peptide	5.82e-05	0.0401	18.78	14535	36	86	4	[pck1 - phosphoenolpyruvate carboxykinase 1 (soluble), socs1a - suppressor of cytokine signaling 1a, lpin1 - lipin 1, stat4 - signal transducer and activator of transcription 4]
GO:0006094	gluconeogenesis	8.64e-05	0.0549	33.8	14535	15	86	3	[fbp1b - fructose-1,6-bisphosphatase 1b, pck1 - phosphoenolpyruvate carboxykinase 1 (soluble), g6pca.2 - glucose-6-phosphatase a, catalytic, tandem duplicate 2]
GO:0019319	hexose biosynthetic process	8.64e-05	0.051	33.8	14535	15	86	3	[fbp1b - fructose-1,6-bisphosphatase 1b, pck1 - phosphoenolpyruvate carboxykinase 1 (soluble), g6pca.2 - glucose-6-phosphatase a, catalytic, tandem duplicate 2]
GO:0046364	monosaccharide biosynthetic process	0.000106	0.0583	31.69	14535	16	86	3	[fbp1b - fructose-1,6-bisphosphatase 1b, pck1 - phosphoenolpyruvate carboxykinase 1 (soluble), g6pca.2 - glucose-6-phosphatase a, catalytic, tandem duplicate 2]
GO:0006357	regulation of transcription by RNA polymerase II	0.000108	0.0556	3.02	14535	839	86	15	[tsc22d3 - tsc22 domain family, member 3, zgc:175128 - zgc:175128, tob1a - transducer of erbb2, 1a, junba - jun b proto-oncogene a, zgc:122979 - zgc:122979, lpin1 - lipin 1, rel - v-rel reticuloendotheliosis viral oncogene homolog, mych - myelocytomatosis oncogene homolog, npas4a - neuronal pas domain protein 4a, nr1d1 - nuclear receptor subfamily 1, group d, member 1, epas1b - endothelial pas do…
GO:0009725	response to hormone	0.000154	0.0749	9.83	14535	86	86	5	[pck1 - phosphoenolpyruvate carboxykinase 1 (soluble), socs1a - suppressor of cytokine signaling 1a, junba - jun b proto-oncogene a, lpin1 - lipin 1, stat4 - signal transducer and activator of transcription 4]
GO:0010243	response to organonitrogen compound	0.000166	0.076	7.35	14535	138	86	6	[pck1 - phosphoenolpyruvate carboxykinase 1 (soluble), socs1a - suppressor of cytokine signaling 1a, g6pca.2 - glucose-6-phosphatase a, catalytic, tandem duplicate 2, junba - jun b proto-oncogene a, lpin1 - lipin 1, stat4 - signal transducer and activator of transcription 4]
GO:0006950	response to stress	0.000193	0.084	3.01	14535	785	86	14	[irg1l - immunoresponsive gene 1, like, pck1 - phosphoenolpyruvate carboxykinase 1 (soluble), ucp3 - uncoupling protein 3, rel - v-rel reticuloendotheliosis viral oncogene homolog, cybb - cytochrome b-245, beta polypeptide (chronic granulomatous disease), ddit4 - dna-damage-inducible transcript 4, epas1b - endothelial pas domain protein 1b, zgc:110354 - zgc:110354, mmp9 - matrix metalloproteinase…
GO:1901698	response to nitrogen compound	0.000194	0.0799	7.14	14535	142	86	6	[pck1 - phosphoenolpyruvate carboxykinase 1 (soluble), socs1a - suppressor of cytokine signaling 1a, g6pca.2 - glucose-6-phosphatase a, catalytic, tandem duplicate 2, junba - jun b proto-oncogene a, lpin1 - lipin 1, stat4 - signal transducer and activator of transcription 4]
GO:0032868	response to insulin	0.000212	0.0834	25.35	14535	20	86	3	[pck1 - phosphoenolpyruvate carboxykinase 1 (soluble), socs1a - suppressor of cytokine signaling 1a, lpin1 - lipin 1]
GO:0019318	hexose metabolic process	0.000214	0.0802	13.52	14535	50	86	4	[fbp1b - fructose-1,6-bisphosphatase 1b, pck1 - phosphoenolpyruvate carboxykinase 1 (soluble), g6pca.2 - glucose-6-phosphatase a, catalytic, tandem duplicate 2, pfkfb3 - 6-phosphofructo-2-kinase/fructose-2,6-biphosphatase 3]
GO:0045944	positive regulation of transcription by RNA polymerase II	0.000314	0.113	4.14	14535	367	86	9	[epas1b - endothelial pas domain protein 1b, nr1d1 - nuclear receptor subfamily 1, group d, member 1, junba - jun b proto-oncogene a, lpin1 - lipin 1, rel - v-rel reticuloendotheliosis viral oncogene homolog, npas4a - neuronal pas domain protein 4a, mych - myelocytomatosis oncogene homolog, egr1 - early growth response 1, stat4 - signal transducer and activator of transcription 4]
GO:0032922	circadian regulation of gene expression	0.000325	0.112	22.04	14535	23	86	3	[nr1d1 - nuclear receptor subfamily 1, group d, member 1, nr1d2a - nuclear receptor subfamily 1, group d, member 2a, egr1 - early growth response 1]
GO:0005996	monosaccharide metabolic process	0.000332	0.11	12.07	14535	56	86	4	[fbp1b - fructose-1,6-bisphosphatase 1b, pck1 - phosphoenolpyruvate carboxykinase 1 (soluble), g6pca.2 - glucose-6-phosphatase a, catalytic, tandem duplicate 2, pfkfb3 - 6-phosphofructo-2-kinase/fructose-2,6-biphosphatase 3]
GO:1990845	adaptive thermogenesis	0.000342	0.109	67.6	14535	5	86	2	[ucp3 - uncoupling protein 3, ucp1 - uncoupling protein 1]
GO:1901700	response to oxygen-containing compound	0.000356	0.109	6.38	14535	159	86	6	[pck1 - phosphoenolpyruvate carboxykinase 1 (soluble), socs1a - suppressor of cytokine signaling 1a, junba - jun b proto-oncogene a, lpin1 - lipin 1, ucp1 - uncoupling protein 1, stat4 - signal transducer and activator of transcription 4]
GO:0031347	regulation of defense response	0.000406	0.12	11.46	14535	59	86	4	[mmp9 - matrix metalloproteinase 9, socs1a - suppressor of cytokine signaling 1a, LOC100002292 - protein strawberry notch homolog 2-like, cd40 - cd40 antigen]
GO:0006006	glucose metabolic process	0.000589	0.168	18.11	14535	28	86	3	[fbp1b - fructose-1,6-bisphosphatase 1b, pck1 - phosphoenolpyruvate carboxykinase 1 (soluble), g6pca.2 - glucose-6-phosphatase a, catalytic, tandem duplicate 2]
GO:0009719	response to endogenous stimulus	0.000594	0.164	7.35	14535	115	86	5	[pck1 - phosphoenolpyruvate carboxykinase 1 (soluble), socs1a - suppressor of cytokine signaling 1a, junba - jun b proto-oncogene a, lpin1 - lipin 1, stat4 - signal transducer and activator of transcription 4]
GO:0090594	inflammatory response to wounding	0.000713	0.19	48.29	14535	7	86	2	[irg1l - immunoresponsive gene 1, like, mmp9 - matrix metalloproteinase 9]
