## Supplemental Table S11 for "Klf9 is a key feedforward regulator of the transcriptomic response to glucocorticoid receptor activity"

### Sheet: 228 genes Fig. 4
Means and Std Deviations
Level	Number	Mean	Std Dev	Std Err Mean	Lower 95%	Upper 95%
wt	228	0.929193	0.762037	0.0504671	0.829749	1.02864
klf9ko	228	0.224263	0.230072	0.0152369	0.194239	0.254287
Wilcoxon / Kruskal-Wallis Tests (Rank Sums)
Level	Count	Score Sum	Expected Score	Score Mean	(Mean-Mean0)/Std0
wt	228	70882	52098	310.886	13.35
klf9ko	228	33314	52098	146.114	-13.350
2-Sample Test, Normal Approximation
S	Z	Prob>|Z|
33314	-13.3498	<.0001*
1-Way Test, ChiSquare Approximation
ChiSquare	DF	Prob>ChiSq
178.226	1	<.0001*
Nonparametric Comparisons For Each Pair Using Wilcoxon Method
Level	- Level	Score Mean Difference	Std Err Dif	Z	p-Value	Hodges-Lehmann	Lower CL	Upper CL	Difference Plot
klf9ko	wt	-164.768	12.3423	-13.3498	<.0001*	-0.459680	-0.551673	-0.379982
