## Supplemental Table S12 for "Klf9 is a key feedforward regulator of the transcriptomic response to glucocorticoid receptor activity"

### Sheet: Sheet1
Measured Data
Label	Column 9	Mean(Data)	Std Err(Data)	Std Dev(Data)	Median(Data)	Min(Data)	Max(Data)	Range(Data)
jcoffman_001_log2FoldChange	2015 WT	1.53155	0.10531	1.28548	1.04264	-0.0585752	5.91377	5.97234
jcoffman_003_log2FoldChange	2018 VBAp	0.590863	0.0516746	0.630769	0.549448	-1.09791	3.35319	4.4511
jcoffman_004_log2FoldChange	2019 WT	1.01668	0.0695713	0.849225	0.762546	-0.524542	3.33471	3.85925
klf9KO_log2FoldChange	2019 Klf9	0.334316	0.0263841	0.322059	0.304126	-0.530259	1.48489	2.01515
Tukey-Kramer HSD comparisons
level 1	level 2	Difference	Std Err Dif	Lower CL	Upper CL	p-Value
jcoffman_001_log2FoldChange	klf9KO_log2FoldChange	1.19724	0.0982263	0.944167	1.4503	<.0001
jcoffman_001_log2FoldChange	jcoffman_003_log2FoldChange	0.940689	0.0982263	0.68762	1.19376	<.0001
jcoffman_004_log2FoldChange	klf9KO_log2FoldChange	0.682364	0.0982263	0.429295	0.935433	<.0001
jcoffman_001_log2FoldChange	jcoffman_004_log2FoldChange	0.514872	0.0982263	0.261803	0.767941	<.0001
jcoffman_004_log2FoldChange	jcoffman_003_log2FoldChange	0.425817	0.0982263	0.172748	0.678886	0.0001
jcoffman_003_log2FoldChange	klf9KO_log2FoldChange	0.256547	0.0982263	0.0034779	0.509616	0.0455
Pairwise T comparisons
level 1	level 2	Difference	Std Err Dif	Lower CL	Upper CL	p-Value
jcoffman_001_log2FoldChange	klf9KO_log2FoldChange	1.19724	0.0982263	1.00432	1.39015	<.0001
jcoffman_001_log2FoldChange	jcoffman_003_log2FoldChange	0.940689	0.0982263	0.747774	1.1336	<.0001
jcoffman_004_log2FoldChange	klf9KO_log2FoldChange	0.682364	0.0982263	0.48945	0.875278	<.0001
jcoffman_001_log2FoldChange	jcoffman_004_log2FoldChange	0.514872	0.0982263	0.321958	0.707786	<.0001
jcoffman_004_log2FoldChange	jcoffman_003_log2FoldChange	0.425817	0.0982263	0.232903	0.618731	<.0001
jcoffman_003_log2FoldChange	klf9KO_log2FoldChange	0.256547	0.0982263	0.063633	0.449461	0.0092
Pairwise Wilcoxon Test
level 1	level 2	Score Mean Difference	Std Err Dif	Z	p-Value	Hodges-Lehmann	Lower CL	Upper CL
jcoffman_004_log2FoldChange	jcoffman_003_log2FoldChange	36.443	9.98332	3.6504	0.0003	0.328658	0.146986	0.523986
jcoffman_004_log2FoldChange	jcoffman_001_log2FoldChange	-35.597	9.98332	-3.5657	0.0004	-0.350561	-0.531663	-0.16495
klf9KO_log2FoldChange	jcoffman_003_log2FoldChange	-48.644	9.98332	-4.8726	<.0001	-0.259905	-0.356048	-0.159901
klf9KO_log2FoldChange	jcoffman_004_log2FoldChange	-72.336	9.98332	-7.2456	<.0001	-0.514199	-0.702855	-0.360642
jcoffman_003_log2FoldChange	jcoffman_001_log2FoldChange	-73.517	9.98332	-7.364	<.0001	-0.610218	-0.808721	-0.438375
klf9KO_log2FoldChange	jcoffman_001_log2FoldChange	-115.275	9.98332	-11.5468	<.0001	-0.793264	-0.94782	-0.653379
Wilcoxon/Kruskal-Wallis test
Level	Count	Score Sum	Expected Score	Score Mean	(Mean-Mean0)/Std0
jcoffman_001_log2FoldChange	149	61195	44476.5	410.705	9.184
jcoffman_003_log2FoldChange	149	39908	44476.5	267.839	-2.509
jcoffman_004_log2FoldChange	149	49929	44476.5	335.094	2.995
klf9KO_log2FoldChange	149	26874	44476.5	180.362	-9.670
ChiSquare	DF	Prob>ChiSq
144.852	3	<.0001*
